# A CRISPR-drug perturbational map for identifying new compounds to combine with commonly used chemotherapeutics

**DOI:** 10.1101/2023.04.12.536612

**Authors:** Hyeong-Min Lee, William C. Wright, Min Pan, Jonathan Low, Duane Currier, Jie Fang, Shivendra Singh, Stephanie Nance, Ian Delahunty, Yuna Kim, Richard H. Chapple, Yinwen Zhang, Xueying Liu, Jacob A. Steele, Jun Qi, Shondra M. Pruett-Miller, John Easton, Taosheng Chen, Jun Yang, Adam D. Durbin, Paul Geeleher

**Affiliations:** Department of Computational Biology, St. Jude Children’s Research Hospital, Memphis, TN 38105, USA; Department of Chemical Biology, St. Jude Children’s Research Hospital, Memphis, TN 38105, USA; Department of Surgery, St. Jude Children’s Research Hospital, Memphis, TN 38105, USA; Division of Molecular Oncology, Department of Oncology, St. Jude Children’s Research Hospital, Memphis, TN 38105, USA; Center for Advanced Genome Engineering, St. Jude Children’s Research Hospital, Memphis, TN 38105, USA; Department of Cell and Molecular Biology, St. Jude Children’s Research Hospital, Memphis, TN 38105, USA; Department of Cancer Biology, Dana-Farber Cancer Institute, Boston, Massachusetts, USA; Department of Medicine, Harvard Medical School, Boston, Massachusetts, USA; Department of Pathology and Laboratory Medicine, College of Medicine, The University of Tennessee Health Science Center, Memphis, TN 38163, USA

**Keywords:** drug combinations, CRISPR, neuroblastoma

## Abstract

Combination chemotherapy is crucial for achieving durable cancer cures, however, developing safe and effective drug combinations has been a significant challenge. To improve this process, we conducted large-scale targeted CRISPR knockout screens in drug-treated cells, creating a genetic map of druggable genes that sensitize cells to commonly used chemotherapeutics. We prioritized neuroblastoma, the most common pediatric solid tumor, where 50% of high-risk patients do not survive. Our screen examined all druggable gene knockouts in 18 cell lines (10 neuroblastoma, 8 others) treated with 8 widely used drugs, resulting in 94,320 unique combination-cell line perturbations, which is comparable to the largest drug combination screens ever reported. Remarkably, using dense drug-drug rescreening, we found that the top CRISPR-nominated drug combinations were far more synergistic than standard-of-care combinations, suggesting existing combinations could be improved. As proof of principle, we discovered that inhibition of PRKDC, a component of the non-homologous end-joining pathway, sensitizes high-risk neuroblastoma cells to the standard-of-care drug doxorubicin *in vitro* and *in vivo* using PDX models. Our findings provide a valuable resource for the development of improved chemotherapeutic strategies and demonstrate the feasibility of using targeted CRISPR knockout to discover new combinations with common chemotherapeutics, a methodology with application across all cancers.
