## Supplementary material for "A CRISPR-drug perturbational map for identifying new compounds to combine with commonly used chemotherapeutics": Combined supplementary tables: Extended Data.Key resources.xlsx

### Sheet: Cell lines
	Cell lines	Source or reference	Cat #	Culture condition	Incubation	Source of associated Cas9 expressisng cell lines
Neuroblastoma	MHHNB11	DSMZ	ACC157	RPMI, 10% FBS, 1% Pen/strep	37C, 5% CO2	Durbin@St.Jude
	BE2C	Easton@St.Jude	In-house	RPMI, 10% FBS, 1% Pen/strep	37C, 5% CO2	Durbin@St.Jude
	NGP	DSMZ	ACC676	RPMI, 10% FBS, 1% Pen/strep	37C, 5% CO2	Durbin@St.Jude
	KELLY	Sigma	#92110411	RPMI, 10% FBS, 1% Pen/strep	37C, 5% CO2	Durbin@St.Jude
	CHP212	Shelat@St.Jude	In-house	EMEM, 10% FBS, 1% Pen/strep	37C, 5% CO2	Durbin@St.Jude
	GIMEN	DSMZ	ACC654	RPMI, 10% FBS, 1% Pen/strep	37C, 5% CO2	Durbin@St.Jude
	SKNAS	ATCC	CRL-2137	DMEM, 10% FBS, 1% Pen/strep	37C, 5% CO2	Durbin@St.Jude
	TGW	JCRB	JCRB0618	EMEM, 10% FBS, 1% Pen/strep	37C, 5% CO2	Generated in this study
	SKNFI	ATCC	CRL-2142	DMEM, 10% FBS, 1% Pen/strep	37C, 5% CO2	Generated in this study
	SKNSH	Sigma	#86012802	EMEM, 10% FBS, 1% Pen/strep	37C, 5% CO2	Generated in this study
Malignant cancerous	SKES1	Dyer@St.jude	In-house	DMEM, 10% FBS, 1% Pen/strep	37C, 5% CO2	Generated in this study
	SKMEL2	Dyer@St.jude	In-house	RPMI, 10% FBS, 1% Pen/strep	37C, 5% CO2	Generated in this study
	RH30	ATCC	CRL-2061	RPMI, 10% FBS, 1% Pen/strep	37C, 5% CO2	Generated in this study
	HCT116	NCI		RPMI, 10% FBS, 1% Pen/strep	37C, 5% CO2	Horizon Discovery (cas9-002)
Benign cancerous	HEK293T	Chen@St.jude	In-house	DMEM, 10% FBS, 1% Pen/strep	37C, 5% CO2	Generated in this study
	AC16	Millipore	SCC109	DMEM+F12 (1:1), 10% FBS, 1% Pen/strep	37C, 5% CO2	Generated in this study
Non-cancerous	BJ-TERT	ATCC	CRL-4001	DMEM, 10% FBS, 1% Pen/strep	37C, 5% CO2	Generated in this study
	GM12878	Easton@St.Jude	In-house	RPMI, 15% FBS, 1% Pen/strep	37C, 5% CO2	Generated in this study

### Sheet: Compounds
	Compounds	Source	Cat #	Note
Standard drug	Cisplatin	Medchemexpress	HY-17394
	Doxorubicin HCl	Medchemexpress	HY-15142
	Doxorubicin HCl	SelleckChem	S1208	In vivo
	Etoposide	Medchemexpress	HY-13629
	Topotecan HCl	Medchemexpress	HY-13768A
	Vincristine sulfate	Medchemexpress	HY-N0488
	all trans retinoic acid	Medchemexpress	HY-14649
	Phosphoramide mustard	Niomech	D-18846	CRISPR screen
	Phosphoramide mustard	Medchemexpress	HY-137316A	Drug-drug rescreen
Pan killer	Staurosporine	Medchemexpress	HY-15141
Solvent	DMSO	Fisher Scientific	J66650K2
	HCl	Fisher Scientific	SA48-500
Partner compounds	AZD7648	Medchemexpress	HY-111783
	AZD7648	Chemietek	CT-A7648	In vivo
	Panobinostat	Medchemexpress	HY-10224
	Dimethyl fumarate	Medchemexpress	HY-17363
	Cabozantinib	Medchemexpress	HY-13016

### Sheet: Antibodies
		Source	Cat #	Note
Primary	Anti-Cas9	Cell signal technology	14697S
	Anti-Actin	Sigma	A2228
	Anti-cisplatin::DNA	Millipore	MABE416
	Anti-PRKDC	Cell signal technology	38168S
	Anti-phospho PRKDC (S2056)	Cell signal technology	68716S
	Anti-HDAC2	Santacruz Biotech	sc-9959
	Phospho-Histone H2A.X (S139)	Cell signal technology	80312S
Secondary	Anti-mouse, IRDye680	Licor	926-68070
	Anti-rabbit, IRDye800	Licor	926-32211
	Anti-rat, IRDye680	Licor	926-68076
	Anti-rat, HRP	Jackson Immuno	112-035-143
	Anti-mouse, Alexa488	Invitrogen	A31620
	Anti-rabbit, Alexa594	Invitrogen	A31632

### Sheet: Others
		Source	Cat #	Note
Reagent	Cell Titer glo 2.0	Promega	G9241	Cell viability assay
	CASP3/7 assay	Promega	G8091
Reagent	PureLink genomic DNA mini Kit	Invitrogen	K182002
Reagent	CRISPRuTest™ Functional Cas9 Activity Assay Kit for Any Cell (Mammalian)	Cellecta.com	CRUTEST	Cas9 activity assay
Reagent	Custom cell-based kit for NHEJ	Topogen.com	DR5000A
Reagent	Comet assay kit	Abcam	ab238544
Lentivirus	Cas9-2A-BSD	CAGE@St.Jude		Generating Cas9 stable lines
Lentivirus	SKOOL sgRNA library	Twist Bioscience & CAGE@St.Jude		sgNRA library for CRISPR screen
shRNA	SMARTvector Non-targeting hEF1a-None Glycerol	Horizon Discovery	VSC11723
	PRKDC shRNA1	Sigma / Mission	TRCN0000194985	bold: effective in knockdown
	PRKDC shRNA2	Sigma / Mission	TRCN0000195491
	PRKDC shRNA3	Sigma / Mission	TRCN0000006258
	HDAC2 shRNA1	Sigma / Mission	TRCN0000004819
	HDAC2 shRNA2	Sigma / Mission	TRCN0000004823
	HDAC2 shRNA3	Sigma / Mission	TRCN0000195198
	KEAP1 shRNA1	Sigma / Mission	TRCN0000154656
	KEAP1 shRNA2	Sigma / Mission	TRCN0000154657
	KEAP1 shRNA3	Sigma / Mission	TRCN0000155340
	MET shRNA1	Sigma / Mission	TRCN0000040044
	MET shRNA2	Sigma / Mission	TRCN0000121087
	MET shRNA3	Sigma / Mission	TRCN0000121090
