## Supplementary material for "A CRISPR-drug perturbational map for identifying new compounds to combine with commonly used chemotherapeutics": Combined supplementary tables: Doxorubicin_betaIndModelGSA.csv

	geneFamPs	pAdj	medianDiff	genesInGeneset
AZD-5363	0.00649341575461996	0.937018269449474	0.189646861082746	AKT1 AKT2 AKT3
MK-2206	0.00649341575461996	0.937018269449474	0.189646861082746	AKT1 AKT2 AKT3
SUNITINIB	0.0112366715380585	0.937018269449474	-0.0674654338329617	CSF1R FLT1 FLT3 FLT4 KDR KIT PDGFRA PDGFRB RET
PAZOPANIB	0.0159874963918918	0.937018269449474	-0.0516439042600773	CSF1R FGFR1 FGFR3 FLT1 FLT4 ITK KDR KIT LCK PDGFRA PDGFRB
ALPROSTADIL	0.0174304723604231	0.937018269449474	-0.168378906504482	PTGER1 PTGER2
HYDROXYCHLOROQUINE	0.0307948805805318	0.937018269449474	-0.123696389670688	TLR7 TLR9
SORAFENIB	0.032036219017311	0.937018269449474	-0.0405139178962165	BRAF FLT1 FLT3 FLT4 KDR KIT PDGFRB RAF1 RET
DINOPROSTONE	0.0325133498312704	0.937018269449474	-0.0985620377935653	PTGER1 PTGER2 PTGER3 PTGER4
VANDETANIB	0.0459286474008729	0.937018269449474	-0.034851269373523	EGFR EPHA1 EPHA10 EPHA2 EPHA3 EPHA4 EPHA5 EPHA6 EPHA7 EPHA8 EPHB1 EPHB2 EPHB3 EPHB4 EPHB6 ERBB2 ERBB3 ERBB4 FLT1 FLT4 KDR PTK6 RET SRC TEK
TASIMELTEON	0.0479033664380592	0.937018269449474	0.0892621145194144	MTNR1A MTNR1B
RAMELTEON	0.0479033664380592	0.937018269449474	0.0892621145194144	MTNR1A MTNR1B
SOTALOL	0.0539417083527322	0.937018269449474	-0.0746320027386899	ADRB1 ADRB2 KCNH2
REGORAFENIB	0.0587985125686036	0.937018269449474	-0.0460789110781469	ABL1 BRAF DDR2 FGFR1 FGFR2 FLT1 FLT4 FRK KDR KIT MAPK11 PDGFRA PDGFRB RAF1 RET TEK
NINTEDANIB	0.0596872841537543	0.937018269449474	-0.0516439042600773	FGFR1 FGFR2 FGFR3 FGFR4 FLT1 FLT4 KDR PDGFRA PDGFRB
BETAINE	0.0615766981927443	0.937018269449474	-0.0939323663051836	BHMT BHMT2
CABOZANTINIB	0.0667975340559225	0.937018269449474	-0.0934120775862752	KDR MET
OXPRENOLOL	0.0723775136880765	0.937018269449474	-0.0912900084246753	ADRB1 ADRB2
PROPRANOLOL	0.0723775136880765	0.937018269449474	-0.0912900084246753	ADRB1 ADRB2
DOBUTAMINE	0.0723775136880765	0.937018269449474	-0.0912900084246753	ADRB1 ADRB2
PENBUTOLOL	0.0723775136880765	0.937018269449474	-0.0912900084246753	ADRB1 ADRB2
NEBIVOLOL	0.0723775136880765	0.937018269449474	-0.0912900084246753	ADRB1 ADRB2
TIMOLOL	0.0723775136880765	0.937018269449474	-0.0912900084246753	ADRB1 ADRB2
METIPRANOLOL	0.0723775136880765	0.937018269449474	-0.0912900084246753	ADRB1 ADRB2
ESMOLOL	0.0723775136880765	0.937018269449474	-0.0912900084246753	ADRB1 ADRB2
LEVOBUNOLOL	0.0723775136880765	0.937018269449474	-0.0912900084246753	ADRB1 ADRB2
NADOLOL	0.0723775136880765	0.937018269449474	-0.0912900084246753	ADRB1 ADRB2
PINDOLOL	0.0723775136880765	0.937018269449474	-0.0912900084246753	ADRB1 ADRB2
Roniciclib	0.0764876580418745	0.937018269449474	-0.0544391520583036	CDK1 CDK10 CDK11B CDK12 CDK13 CDK14 CDK15 CDK16 CDK17 CDK18 CDK19 CDK2 CDK20 CDK3 CDK5 CDK7 CDK8 CDK9
AT-7519	0.0764876580418745	0.937018269449474	-0.0544391520583036	CDK1 CDK10 CDK11B CDK12 CDK13 CDK14 CDK15 CDK16 CDK17 CDK18 CDK19 CDK2 CDK20 CDK3 CDK5 CDK7 CDK8 CDK9
ALECTINIB	0.0783334913119515	0.937018269449474	-0.0998401468271801	ALK RET
DILTIAZEM	0.0830591510855672	0.937018269449474	0.05541954609275	CACNA1C CACNA1D CACNA1F CACNA1S
NISOLDIPINE	0.0830591510855672	0.937018269449474	0.05541954609275	CACNA1C CACNA1D CACNA1F CACNA1S
ISRADIPINE	0.0830591510855672	0.937018269449474	0.05541954609275	CACNA1C CACNA1D CACNA1F CACNA1S
AMLODIPINE	0.0830591510855672	0.937018269449474	0.05541954609275	CACNA1C CACNA1D CACNA1F CACNA1S
NICARDIPINE	0.0830591510855672	0.937018269449474	0.05541954609275	CACNA1C CACNA1D CACNA1F CACNA1S
CLEVIDIPINE	0.0830591510855672	0.937018269449474	0.05541954609275	CACNA1C CACNA1D CACNA1F CACNA1S
NIFEDIPINE	0.0830591510855672	0.937018269449474	0.05541954609275	CACNA1C CACNA1D CACNA1F CACNA1S
VERAPAMIL	0.0830591510855672	0.937018269449474	0.05541954609275	CACNA1C CACNA1D CACNA1F CACNA1S
CHLORPROTHIXENE	0.0830591510855672	0.937018269449474	0.0597904085221037	DRD2 DRD3 HTR2A HTR2C
TAZAROTENE	0.0906634357087749	0.937018269449474	-0.0535413748231997	RARA RARB RARG
TRETINOIN	0.0906634357087749	0.937018269449474	-0.0535413748231997	RARA RARB RARG
ISOTRETINOIN	0.0906634357087749	0.937018269449474	-0.0535413748231997	RARA RARB RARG
ADAPALENE	0.0906634357087749	0.937018269449474	-0.0535413748231997	RARA RARB RARG
MSC-2363318A	0.091441357344818	0.937018269449474	-0.0867502227930371	RPS6KB1 RPS6KB2
XL-418	0.091441357344818	0.937018269449474	-0.0867502227930371	RPS6KB1 RPS6KB2
LY-2780301	0.091441357344818	0.937018269449474	-0.0867502227930371	RPS6KB1 RPS6KB2
Ulixertinib	0.0986272646001906	0.937018269449474	-0.0783499297044889	MAPK1 MAPK3
AXITINIB	0.10245649712799	0.937018269449474	-0.0674654338329617	FLT1 FLT4 KDR
LENVATINIB	0.10245649712799	0.937018269449474	-0.0674654338329617	FLT1 FLT4 KDR
DESLANOSIDE	0.1026802418414	0.937018269449474	0.0684722191428805	ATP1A1 ATP1A2 ATP1A3 ATP1A4
DIGOXIN	0.1026802418414	0.937018269449474	0.0684722191428805	ATP1A1 ATP1A2 ATP1A3 ATP1A4
ACETYLDIGITOXIN	0.1026802418414	0.937018269449474	0.0684722191428805	ATP1A1 ATP1A2 ATP1A3 ATP1A4
DIGITOXIN	0.1026802418414	0.937018269449474	0.0684722191428805	ATP1A1 ATP1A2 ATP1A3 ATP1A4
EZOGABINE	0.113109618225583	0.937018269449474	-0.0518564730899325	KCNQ1 KCNQ2 KCNQ3 KCNQ4 KCNQ5
CRIZOTINIB	0.11434753324228	0.937018269449474	-0.0789635672697741	ALK MET
DEXTROTHYROXINE	0.11434753324228	0.937018269449474	-0.0724875280356011	THRA THRB
LEVOTHYROXINE	0.11434753324228	0.937018269449474	-0.0724875280356011	THRA THRB
LIOTHYRONINE	0.11434753324228	0.937018269449474	-0.0724875280356011	THRA THRB
NARATRIPTAN	0.122915168833001	0.937018269449474	-0.0681179523070063	HTR1B HTR1D
AMINOCAPROIC ACID	0.122915168833001	0.937018269449474	-0.0706301544569388	PLAT PLG
FROVATRIPTAN	0.122915168833001	0.937018269449474	-0.0681179523070063	HTR1B HTR1D
SUMATRIPTAN	0.122915168833001	0.937018269449474	-0.0681179523070063	HTR1B HTR1D
RIZATRIPTAN	0.122915168833001	0.937018269449474	-0.0681179523070063	HTR1B HTR1D
ZOLMITRIPTAN	0.122915168833001	0.937018269449474	-0.0681179523070063	HTR1B HTR1D
RANOLAZINE	0.122915168833001	0.937018269449474	-0.071446595843156	SCN4A SCN5A
DASATINIB	0.123934280127586	0.937018269449474	-0.0394355374799266	ABL1 BLK EPHA2 FGR FRK FYN HCK KIT LCK LYN PDGFRB SRC SRMS YES1
FLAVOXATE	0.13212578440349	0.984041289811067	0.027414175283025	PDE4A PDE4B PDE4C PDE4D PDE7A PDE7B PDE8A PDE8B
AMINOGLUTETHIMIDE	0.151641001167811	0.991450357691993	-0.0722354834404201	CYP11A1 CYP19A1
APREMILAST	0.152838100743011	0.991450357691993	0.0755671850438378	PDE4A PDE4B PDE4C PDE4D
ROFLUMILAST	0.152838100743011	0.991450357691993	0.0755671850438378	PDE4A PDE4B PDE4C PDE4D
AMLEXANOX	0.152838100743011	0.991450357691993	0.0755671850438378	PDE4A PDE4B PDE4C PDE4D
VARENICLINE	0.162274846398554	0.991450357691993	0.0714106693219618	CHRNA4 CHRNB2
NICOTINE	0.162274846398554	0.991450357691993	0.0714106693219618	CHRNA4 CHRNB2
METHYLERGONOVINE	0.162274846398554	0.991450357691993	0.060680974946908	DRD1 HTR2B
BEPRIDIL	0.162787457082089	0.991450357691993	0.0251374737969739	CACNA1B CACNA1C CACNA1D CACNA1G CACNA1H CACNA1I CACNA2D1
PREGABALIN	0.162787457082089	0.991450357691993	0.0251374737969739	CACNA1B CACNA1C CACNA1D CACNA1G CACNA1H CACNA1I CACNA2D1
GABAPENTIN ENACARBIL	0.162787457082089	0.991450357691993	0.0251374737969739	CACNA1B CACNA1C CACNA1D CACNA1G CACNA1H CACNA1I CACNA2D1
GABAPENTIN	0.162787457082089	0.991450357691993	0.0251374737969739	CACNA1B CACNA1C CACNA1D CACNA1G CACNA1H CACNA1I CACNA2D1
PEMETREXED DISODIUM	0.171237282155349	0.991450357691993	0.0599448108268338	DHFR GART TYMS
RUXOLITINIB	0.185215577707135	0.991450357691993	0.0828731258422841	JAK1 JAK2
DEXTROMETHORPHAN	0.185215577707135	0.991450357691993	-0.0530334466456034	GRIN2A SIGMAR1
CARIPRAZINE	0.185215577707135	0.991450357691993	0.0597904085221037	DRD2 DRD3
DANAZOL	0.19754818719751	0.991450357691993	0.0698057296030454	AR PGR
ZIPRASIDONE	0.200557268671065	0.991450357691993	0.0431441885026333	DRD2 HTR2A HTR2C
CARPHENAZINE	0.200557268671065	0.991450357691993	0.0431441885026333	DRD2 HTR2A HTR2C
QUETIAPINE	0.200557268671065	0.991450357691993	0.0431441885026333	DRD2 HTR2A HTR2C
RISPERIDONE	0.200557268671065	0.991450357691993	0.0431441885026333	DRD2 HTR2A HTR2C
HYDROXYAMPHETAMINE	0.206391720341419	0.991450357691993	-0.0416429796937996	ADRA1A ADRA1B ADRA1D ADRA2A ADRA2B ADRA2C ADRB1 ADRB2 ADRB3
LABETALOL	0.206391720341419	0.991450357691993	-0.0416429796937996	ADRA1A ADRA1B ADRA1D ADRA2A ADRA2B ADRA2C ADRB1 ADRB2 ADRB3
NOREPINEPHRINE	0.206391720341419	0.991450357691993	-0.0416429796937996	ADRA1A ADRA1B ADRA1D ADRA2A ADRA2B ADRA2C ADRB1 ADRB2 ADRB3
EPINEPHRINE	0.206391720341419	0.991450357691993	-0.0416429796937996	ADRA1A ADRA1B ADRA1D ADRA2A ADRA2B ADRA2C ADRB1 ADRB2 ADRB3
DROXIDOPA	0.206391720341419	0.991450357691993	-0.0416429796937996	ADRA1A ADRA1B ADRA1D ADRA2A ADRA2B ADRA2C ADRB1 ADRB2 ADRB3
DIPIVEFRIN	0.206391720341419	0.991450357691993	-0.0416429796937996	ADRA1A ADRA1B ADRA1D ADRA2A ADRA2B ADRA2C ADRB1 ADRB2 ADRB3
MEPHENTERMINE	0.206391720341419	0.991450357691993	-0.0416429796937996	ADRA1A ADRA1B ADRA1D ADRA2A ADRA2B ADRA2C ADRB1 ADRB2 ADRB3
DECITABINE	0.210471254350656	0.991450357691993	-0.0577829237317678	DNMT1 DNMT3A
AZACITIDINE	0.210471254350656	0.991450357691993	-0.0577829237317678	DNMT1 DNMT3A
ISOPROTERENOL	0.21110198475011	0.991450357691993	-0.0746320027386899	ADRB1 ADRB2 ADRB3
CARTEOLOL	0.21110198475011	0.991450357691993	-0.0746320027386899	ADRB1 ADRB2 ADRB3
CARVEDILOL	0.217709345829326	0.991450357691993	-0.033972179473141	ADRA1A ADRA1B ADRA1D ADRB1 ADRB2 ADRB3
GALLIUM NITRATE	0.223995221031851	0.991450357691993	-0.0746513788680155	RRM1 RRM2
BENZPHETAMINE HYDROCHLORIDE	0.223995221031851	0.991450357691993	-0.0776481965460051	SLC18A2 SLC6A2
HYDROXYUREA	0.223995221031851	0.991450357691993	-0.0746513788680155	RRM1 RRM2
TRIFLUOPERAZINE	0.23805997487154	0.991450357691993	0.0431441885026333	DRD2 DRD3 DRD4 HTR2A HTR2C
OLANZAPINE	0.23805997487154	0.991450357691993	0.0431441885026333	DRD2 DRD3 DRD4 HTR2A HTR2C
THIORIDAZINE	0.23805997487154	0.991450357691993	0.0431441885026333	DRD2 DRD3 DRD4 HTR2A HTR2C
LOXAPINE	0.23805997487154	0.991450357691993	0.0431441885026333	DRD2 DRD3 DRD4 HTR2A HTR2C
ALMOTRIPTAN	0.245126813363298	0.991450357691993	-0.0596282545395819	HTR1B HTR1D HTR1F
ELETRIPTAN	0.245126813363298	0.991450357691993	-0.0596282545395819	HTR1B HTR1D HTR1F
CYTARABINE	0.245126813363298	0.991450357691993	0.123957888823869	POLA1 POLD1 POLE
CEP-1347	0.249628050136941	0.991450357691993	-0.0634876662375058	MAP3K10 MAP3K11 MAP3K12 MAP3K9
CYCLOBENZAPRINE	0.252881863749989	0.991450357691993	0.0541862503267835	HTR2A HTR2C
AZD-6918	0.252881863749989	0.991450357691993	0.055710040606994	NTRK2 NTRK3
VILAZODONE	0.252881863749989	0.991450357691993	-0.0502908336649064	HTR1A SLC6A4
PLX-7486	0.252881863749989	0.991450357691993	0.055710040606994	NTRK2 NTRK3
CEP-2563	0.252881863749989	0.991450357691993	0.055710040606994	NTRK2 NTRK3
LOXO-101	0.252881863749989	0.991450357691993	0.055710040606994	NTRK2 NTRK3
AZD-7451	0.252881863749989	0.991450357691993	0.055710040606994	NTRK2 NTRK3
ORLISTAT	0.257280177154182	0.991450357691993	-0.0347177022019707	FASN LIPF PNLIP
ERGOTAMINE	0.281362924005461	0.991450357691993	-0.0416429796937996	ADRA1A ADRA1B ADRA1D ADRA2A ADRA2B ADRA2C HTR1D
AMILORIDE	0.282825351645363	0.991450357691993	0.0724019009300111	SCNN1A SCNN1B SCNN1G
TRIAMTERENE	0.282825351645363	0.991450357691993	0.0724019009300111	SCNN1A SCNN1B SCNN1G
DOXYCYCLINE	0.29369778994511	0.991450357691993	-0.0662079899006872	MMP1 MMP13 MMP7 MMP8
COBIMETINIB	0.300909736868024	0.991450357691993	-0.0461150650059031	MAP2K1 MAP2K2
TRAMETINIB	0.300909736868024	0.991450357691993	-0.0461150650059031	MAP2K1 MAP2K2
LEVETIRACETAM	0.300909736868024	0.991450357691993	0.0800361358216905	CACNA1B SV2A
COBICISTAT	0.305484971161414	0.991450357691993	-0.0218344864104794	CYP3A4 CYP3A43 CYP3A5 CYP3A7
Bentamapimod	0.310036687871141	0.991450357691993	-0.0447740450710062	MAPK10 MAPK8 MAPK9
CC-401	0.310036687871141	0.991450357691993	-0.0447740450710062	MAPK10 MAPK8 MAPK9
(7S)-HYDROXYL-STAUROSPORINE	0.311779929055556	0.991450357691993	-0.0320624161336486	CDK2 CHEK1 PRKCA PRKCB PRKCD PRKCE PRKCG PRKCH PRKCI PRKCQ PRKCZ PRKD1 PRKD3
DICYCLOMINE	0.318188804504511	0.991450357691993	-0.0476902776691698	CHRM1 CHRM3
TRIDIHEXETHYL	0.318188804504511	0.991450357691993	-0.0476902776691698	CHRM1 CHRM3
MEPENZOLATE	0.318188804504511	0.991450357691993	-0.0476902776691698	CHRM1 CHRM3
ANISOTROPINE	0.318188804504511	0.991450357691993	-0.0476902776691698	CHRM1 CHRM3
ISOPROPAMIDE	0.318188804504511	0.991450357691993	-0.0476902776691698	CHRM1 CHRM3
PILOCARPINE	0.318188804504511	0.991450357691993	-0.0476902776691698	CHRM1 CHRM3
HEXOCYCLIUM	0.318188804504511	0.991450357691993	-0.0476902776691698	CHRM1 CHRM3
CEVIMELINE	0.318188804504511	0.991450357691993	-0.0476902776691698	CHRM1 CHRM3
OXYPHENONIUM	0.318188804504511	0.991450357691993	-0.0476902776691698	CHRM1 CHRM3
DIPHEMANIL	0.318188804504511	0.991450357691993	-0.0476902776691698	CHRM1 CHRM3
OXYPHENCYCLIMINE	0.318188804504511	0.991450357691993	-0.0476902776691698	CHRM1 CHRM3
CLIDINIUM	0.318188804504511	0.991450357691993	-0.0476902776691698	CHRM1 CHRM3
GLYCOPYRROLATE	0.318188804504511	0.991450357691993	-0.0476902776691698	CHRM1 CHRM3
METHSCOPOLAMINE	0.318188804504511	0.991450357691993	-0.0476902776691698	CHRM1 CHRM3
PROPAFENONE	0.322079039541433	0.991450357691993	-0.039482440218616	ADRB1 ADRB2 SCN10A SCN11A SCN1A SCN2A SCN3A SCN4A SCN5A SCN7A SCN8A SCN9A
MITOTANE	0.336105333816265	0.991450357691993	-0.0527422991434297	CYP11A1 CYP11B1
DIAZOXIDE	0.336105333816265	0.991450357691993	0.0464860166466085	KCNJ11 KCNJ8
MECLOFENAMIC ACID	0.338922677255655	0.991450357691993	-0.018500272299005	ALOX5 PTGS1 PTGS2
SULFASALAZINE	0.338922677255655	0.991450357691993	-0.018500272299005	ALOX5 PTGS1 PTGS2
DROSPIRENONE	0.354658384629651	0.991450357691993	-0.0534674996707685	NR3C2 PGR
METHAZOLAMIDE	0.355729587420558	0.991450357691993	0.0254791130274866	CA1 CA2 CA4 CA7
AZD-1208	0.369480401669192	0.991450357691993	-0.0550961203688011	PIM1 PIM2 PIM3
SGI-1776	0.369480401669192	0.991450357691993	-0.0550961203688011	PIM1 PIM2 PIM3
LGH-447	0.369480401669192	0.991450357691993	-0.0550961203688011	PIM1 PIM2 PIM3
NIMODIPINE	0.374704036864759	0.991450357691993	0.0251374737969739	CACNA1C CACNA1D CACNA1F CACNA1S NR3C2
FELODIPINE	0.374704036864759	0.991450357691993	0.0251374737969739	CACNA1C CACNA1D CACNA1F CACNA1S NR3C2
VORINOSTAT	0.382702152300617	0.991450357691993	-0.0636814660872162	HDAC1 HDAC2 HDAC3 HDAC6
ERGOLOID MESYLATES	0.401129141624711	0.991450357691993	-0.0416429796937996	ADRA1A ADRA1B ADRA1D ADRA2A ADRA2B ADRA2C DRD1 DRD2 DRD3 DRD4 DRD5 HTR1A HTR1B
TRIMIPRAMINE	0.408311391855404	0.991450357691993	0.0202349698790555	ADRA1A ADRA1B ADRA1D DRD2 HRH1 HTR2A HTR2C SLC6A2
DRONEDARONE	0.409420352283953	0.991450357691993	0.018209717488988	CACNA1C CACNA1D CACNA1F CACNA1S HCN4 KCNJ2 SCN10A SCN11A SCN1A SCN2A SCN3A SCN4A SCN5A SCN7A SCN8A SCN9A
RG3487	0.432800411753614	0.991450357691993	-0.0121554463178525	CHRFAM7A CHRNA7 HTR3B HTR3C HTR3D HTR3E
ANAGRELIDE	0.435155138779214	0.991450357691993	-0.042638360448134	PDE3A PDE3B
METHIXENE	0.435155138779214	0.991450357691993	0.0351848601904667	CHRM1 HTR2C
BEXAROTENE	0.453059227073097	0.991450357691993	0.00470014714728134	RXRA RXRB RXRG
IDELALISIB	0.456814249902201	0.991450357691993	-0.0314944015633818	PIK3CA PIK3CD
ENFLURANE	0.468496498620096	0.991450357691993	-0.019227634401618	GABRA1 GABRA2 GABRA3 GABRA4 GABRA5 GABRA6 GABRB1 GABRB2 GABRB3 GABRG1 GABRG2 GABRG3 GLRA1 KCNK10 KCNK18 KCNK2 KCNK3 KCNK9
DESFLURANE	0.468496498620096	0.991450357691993	-0.019227634401618	GABRA1 GABRA2 GABRA3 GABRA4 GABRA5 GABRA6 GABRB1 GABRB2 GABRB3 GABRG1 GABRG2 GABRG3 GLRA1 KCNK10 KCNK18 KCNK2 KCNK3 KCNK9
SEVOFLURANE	0.468496498620096	0.991450357691993	-0.019227634401618	GABRA1 GABRA2 GABRA3 GABRA4 GABRA5 GABRA6 GABRB1 GABRB2 GABRB3 GABRG1 GABRG2 GABRG3 GLRA1 KCNK10 KCNK18 KCNK2 KCNK3 KCNK9
HALOTHANE	0.468496498620096	0.991450357691993	-0.019227634401618	GABRA1 GABRA2 GABRA3 GABRA4 GABRA5 GABRA6 GABRB1 GABRB2 GABRB3 GABRG1 GABRG2 GABRG3 GLRA1 KCNK10 KCNK18 KCNK2 KCNK3 KCNK9
ISOFLURANE	0.468496498620096	0.991450357691993	-0.019227634401618	GABRA1 GABRA2 GABRA3 GABRA4 GABRA5 GABRA6 GABRB1 GABRB2 GABRB3 GABRG1 GABRG2 GABRG3 GLRA1 KCNK10 KCNK18 KCNK2 KCNK3 KCNK9
DYPHYLLINE	0.47900123899421	0.991450357691993	-0.0103378018364435	PDE3A PDE4A PDE4B PDE4C PDE4D
DIBUCAINE	0.479066262545482	0.991450357691993	-0.029744836965738	SCN10A SCN5A
PHENOXYBENZAMINE	0.482110857127201	0.991450357691993	-0.018943997452066	ADRA1A ADRA1B ADRA1D ADRA2A ADRA2B ADRA2C
NAPHAZOLINE	0.482110857127201	0.991450357691993	-0.018943997452066	ADRA1A ADRA1B ADRA1D ADRA2A ADRA2B ADRA2C
TETRAHYDROZOLINE	0.482110857127201	0.991450357691993	-0.018943997452066	ADRA1A ADRA1B ADRA1D ADRA2A ADRA2B ADRA2C
RAUWOLFIA SERPENTINA	0.482110857127201	0.991450357691993	-0.018943997452066	ADRA1A ADRA1B ADRA1D ADRA2A ADRA2B ADRA2C
PHENTOLAMINE	0.482110857127201	0.991450357691993	-0.018943997452066	ADRA1A ADRA1B ADRA1D ADRA2A ADRA2B ADRA2C
OXYMETAZOLINE	0.482110857127201	0.991450357691993	-0.018943997452066	ADRA1A ADRA1B ADRA1D ADRA2A ADRA2B ADRA2C
ALSEROXYLON	0.482110857127201	0.991450357691993	-0.018943997452066	ADRA1A ADRA1B ADRA1D ADRA2A ADRA2B ADRA2C
PROMAZINE	0.486546307539657	0.991450357691993	0.0355487045175055	DRD2 DRD3 DRD4 HTR2A
CHLORPROMAZINE	0.486546307539657	0.991450357691993	0.0355487045175055	DRD2 DRD3 DRD4 HTR2A
HALOPERIDOL	0.486546307539657	0.991450357691993	0.0355487045175055	DRD2 DRD3 DRD4 HTR2A
HALOPERIDOL DECANOATE	0.486546307539657	0.991450357691993	0.0355487045175055	DRD2 DRD3 DRD4 HTR2A
DROPERIDOL	0.486546307539657	0.991450357691993	0.0355487045175055	DRD2 DRD3 DRD4 HTR2A
DEXTROAMPHETAMINE	0.489266698890244	0.991450357691993	-0.00163639797472643	SLC18A2 SLC6A2 SLC6A3
LISDEXAMFETAMINE	0.489266698890244	0.991450357691993	-0.00163639797472643	SLC18A2 SLC6A2 SLC6A3
ACAMPROSATE	0.496263083161953	0.991450357691993	-0.0378715132990176	GABRA1 GABRA2 GABRA3 GABRA4 GABRA5 GABRA6 GABRB1 GABRB2 GABRB3 GABRG1 GABRG2 GABRG3 GRIN1 GRIN2A GRIN2B GRIN2C GRIN2D GRIN3A GRIN3B
MENTHOL	0.501897309983271	0.991450357691993	-0.0278384320160934	TRPA1 TRPM8
MOLINDONE	0.501897309983271	0.991450357691993	0.0355487045175055	DRD2 HTR2A
PALIPERIDONE	0.501897309983271	0.991450357691993	0.0355487045175055	DRD2 HTR2A
LURASIDONE	0.501897309983271	0.991450357691993	0.0355487045175055	DRD2 HTR2A
ASENAPINE	0.501897309983271	0.991450357691993	0.0355487045175055	DRD2 HTR2A
THIOTHIXENE	0.501897309983271	0.991450357691993	0.0355487045175055	DRD2 HTR2A
MESORIDAZINE	0.501897309983271	0.991450357691993	0.0355487045175055	DRD2 HTR2A
CLOZAPINE	0.501897309983271	0.991450357691993	0.0355487045175055	DRD2 HTR2A
ILOPERIDONE	0.501897309983271	0.991450357691993	0.0355487045175055	DRD2 HTR2A
ALITRETINOIN	0.521010303552116	0.991450357691993	-0.0103390187222882	RARA RARB RARG RXRA RXRB RXRG
ETRETINATE	0.521010303552116	0.991450357691993	-0.0103390187222882	RARA RARB RARG RXRA RXRB RXRG
ACITRETIN	0.521010303552116	0.991450357691993	-0.0103390187222882	RARA RARB RARG RXRA RXRB RXRG
GUANIDINE	0.52511588408955	0.991450357691993	-0.0143124551938876	KCNA1 KCNA10 KCNA2 KCNA3 KCNA4 KCNA5 KCNA6 KCNA7 KCNB1 KCNB2 KCNC1 KCNC2 KCNC3 KCNC4 KCND1 KCND2 KCND3 KCNF1 KCNG1 KCNG2 KCNG3 KCNG4 KCNH1 KCNH2 KCNH3 KCNH4 KCNH5 KCNH6 KCNH7 KCNH8 KCNQ1 KCNQ2 KCNQ3 KCNQ4 KCNQ5 KCNS1 KCNS2 KCNS3 KCNV1 KCNV2
DALFAMPRIDINE	0.52511588408955	0.991450357691993	-0.0143124551938876	KCNA1 KCNA10 KCNA2 KCNA3 KCNA4 KCNA5 KCNA6 KCNA7 KCNB1 KCNB2 KCNC1 KCNC2 KCNC3 KCNC4 KCND1 KCND2 KCND3 KCNF1 KCNG1 KCNG2 KCNG3 KCNG4 KCNH1 KCNH2 KCNH3 KCNH4 KCNH5 KCNH6 KCNH7 KCNH8 KCNQ1 KCNQ2 KCNQ3 KCNQ4 KCNQ5 KCNS1 KCNS2 KCNS3 KCNV1 KCNV2
CONIVAPTAN	0.525291620206383	0.991450357691993	0.0264013078451903	AVPR1A AVPR2
DANTROLENE	0.525291620206383	0.991450357691993	-0.0334354369101881	RYR1 RYR3
Afacifenacin	0.525291620206383	0.991450357691993	0.0291532121219846	CHRM4 CHRM5
Ladarixin	0.525291620206383	0.991450357691993	-0.027287229431523	CXCR1 CXCR2
LY2969822	0.525291620206383	0.991450357691993	0.0332724036750587	GRM2 GRM3
LY404039	0.525291620206383	0.991450357691993	0.0332724036750587	GRM2 GRM3
ROMIDEPSIN	0.54576396123446	0.991450357691993	-0.0443552703157944	HDAC1 HDAC10 HDAC11 HDAC2 HDAC3 HDAC4 HDAC5 HDAC6 HDAC7 HDAC8 HDAC9
PANOBINOSTAT	0.54576396123446	0.991450357691993	-0.0443552703157944	HDAC1 HDAC10 HDAC11 HDAC2 HDAC3 HDAC4 HDAC5 HDAC6 HDAC7 HDAC8 HDAC9
BELINOSTAT	0.54576396123446	0.991450357691993	-0.0443552703157944	HDAC1 HDAC10 HDAC11 HDAC2 HDAC3 HDAC4 HDAC5 HDAC6 HDAC7 HDAC8 HDAC9
BROMOCRIPTINE	0.546374228567948	0.991450357691993	0.0431441885026333	DRD2 DRD3 DRD4
PRAMIPEXOLE	0.546374228567948	0.991450357691993	0.0431441885026333	DRD2 DRD3 DRD4
APOMORPHINE	0.546374228567948	0.991450357691993	0.0431441885026333	DRD2 DRD3 DRD4
ROPINIROLE	0.546374228567948	0.991450357691993	0.0431441885026333	DRD2 DRD3 DRD4
LEVOMEPROMAZINE	0.546374228567948	0.991450357691993	0.0431441885026333	DRD2 DRD3 DRD4
TRAZODONE	0.546374228567948	0.991450357691993	0.0279532205323776	HTR2A HTR2C SLC6A4
ROTIGOTINE	0.546374228567948	0.991450357691993	0.0431441885026333	DRD2 DRD3 DRD4
MIGLITOL	0.549231530717903	0.991450357691993	0.0240316393317785	GAA MGAM
LY-3023414	0.559785496475997	0.991450357691993	0.012898405982496	PIK3CA MTOR PIK3CB PIK3CG PIK3R1 PIK3R2 PIK3R3 PIK3R5
BGT-226	0.559785496475997	0.991450357691993	0.012898405982496	PIK3CA MTOR PIK3CB PIK3CG PIK3R1 PIK3R2 PIK3R3 PIK3R5
PF-04691502	0.559785496475997	0.991450357691993	0.012898405982496	PIK3CA MTOR PIK3CB PIK3CG PIK3R1 PIK3R2 PIK3R3 PIK3R5
MEMANTINE	0.567716599776019	0.991450357691993	0.0134986471084027	GRIN1 GRIN2A GRIN2B GRIN2C GRIN2D GRIN3A GRIN3B
KETAMINE	0.567716599776019	0.991450357691993	0.0134986471084027	GRIN1 GRIN2A GRIN2B GRIN2C GRIN2D GRIN3A GRIN3B
AMANTADINE	0.567716599776019	0.991450357691993	0.0134986471084027	GRIN1 GRIN2A GRIN2B GRIN2C GRIN2D GRIN3A GRIN3B
FELBAMATE	0.567716599776019	0.991450357691993	0.0134986471084027	GRIN1 GRIN2A GRIN2B GRIN2C GRIN2D GRIN3A GRIN3B
TOLAZOLINE	0.571562120986152	0.991450357691993	-0.018943997452066	ADRA1A ADRA1B ADRA1D ADRA2A ADRA2B ADRA2C HRH1 HRH2
PROPYLTHIOURACIL	0.573697513768051	0.991450357691993	-0.0205157038368083	DIO1 TPO
FINGOLIMOD	0.581910271425245	0.991450357691993	-0.0130963114050351	S1PR1 S1PR2 S1PR3 S1PR4 S1PR5
METHYSERGIDE	0.586198482209367	0.991450357691993	0.048837091749799	HTR1A HTR2B HTR2C
BALSALAZID	0.58644229564486	0.991450357691993	0.00240971856004854	ALOX5 PPARG PTGS1 PTGS2
OLSALAZINE	0.58644229564486	0.991450357691993	0.00240971856004854	ALOX5 PPARG PTGS1 PTGS2
MESALAMINE	0.58644229564486	0.991450357691993	0.00240971856004854	ALOX5 PPARG PTGS1 PTGS2
PRIMIDONE	0.592776328912457	0.991450357691993	-0.0360501852441402	GABRA1 GABRA2 GABRA3 GABRA4 GABRA5 GABRA6 GABRB1 GABRB2 GABRB3 GABRG1 GABRG2 GABRG3 SCN10A SCN11A SCN1A SCN2A SCN3A SCN4A SCN5A SCN7A SCN8A SCN9A
DOXAZOSIN	0.60660287926408	0.991450357691993	0.00375498478966757	ADRA1A ADRA1B ADRA1D
GSK-690693	0.60660287926408	0.991450357691993	0.034189491972832	PRKACA PRKACB PRKACG
MIDODRINE	0.60660287926408	0.991450357691993	0.00375498478966757	ADRA1A ADRA1B ADRA1D
ALFUZOSIN	0.60660287926408	0.991450357691993	0.00375498478966757	ADRA1A ADRA1B ADRA1D
PHENYLEPHRINE	0.60660287926408	0.991450357691993	0.00375498478966757	ADRA1A ADRA1B ADRA1D
METARAMINOL	0.60660287926408	0.991450357691993	0.00375498478966757	ADRA1A ADRA1B ADRA1D
METHOXAMINE	0.60660287926408	0.991450357691993	0.00375498478966757	ADRA1A ADRA1B ADRA1D
TAMSULOSIN	0.60660287926408	0.991450357691993	0.00375498478966757	ADRA1A ADRA1B ADRA1D
TERAZOSIN	0.60660287926408	0.991450357691993	0.00375498478966757	ADRA1A ADRA1B ADRA1D
PRAZOSIN	0.60660287926408	0.991450357691993	0.00375498478966757	ADRA1A ADRA1B ADRA1D
NEFAZODONE	0.621734034256576	0.991450357691993	0.0131584112788256	HTR2A HTR2C SLC6A2 SLC6A4
KW-2450	0.624120485281068	0.991450357691993	0.0258458416047016	IGF1R INSR
BMS-754807	0.624120485281068	0.991450357691993	0.0258458416047016	IGF1R INSR
GUANABENZ	0.627318765180652	0.991450357691993	-0.0416429796937996	ADRA2A ADRA2B ADRA2C
DUTASTERIDE	0.627318765180652	0.991450357691993	-0.0123653811442111	SRD5A1 SRD5A2 SRD5A3
GUANFACINE	0.627318765180652	0.991450357691993	-0.0416429796937996	ADRA2A ADRA2B ADRA2C
CLONIDINE	0.627318765180652	0.991450357691993	-0.0416429796937996	ADRA2A ADRA2B ADRA2C
APRACLONIDINE	0.627318765180652	0.991450357691993	-0.0416429796937996	ADRA2A ADRA2B ADRA2C
METHYLDOPATE	0.627318765180652	0.991450357691993	-0.0416429796937996	ADRA2A ADRA2B ADRA2C
TIZANIDINE	0.627318765180652	0.991450357691993	-0.0416429796937996	ADRA2A ADRA2B ADRA2C
BRIMONIDINE	0.627318765180652	0.991450357691993	-0.0416429796937996	ADRA2A ADRA2B ADRA2C
DEXMEDETOMIDINE	0.627318765180652	0.991450357691993	-0.0416429796937996	ADRA2A ADRA2B ADRA2C
LEVONORDEFRIN	0.627318765180652	0.991450357691993	-0.0416429796937996	ADRA2A ADRA2B ADRA2C
METHYLDOPA	0.627318765180652	0.991450357691993	-0.0416429796937996	ADRA2A ADRA2B ADRA2C
PENTOXIFYLLINE	0.627985581270209	0.991450357691993	0.00341672759156742	ADORA2A ADORA2B PDE10A PDE1A PDE1B PDE1C PDE2A PDE3A PDE3B PDE4A PDE4B PDE4C PDE4D PDE5A PDE6A PDE6B PDE6C PDE6D PDE6G PDE6H PDE7A PDE7B PDE8A PDE8B PDE9A
FLURAZEPAM	0.642692665781051	0.991450357691993	-0.0419482746436381	GABRA1 GABRA2 GABRA3 GABRA4 GABRA5 GABRA6 GABRB1 GABRB2 GABRB3 GABRG1 GABRG2 GABRG3
QUAZEPAM	0.642692665781051	0.991450357691993	-0.0419482746436381	GABRA1 GABRA2 GABRA3 GABRA4 GABRA5 GABRA6 GABRB1 GABRB2 GABRB3 GABRG1 GABRG2 GABRG3
THIOPENTAL	0.642692665781051	0.991450357691993	-0.0419482746436381	GABRA1 GABRA2 GABRA3 GABRA4 GABRA5 GABRA6 GABRB1 GABRB2 GABRB3 GABRG1 GABRG2 GABRG3
OXAZEPAM	0.642692665781051	0.991450357691993	-0.0419482746436381	GABRA1 GABRA2 GABRA3 GABRA4 GABRA5 GABRA6 GABRB1 GABRB2 GABRB3 GABRG1 GABRG2 GABRG3
CHLORDIAZEPOXIDE	0.642692665781051	0.991450357691993	-0.0419482746436381	GABRA1 GABRA2 GABRA3 GABRA4 GABRA5 GABRA6 GABRB1 GABRB2 GABRB3 GABRG1 GABRG2 GABRG3
TRICLOFOS SODIUM	0.642692665781051	0.991450357691993	-0.0419482746436381	GABRA1 GABRA2 GABRA3 GABRA4 GABRA5 GABRA6 GABRB1 GABRB2 GABRB3 GABRG1 GABRG2 GABRG3
MIDAZOLAM	0.642692665781051	0.991450357691993	-0.0419482746436381	GABRA1 GABRA2 GABRA3 GABRA4 GABRA5 GABRA6 GABRB1 GABRB2 GABRB3 GABRG1 GABRG2 GABRG3
SECOBARBITAL	0.642692665781051	0.991450357691993	-0.0419482746436381	GABRA1 GABRA2 GABRA3 GABRA4 GABRA5 GABRA6 GABRB1 GABRB2 GABRB3 GABRG1 GABRG2 GABRG3
THIAMYLAL	0.642692665781051	0.991450357691993	-0.0419482746436381	GABRA1 GABRA2 GABRA3 GABRA4 GABRA5 GABRA6 GABRB1 GABRB2 GABRB3 GABRG1 GABRG2 GABRG3
LORAZEPAM	0.642692665781051	0.991450357691993	-0.0419482746436381	GABRA1 GABRA2 GABRA3 GABRA4 GABRA5 GABRA6 GABRB1 GABRB2 GABRB3 GABRG1 GABRG2 GABRG3
CLORAZEPIC ACID	0.642692665781051	0.991450357691993	-0.0419482746436381	GABRA1 GABRA2 GABRA3 GABRA4 GABRA5 GABRA6 GABRB1 GABRB2 GABRB3 GABRG1 GABRG2 GABRG3
BUTALBITAL	0.642692665781051	0.991450357691993	-0.0419482746436381	GABRA1 GABRA2 GABRA3 GABRA4 GABRA5 GABRA6 GABRB1 GABRB2 GABRB3 GABRG1 GABRG2 GABRG3
MEPROBAMATE	0.642692665781051	0.991450357691993	-0.0419482746436381	GABRA1 GABRA2 GABRA3 GABRA4 GABRA5 GABRA6 GABRB1 GABRB2 GABRB3 GABRG1 GABRG2 GABRG3
ESTAZOLAM	0.642692665781051	0.991450357691993	-0.0419482746436381	GABRA1 GABRA2 GABRA3 GABRA4 GABRA5 GABRA6 GABRB1 GABRB2 GABRB3 GABRG1 GABRG2 GABRG3
METHARBITAL	0.642692665781051	0.991450357691993	-0.0419482746436381	GABRA1 GABRA2 GABRA3 GABRA4 GABRA5 GABRA6 GABRB1 GABRB2 GABRB3 GABRG1 GABRG2 GABRG3
BUTABARBITAL	0.642692665781051	0.991450357691993	-0.0419482746436381	GABRA1 GABRA2 GABRA3 GABRA4 GABRA5 GABRA6 GABRB1 GABRB2 GABRB3 GABRG1 GABRG2 GABRG3
ESZOPICLONE	0.642692665781051	0.991450357691993	-0.0419482746436381	GABRA1 GABRA2 GABRA3 GABRA4 GABRA5 GABRA6 GABRB1 GABRB2 GABRB3 GABRG1 GABRG2 GABRG3
TALBUTAL	0.642692665781051	0.991450357691993	-0.0419482746436381	GABRA1 GABRA2 GABRA3 GABRA4 GABRA5 GABRA6 GABRB1 GABRB2 GABRB3 GABRG1 GABRG2 GABRG3
METHYPRYLON	0.642692665781051	0.991450357691993	-0.0419482746436381	GABRA1 GABRA2 GABRA3 GABRA4 GABRA5 GABRA6 GABRB1 GABRB2 GABRB3 GABRG1 GABRG2 GABRG3
CLONAZEPAM	0.642692665781051	0.991450357691993	-0.0419482746436381	GABRA1 GABRA2 GABRA3 GABRA4 GABRA5 GABRA6 GABRB1 GABRB2 GABRB3 GABRG1 GABRG2 GABRG3
ETOMIDATE	0.642692665781051	0.991450357691993	-0.0419482746436381	GABRA1 GABRA2 GABRA3 GABRA4 GABRA5 GABRA6 GABRB1 GABRB2 GABRB3 GABRG1 GABRG2 GABRG3
PENTOBARBITAL	0.642692665781051	0.991450357691993	-0.0419482746436381	GABRA1 GABRA2 GABRA3 GABRA4 GABRA5 GABRA6 GABRB1 GABRB2 GABRB3 GABRG1 GABRG2 GABRG3
ALPRAZOLAM	0.642692665781051	0.991450357691993	-0.0419482746436381	GABRA1 GABRA2 GABRA3 GABRA4 GABRA5 GABRA6 GABRB1 GABRB2 GABRB3 GABRG1 GABRG2 GABRG3
ETHCHLORVYNOL	0.642692665781051	0.991450357691993	-0.0419482746436381	GABRA1 GABRA2 GABRA3 GABRA4 GABRA5 GABRA6 GABRB1 GABRB2 GABRB3 GABRG1 GABRG2 GABRG3
TRIAZOLAM	0.642692665781051	0.991450357691993	-0.0419482746436381	GABRA1 GABRA2 GABRA3 GABRA4 GABRA5 GABRA6 GABRB1 GABRB2 GABRB3 GABRG1 GABRG2 GABRG3
DIAZEPAM	0.642692665781051	0.991450357691993	-0.0419482746436381	GABRA1 GABRA2 GABRA3 GABRA4 GABRA5 GABRA6 GABRB1 GABRB2 GABRB3 GABRG1 GABRG2 GABRG3
METHOHEXITAL	0.642692665781051	0.991450357691993	-0.0419482746436381	GABRA1 GABRA2 GABRA3 GABRA4 GABRA5 GABRA6 GABRB1 GABRB2 GABRB3 GABRG1 GABRG2 GABRG3
PROPOFOL	0.642692665781051	0.991450357691993	-0.0419482746436381	GABRA1 GABRA2 GABRA3 GABRA4 GABRA5 GABRA6 GABRB1 GABRB2 GABRB3 GABRG1 GABRG2 GABRG3
PRAZEPAM	0.642692665781051	0.991450357691993	-0.0419482746436381	GABRA1 GABRA2 GABRA3 GABRA4 GABRA5 GABRA6 GABRB1 GABRB2 GABRB3 GABRG1 GABRG2 GABRG3
FLUMAZENIL	0.642692665781051	0.991450357691993	-0.0419482746436381	GABRA1 GABRA2 GABRA3 GABRA4 GABRA5 GABRA6 GABRB1 GABRB2 GABRB3 GABRG1 GABRG2 GABRG3
GLUTETHIMIDE	0.642692665781051	0.991450357691993	-0.0419482746436381	GABRA1 GABRA2 GABRA3 GABRA4 GABRA5 GABRA6 GABRB1 GABRB2 GABRB3 GABRG1 GABRG2 GABRG3
HALAZEPAM	0.642692665781051	0.991450357691993	-0.0419482746436381	GABRA1 GABRA2 GABRA3 GABRA4 GABRA5 GABRA6 GABRB1 GABRB2 GABRB3 GABRG1 GABRG2 GABRG3
CLOBAZAM	0.642692665781051	0.991450357691993	-0.0419482746436381	GABRA1 GABRA2 GABRA3 GABRA4 GABRA5 GABRA6 GABRB1 GABRB2 GABRB3 GABRG1 GABRG2 GABRG3
TEMAZEPAM	0.642692665781051	0.991450357691993	-0.0419482746436381	GABRA1 GABRA2 GABRA3 GABRA4 GABRA5 GABRA6 GABRB1 GABRB2 GABRB3 GABRG1 GABRG2 GABRG3
OLAPARIB	0.648332694633903	0.991450357691993	-0.0317798177216135	PARP1 PARP2 PARP3
LITHIUM CARBONATE	0.669630509315271	0.991450357691993	-0.00574513634784622	GSK3A GSK3B IMPA1
LITHIUM CITRATE	0.669630509315271	0.991450357691993	-0.00574513634784622	GSK3A GSK3B IMPA1
NALOXONE	0.669630509315271	0.991450357691993	-0.0162433429243273	OPRD1 OPRK1 OPRM1
HYDROCODONE	0.669630509315271	0.991450357691993	-0.0162433429243273	OPRD1 OPRK1 OPRM1
OXYMORPHONE	0.669630509315271	0.991450357691993	-0.0162433429243273	OPRD1 OPRK1 OPRM1
CODEINE	0.669630509315271	0.991450357691993	-0.0162433429243273	OPRD1 OPRK1 OPRM1
NALTREXONE	0.669630509315271	0.991450357691993	-0.0162433429243273	OPRD1 OPRK1 OPRM1
NALMEFENE	0.669630509315271	0.991450357691993	-0.0162433429243273	OPRD1 OPRK1 OPRM1
NALBUPHINE	0.669630509315271	0.991450357691993	-0.0162433429243273	OPRD1 OPRK1 OPRM1
THEOPHYLLINE SODIUM GLYCINATE	0.672603817441517	0.991450357691993	-0.00177527715228936	ADORA1 ADORA2A ADORA2B ADORA3 PDE3A PDE3B PDE4A PDE4B PDE4C PDE4D
THEOPHYLLINE	0.672603817441517	0.991450357691993	-0.00177527715228936	ADORA1 ADORA2A ADORA2B ADORA3 PDE3A PDE3B PDE4A PDE4B PDE4C PDE4D
IMIPRAMINE	0.676368628724461	0.991450357691993	-0.0172318971652071	SLC6A2 SLC6A4
PROTRIPTYLINE	0.676368628724461	0.991450357691993	-0.0172318971652071	SLC6A2 SLC6A4
DULOXETINE	0.676368628724461	0.991450357691993	-0.0172318971652071	SLC6A2 SLC6A4
DESVENLAFAXINE	0.676368628724461	0.991450357691993	-0.0172318971652071	SLC6A2 SLC6A4
LEVOMILNACIPRAN	0.676368628724461	0.991450357691993	-0.0172318971652071	SLC6A2 SLC6A4
MILNACIPRAN	0.676368628724461	0.991450357691993	-0.0172318971652071	SLC6A2 SLC6A4
AMITRIPTYLINE	0.676368628724461	0.991450357691993	-0.0172318971652071	SLC6A2 SLC6A4
VENLAFAXINE	0.676368628724461	0.991450357691993	-0.0172318971652071	SLC6A2 SLC6A4
NORTRIPTYLINE	0.676368628724461	0.991450357691993	-0.0172318971652071	SLC6A2 SLC6A4
METHOXYFLURANE	0.686745572300806	0.991450357691993	-0.0378715132990176	GABRA1 GABRA2 GABRA3 GABRA4 GABRA5 GABRA6 GABRB1 GABRB2 GABRB3 GABRG1 GABRG2 GABRG3 GLRA1
METOCLOPRAMIDE	0.691197364999435	0.991450357691993	0.0431441885026333	DRD2 HTR3A HTR4
ACETAZOLAMIDE	0.694921390130168	0.991450357691993	0.0208307497709919	CA1 CA12 CA2 CA4
DICHLORPHENAMIDE	0.694921390130168	0.991450357691993	0.0208307497709919	CA1 CA12 CA2 CA4
PIMOZIDE	0.706230383774747	0.991450357691993	0.0355487045175055	DRD1 DRD2 DRD3 DRD4 DRD5 HTR2A
FOMEPIZOLE	0.713017761366231	0.991450357691993	-0.019979931482458	ADH1A ADH1B ADH1C
PROBENECID	0.713017761366231	0.991450357691993	-0.00937703742836818	SLC22A11 SLC22A6 SLC22A8
TOFACITINIB	0.71370635635838	0.991450357691993	-0.0311375649777932	JAK1 JAK2 JAK3 TYK2
PRILOCAINE	0.74111399893081	0.991450357691993	-0.0242885807964226	SCN10A SCN11A SCN1A SCN2A SCN3A SCN4A SCN5A SCN7A SCN8A SCN9A
ETIDOCAINE	0.74111399893081	0.991450357691993	-0.0242885807964226	SCN10A SCN11A SCN1A SCN2A SCN3A SCN4A SCN5A SCN7A SCN8A SCN9A
MEXILETINE	0.74111399893081	0.991450357691993	-0.0242885807964226	SCN10A SCN11A SCN1A SCN2A SCN3A SCN4A SCN5A SCN7A SCN8A SCN9A
MERETHOXYLLINE PROCAINE	0.74111399893081	0.991450357691993	-0.0242885807964226	SCN10A SCN11A SCN1A SCN2A SCN3A SCN4A SCN5A SCN7A SCN8A SCN9A
PROPARACAINE	0.74111399893081	0.991450357691993	-0.0242885807964226	SCN10A SCN11A SCN1A SCN2A SCN3A SCN4A SCN5A SCN7A SCN8A SCN9A
MEPIVACAINE	0.74111399893081	0.991450357691993	-0.0242885807964226	SCN10A SCN11A SCN1A SCN2A SCN3A SCN4A SCN5A SCN7A SCN8A SCN9A
QUINIDINE	0.74111399893081	0.991450357691993	-0.0242885807964226	SCN10A SCN11A SCN1A SCN2A SCN3A SCN4A SCN5A SCN7A SCN8A SCN9A
DYCLONINE	0.74111399893081	0.991450357691993	-0.0242885807964226	SCN10A SCN11A SCN1A SCN2A SCN3A SCN4A SCN5A SCN7A SCN8A SCN9A
HEXYLCAINE	0.74111399893081	0.991450357691993	-0.0242885807964226	SCN10A SCN11A SCN1A SCN2A SCN3A SCN4A SCN5A SCN7A SCN8A SCN9A
TOCAINIDE	0.74111399893081	0.991450357691993	-0.0242885807964226	SCN10A SCN11A SCN1A SCN2A SCN3A SCN4A SCN5A SCN7A SCN8A SCN9A
BENOXINATE	0.74111399893081	0.991450357691993	-0.0242885807964226	SCN10A SCN11A SCN1A SCN2A SCN3A SCN4A SCN5A SCN7A SCN8A SCN9A
PHENYTOIN	0.74111399893081	0.991450357691993	-0.0242885807964226	SCN10A SCN11A SCN1A SCN2A SCN3A SCN4A SCN5A SCN7A SCN8A SCN9A
LIDOCAINE	0.74111399893081	0.991450357691993	-0.0242885807964226	SCN10A SCN11A SCN1A SCN2A SCN3A SCN4A SCN5A SCN7A SCN8A SCN9A
LACOSAMIDE	0.74111399893081	0.991450357691993	-0.0242885807964226	SCN10A SCN11A SCN1A SCN2A SCN3A SCN4A SCN5A SCN7A SCN8A SCN9A
PROPOXYCAINE	0.74111399893081	0.991450357691993	-0.0242885807964226	SCN10A SCN11A SCN1A SCN2A SCN3A SCN4A SCN5A SCN7A SCN8A SCN9A
MORICIZINE	0.74111399893081	0.991450357691993	-0.0242885807964226	SCN10A SCN11A SCN1A SCN2A SCN3A SCN4A SCN5A SCN7A SCN8A SCN9A
INDECAINIDE	0.74111399893081	0.991450357691993	-0.0242885807964226	SCN10A SCN11A SCN1A SCN2A SCN3A SCN4A SCN5A SCN7A SCN8A SCN9A
TETRACAINE	0.74111399893081	0.991450357691993	-0.0242885807964226	SCN10A SCN11A SCN1A SCN2A SCN3A SCN4A SCN5A SCN7A SCN8A SCN9A
ROPIVACAINE	0.74111399893081	0.991450357691993	-0.0242885807964226	SCN10A SCN11A SCN1A SCN2A SCN3A SCN4A SCN5A SCN7A SCN8A SCN9A
QUINIDINE POLYGALACTURONATE	0.74111399893081	0.991450357691993	-0.0242885807964226	SCN10A SCN11A SCN1A SCN2A SCN3A SCN4A SCN5A SCN7A SCN8A SCN9A
RUFINAMIDE	0.74111399893081	0.991450357691993	-0.0242885807964226	SCN10A SCN11A SCN1A SCN2A SCN3A SCN4A SCN5A SCN7A SCN8A SCN9A
MEPHENYTOIN	0.74111399893081	0.991450357691993	-0.0242885807964226	SCN10A SCN11A SCN1A SCN2A SCN3A SCN4A SCN5A SCN7A SCN8A SCN9A
PROCAINE	0.74111399893081	0.991450357691993	-0.0242885807964226	SCN10A SCN11A SCN1A SCN2A SCN3A SCN4A SCN5A SCN7A SCN8A SCN9A
PHENAZOPYRIDINE	0.74111399893081	0.991450357691993	-0.0242885807964226	SCN10A SCN11A SCN1A SCN2A SCN3A SCN4A SCN5A SCN7A SCN8A SCN9A
ARTICAINE	0.74111399893081	0.991450357691993	-0.0242885807964226	SCN10A SCN11A SCN1A SCN2A SCN3A SCN4A SCN5A SCN7A SCN8A SCN9A
ETHOTOIN	0.74111399893081	0.991450357691993	-0.0242885807964226	SCN10A SCN11A SCN1A SCN2A SCN3A SCN4A SCN5A SCN7A SCN8A SCN9A
DISOPYRAMIDE	0.74111399893081	0.991450357691993	-0.0242885807964226	SCN10A SCN11A SCN1A SCN2A SCN3A SCN4A SCN5A SCN7A SCN8A SCN9A
PROCAINAMIDE	0.74111399893081	0.991450357691993	-0.0242885807964226	SCN10A SCN11A SCN1A SCN2A SCN3A SCN4A SCN5A SCN7A SCN8A SCN9A
RILUZOLE	0.74111399893081	0.991450357691993	-0.0242885807964226	SCN10A SCN11A SCN1A SCN2A SCN3A SCN4A SCN5A SCN7A SCN8A SCN9A
PHENACEMIDE	0.74111399893081	0.991450357691993	-0.0242885807964226	SCN10A SCN11A SCN1A SCN2A SCN3A SCN4A SCN5A SCN7A SCN8A SCN9A
FOSPHENYTOIN	0.74111399893081	0.991450357691993	-0.0242885807964226	SCN10A SCN11A SCN1A SCN2A SCN3A SCN4A SCN5A SCN7A SCN8A SCN9A
ZONISAMIDE	0.74111399893081	0.991450357691993	-0.0242885807964226	SCN10A SCN11A SCN1A SCN2A SCN3A SCN4A SCN5A SCN7A SCN8A SCN9A
LAMOTRIGINE	0.74111399893081	0.991450357691993	-0.0242885807964226	SCN10A SCN11A SCN1A SCN2A SCN3A SCN4A SCN5A SCN7A SCN8A SCN9A
CARBAMAZEPINE	0.74111399893081	0.991450357691993	-0.0242885807964226	SCN10A SCN11A SCN1A SCN2A SCN3A SCN4A SCN5A SCN7A SCN8A SCN9A
CHLOROPROCAINE	0.74111399893081	0.991450357691993	-0.0242885807964226	SCN10A SCN11A SCN1A SCN2A SCN3A SCN4A SCN5A SCN7A SCN8A SCN9A
ESLICARBAZEPINE ACETATE	0.74111399893081	0.991450357691993	-0.0242885807964226	SCN10A SCN11A SCN1A SCN2A SCN3A SCN4A SCN5A SCN7A SCN8A SCN9A
OXCARBAZEPINE	0.74111399893081	0.991450357691993	-0.0242885807964226	SCN10A SCN11A SCN1A SCN2A SCN3A SCN4A SCN5A SCN7A SCN8A SCN9A
MIRTAZAPINE	0.744527808821085	0.991450357691993	0.0279532205323776	ADRA2A ADRA2B ADRA2C HTR2A HTR2C
ORPHENADRINE	0.747656738033868	0.991450357691993	-0.00163639797472643	GRIN1 GRIN2A GRIN2B GRIN2C GRIN2D GRIN3A GRIN3B HRH1 SCN10A SCN11A SCN1A SCN2A SCN3A SCN4A SCN5A SCN7A SCN8A SCN9A SLC6A2
PHENMETRAZINE HYDROCHLORIDE	0.75767873102738	0.991450357691993	0.0168650398117054	SLC6A2 SLC6A3
BUPROPION	0.75767873102738	0.991450357691993	0.0168650398117054	SLC6A2 SLC6A3
METHYLPHENIDATE	0.75767873102738	0.991450357691993	0.0168650398117054	SLC6A2 SLC6A3
DIETHYLPROPION	0.75767873102738	0.991450357691993	0.0168650398117054	SLC6A2 SLC6A3
AMPHETAMINE	0.75767873102738	0.991450357691993	0.0168650398117054	SLC6A2 SLC6A3
PHENDIMETRAZINE	0.75767873102738	0.991450357691993	0.0168650398117054	SLC6A2 SLC6A3
DEXMETHYLPHENIDATE	0.75767873102738	0.991450357691993	0.0168650398117054	SLC6A2 SLC6A3
IMATINIB	0.779836049833722	0.991450357691993	0.0169781568794931	ABL1 KIT PDGFRB
DANUSERTIB	0.785443059075745	0.991450357691993	0.0200232560738576	AURKA AURKC
RAPACURONIUM BROMIDE	0.796064817712302	0.991450357691993	-0.00560057612465582	CHRNA1 CHRNB1 CHRND CHRNE CHRNG
ATRACURIUM	0.796064817712302	0.991450357691993	-0.00560057612465582	CHRNA1 CHRNB1 CHRND CHRNE CHRNG
VECURONIUM	0.796064817712302	0.991450357691993	-0.00560057612465582	CHRNA1 CHRNB1 CHRND CHRNE CHRNG
PERGOLIDE	0.796064817712302	0.991450357691993	0.0431441885026333	DRD1 DRD2 DRD3 DRD4 DRD5
CISATRACURIUM	0.796064817712302	0.991450357691993	-0.00560057612465582	CHRNA1 CHRNB1 CHRND CHRNE CHRNG
PIPECURONIUM BROMIDE	0.796064817712302	0.991450357691993	-0.00560057612465582	CHRNA1 CHRNB1 CHRND CHRNE CHRNG
PANCURONIUM	0.796064817712302	0.991450357691993	-0.00560057612465582	CHRNA1 CHRNB1 CHRND CHRNE CHRNG
ROCURONIUM	0.796064817712302	0.991450357691993	-0.00560057612465582	CHRNA1 CHRNB1 CHRND CHRNE CHRNG
TUBOCURARINE	0.796064817712302	0.991450357691993	-0.00560057612465582	CHRNA1 CHRNB1 CHRND CHRNE CHRNG
METOCURINE	0.796064817712302	0.991450357691993	-0.00560057612465582	CHRNA1 CHRNB1 CHRND CHRNE CHRNG
DOXACURIUM	0.796064817712302	0.991450357691993	-0.00560057612465582	CHRNA1 CHRNB1 CHRND CHRNE CHRNG
GALLAMINE	0.796064817712302	0.991450357691993	-0.00560057612465582	CHRNA1 CHRNB1 CHRND CHRNE CHRNG
MIVACURIUM	0.796064817712302	0.991450357691993	-0.00560057612465582	CHRNA1 CHRNB1 CHRND CHRNE CHRNG
DECAMETHONIUM	0.796064817712302	0.991450357691993	-0.00560057612465582	CHRNA1 CHRNB1 CHRND CHRNE CHRNG
SUXAMETHONIUM	0.796064817712302	0.991450357691993	-0.00560057612465582	CHRNA1 CHRNB1 CHRND CHRNE CHRNG
VORTIOXETINE	0.802503673476301	0.991450357691993	-0.0328273963556877	HTR1A HTR3A SLC6A4
CABAZITAXEL	0.81311759356179	0.991450357691993	-0.00483882501454514	TUBB TUBB1 TUBB2A TUBB2B TUBB3 TUBB4A TUBB4B TUBB6 TUBB8
VINORELBINE BASE	0.81311759356179	0.991450357691993	-0.00483882501454514	TUBB TUBB1 TUBB2A TUBB2B TUBB3 TUBB4A TUBB4B TUBB6 TUBB8
VINCRISTINE	0.81311759356179	0.991450357691993	-0.00483882501454514	TUBB TUBB1 TUBB2A TUBB2B TUBB3 TUBB4A TUBB4B TUBB6 TUBB8
VINBLASTINE	0.81311759356179	0.991450357691993	-0.00483882501454514	TUBB TUBB1 TUBB2A TUBB2B TUBB3 TUBB4A TUBB4B TUBB6 TUBB8
ERIBULIN	0.81311759356179	0.991450357691993	-0.00483882501454514	TUBB TUBB1 TUBB2A TUBB2B TUBB3 TUBB4A TUBB4B TUBB6 TUBB8
IXABEPILONE	0.81311759356179	0.991450357691993	-0.00483882501454514	TUBB TUBB1 TUBB2A TUBB2B TUBB3 TUBB4A TUBB4B TUBB6 TUBB8
DOCETAXEL	0.81311759356179	0.991450357691993	-0.00483882501454514	TUBB TUBB1 TUBB2A TUBB2B TUBB3 TUBB4A TUBB4B TUBB6 TUBB8
COLCHICINE	0.81311759356179	0.991450357691993	-0.00483882501454514	TUBB TUBB1 TUBB2A TUBB2B TUBB3 TUBB4A TUBB4B TUBB6 TUBB8
PACLITAXEL	0.81311759356179	0.991450357691993	-0.00483882501454514	TUBB TUBB1 TUBB2A TUBB2B TUBB3 TUBB4A TUBB4B TUBB6 TUBB8
PONATINIB	0.81348306773731	0.991450357691993	-0.00630364411257971	ABL1 BCR
DOXAPRAM	0.81348306773731	0.991450357691993	-0.00850226701256533	KCNK3 KCNK9
TAPENTADOL	0.81348306773731	0.991450357691993	-0.00893987044952686	OPRM1 SLC6A2
ATROPINE	0.825338718344972	0.991450357691993	-0.0100495597402561	CHRM1 CHRM2 CHRM3
PROPANTHELINE	0.825338718344972	0.991450357691993	-0.0100495597402561	CHRM1 CHRM2 CHRM3
ZOLPIDEM	0.825338718344972	0.991450357691993	-0.0460250359882586	GABRA1 GABRB1 GABRG2
ZALEPLON	0.825338718344972	0.991450357691993	-0.0460250359882586	GABRA1 GABRB1 GABRG2
OSIMERTINIB	0.829713292982617	0.991450357691993	-0.0101538685922629	EGFR ERBB2 ERBB3 ERBB4
CROFELEMER	0.841764212808859	0.991450357691993	0.00903591231224343	ANO1 CFTR
PENTOLINIUM	0.841764212808859	0.991450357691993	0.0110621845203828	CHRNA3 CHRNB4
ANILERIDINE	0.841764212808859	0.991450357691993	-0.00857123863532424	OPRK1 OPRM1
MECAMYLAMINE HYDROCHLORIDE	0.841764212808859	0.991450357691993	0.0110621845203828	CHRNA3 CHRNB4
TRIMETHAPHAN	0.841764212808859	0.991450357691993	0.0110621845203828	CHRNA3 CHRNB4
DEZOCINE	0.841764212808859	0.991450357691993	-0.00857123863532424	OPRK1 OPRM1
BUPRENORPHINE	0.841764212808859	0.991450357691993	-0.00857123863532424	OPRK1 OPRM1
LEVALLORPHAN	0.841764212808859	0.991450357691993	-0.00857123863532424	OPRK1 OPRM1
BUTORPHANOL	0.841764212808859	0.991450357691993	-0.00857123863532424	OPRK1 OPRM1
MIBEFRADIL	0.848322514428755	0.991450357691993	0.0114638951408423	CACNA1G CACNA1H CACNA1I
TRIMETHADIONE	0.848322514428755	0.991450357691993	0.0114638951408423	CACNA1G CACNA1H CACNA1I
ETHOSUXIMIDE	0.848322514428755	0.991450357691993	0.0114638951408423	CACNA1G CACNA1H CACNA1I
METHSUXIMIDE	0.848322514428755	0.991450357691993	0.0114638951408423	CACNA1G CACNA1H CACNA1I
PHENSUXIMIDE	0.848322514428755	0.991450357691993	0.0114638951408423	CACNA1G CACNA1H CACNA1I
PARAMETHADIONE	0.848322514428755	0.991450357691993	0.0114638951408423	CACNA1G CACNA1H CACNA1I
ACETAMINOPHEN	0.869365290506506	0.991450357691993	0.00240971856004854	FAAH PTGS1 PTGS2 TRPV1
CAFFEINE	0.869365290506506	0.991450357691993	-0.0252036762216909	ADORA1 ADORA2A ADORA2B ADORA3
ADENOSINE	0.869365290506506	0.991450357691993	-0.0252036762216909	ADORA1 ADORA2A ADORA2B ADORA3
PALBOCICLIB	0.870251015368924	0.991450357691993	0.0107650435241132	CDK4 CDK6
BETHANECHOL	0.870251015368924	0.991450357691993	-0.0121010025403783	CHRM2 CHRM3
MYCOPHENOLATE MOFETIL	0.870251015368924	0.991450357691993	-0.000400598695996414	IMPDH1 IMPDH2
TENIPOSIDE	0.870251015368924	0.991450357691993	0.00922131303202011	TOP2A TOP2B
JNJ-39393406	0.870251015368924	0.991450357691993	-0.021867412904941	CHRFAM7A CHRNA7
TOLTERODINE	0.870251015368924	0.991450357691993	-0.0121010025403783	CHRM2 CHRM3
THIOGUANINE	0.870251015368924	0.991450357691993	-0.000400598695996414	IMPDH1 IMPDH2
MYCOPHENOLIC ACID	0.870251015368924	0.991450357691993	-0.000400598695996414	IMPDH1 IMPDH2
ETOPOSIDE	0.870251015368924	0.991450357691993	0.00922131303202011	TOP2A TOP2B
FESOTERODINE	0.870251015368924	0.991450357691993	-0.0121010025403783	CHRM2 CHRM3
TC-6987	0.870251015368924	0.991450357691993	-0.021867412904941	CHRFAM7A CHRNA7
TROSPIUM	0.870251015368924	0.991450357691993	-0.0121010025403783	CHRM2 CHRM3
ABT-126	0.870251015368924	0.991450357691993	-0.021867412904941	CHRFAM7A CHRNA7
AQW051	0.870251015368924	0.991450357691993	-0.021867412904941	CHRFAM7A CHRNA7
SSR180711	0.870251015368924	0.991450357691993	-0.021867412904941	CHRFAM7A CHRNA7
DARIFENACIN	0.870251015368924	0.991450357691993	-0.0121010025403783	CHRM2 CHRM3
AZD0328	0.870251015368924	0.991450357691993	-0.021867412904941	CHRFAM7A CHRNA7
SOLIFENACIN	0.870251015368924	0.991450357691993	-0.0121010025403783	CHRM2 CHRM3
OXYBUTYNIN	0.870251015368924	0.991450357691993	-0.0121010025403783	CHRM2 CHRM3
ETHOXZOLAMIDE	0.873462411480677	0.992842239929061	0.0075872832942856	CA1 CA12 CA13 CA14 CA2 CA3 CA4 CA5A CA5B CA6 CA7 CA9
AFATINIB	0.89465982796157	1	-0.00663564386561509	EGFR ERBB2 ERBB4
DIPYRIDAMOLE	0.89474688779965	1	-1.94346076468153e-05	PDE10A PDE1A PDE1B PDE1C PDE2A PDE3A PDE3B PDE4A PDE4B PDE4C PDE4D PDE5A PDE6A PDE6B PDE6C PDE6D PDE6G PDE6H PDE7A PDE7B PDE8A PDE8B PDE9A SLC29A1
LAPATINIB	0.898907195027506	1	-0.0612870792970848	EGFR ERBB2
GEMCITABINE	0.901629373075987	1	-0.00639615349114022	POLA1 POLD1 POLE RRM1 RRM2
FLUDARABINE PHOSPHATE	0.901629373075987	1	-0.00639615349114022	POLA1 POLD1 POLE RRM1 RRM2
CLOFARABINE	0.901629373075987	1	-0.00639615349114022	POLA1 POLD1 POLE RRM1 RRM2
MACITENTAN	0.927695808378846	1	0.0104657130884273	EDNRA EDNRB
PARGYLINE	0.927695808378846	1	-0.0105463490611414	MAOA MAOB
CS-8080	0.927695808378846	1	-0.00218914653739829	NR1H2 NR1H3
BOSENTAN	0.927695808378846	1	0.0104657130884273	EDNRA EDNRB
TRANYLCYPROMINE	0.927695808378846	1	-0.0105463490611414	MAOA MAOB
BMS-852927	0.927695808378846	1	-0.00218914653739829	NR1H2 NR1H3
AMBRISENTAN	0.927695808378846	1	0.0104657130884273	EDNRA EDNRB
PHENELZINE	0.927695808378846	1	-0.0105463490611414	MAOA MAOB
LXR-623	0.927695808378846	1	-0.00218914653739829	NR1H2 NR1H3
ISOCARBOXAZID	0.927695808378846	1	-0.0105463490611414	MAOA MAOB
HYODEOXYCHOLIC_ACID	0.927695808378846	1	-0.00218914653739829	NR1H2 NR1H3
METFORMIN	0.927736078270493	1	0.0107045585024983	GPD2 ND1 ND2 ND3 ND4 ND4L ND5 ND6 NDUFA1 NDUFA10 NDUFA11 NDUFA12 NDUFA13 NDUFA2 NDUFA3 NDUFA4 NDUFA4L2 NDUFA5 NDUFA6 NDUFA7 NDUFA8 NDUFA9 NDUFAB1 NDUFAF1 NDUFAF2 NDUFAF3 NDUFAF4 NDUFB1 NDUFB10 NDUFB11 NDUFB2 NDUFB3 NDUFB4 NDUFB5 NDUFB6 NDUFB7 NDUFB8 NDUFB9 NDUFC1 NDUFC2 NDUFS1 NDUFS2 NDUFS3 NDUFS4 NDUFS5 NDUFS6 NDUFS7 NDUFS8 NDUFV1 NDUFV2 NDUFV3
SONOLISIB	0.932811937465793	1	0.0116978257946435	PIK3CA PIK3CB PIK3CG PIK3R1 PIK3R2 PIK3R3 PIK3R5
ZSTK-474	0.932811937465793	1	0.0116978257946435	PIK3CA PIK3CB PIK3CG PIK3R1 PIK3R2 PIK3R3 PIK3R5
MILCICLIB	0.941359516889468	1	0.0317059513367891	CDK1 CDK2 NTRK1
TOPIRAMATE	0.961518974602706	1	-0.00237891010342242	CA2 CA4 GABRA1 GABRA2 GABRA3 GABRA4 GABRA5 GABRA6 GABRB1 GABRB2 GABRB3 GABRG1 GABRG2 GABRG3 GRIA1 GRIA2 GRIA3 GRIA4 GRIK1 GRIK2 GRIK3 GRIK4 GRIK5 SCN10A SCN11A SCN1A SCN2A SCN3A SCN4A SCN5A SCN7A SCN8A SCN9A
SIBUTRAMINE	0.964795405846714	1	-0.00163639797472643	SLC6A2 SLC6A3 SLC6A4
BREXPIPRAZOLE	0.964795405846714	1	0.0279532205323776	DRD2 HTR1A HTR2A
ARIPIPRAZOLE	0.964795405846714	1	0.0279532205323776	DRD2 HTR1A HTR2A
METHAMPHETAMINE	0.964795405846714	1	-0.00163639797472643	SLC6A2 SLC6A3 SLC6A4
MAZINDOL	0.964795405846714	1	-0.00163639797472643	SLC6A2 SLC6A3 SLC6A4
PERAMPANEL	0.969724832698806	1	0.00252487898752595	GRIA1 GRIA2 GRIA3 GRIA4
SUVOREXANT	0.985520107520356	1	-0.00248260936040239	HCRTR1 HCRTR2
SAR-407899	0.985520107520356	1	-0.00647027881048193	ROCK1 ROCK2
MIFEPRISTONE	0.985520107520356	1	-0.00135926186259022	NR3C1 PGR
DE-104	0.985520107520356	1	-0.00647027881048193	ROCK1 ROCK2
AMA0076	0.985520107520356	1	-0.00647027881048193	ROCK1 ROCK2
BOSUTINIB	0.989906123976356	1	-0.00360789720044741	ABL1 HCK LYN SRC
ACARBOSE	1	1	0.00154718051624957	AMY2A MGAM
AMINOSALICYLIC ACID	1	1	0.00240971856004854	PTGS1 PTGS2
TOLMETIN	1	1	0.00240971856004854	PTGS1 PTGS2
Riviciclib	1	1	-0.010087607029476	CDK1 CDK9
OXAPROZIN	1	1	0.00240971856004854	PTGS1 PTGS2
AMOXAPINE	1	1	-0.00163639797472643	DRD1 DRD2 DRD3 DRD4 DRD5 SLC6A2 SLC6A4
PHENYLPROPANOLAMINE	1	1	0.00105929340747057	ADRA1A SLC6A2
NAPROXEN	1	1	0.00240971856004854	PTGS1 PTGS2
IBUPROFEN	1	1	0.00240971856004854	PTGS1 PTGS2
PIROXICAM	1	1	0.00240971856004854	PTGS1 PTGS2
FLURBIPROFEN	1	1	0.00240971856004854	PTGS1 PTGS2
DIFLUNISAL	1	1	0.00240971856004854	PTGS1 PTGS2
FENOPROFEN	1	1	0.00240971856004854	PTGS1 PTGS2
INDOMETHACIN	1	1	0.00240971856004854	PTGS1 PTGS2
DICLOFENAC	1	1	0.00240971856004854	PTGS1 PTGS2
KETOROLAC	1	1	0.00240971856004854	PTGS1 PTGS2
PHENYLBUTAZONE	1	1	0.00240971856004854	PTGS1 PTGS2
MEFENAMIC ACID	1	1	0.00240971856004854	PTGS1 PTGS2
BROMFENAC	1	1	0.00240971856004854	PTGS1 PTGS2
KETOPROFEN	1	1	0.00240971856004854	PTGS1 PTGS2
ASPIRIN	1	1	0.00240971856004854	PTGS1 PTGS2
SULINDAC	1	1	0.00240971856004854	PTGS1 PTGS2
OXYPHENBUTAZONE	1	1	0.00240971856004854	PTGS1 PTGS2
BISMUTH SUBSALICYLATE	1	1	0.00240971856004854	PTGS1 PTGS2
SUPROFEN	1	1	0.00240971856004854	PTGS1 PTGS2
NEPAFENAC	1	1	0.00240971856004854	PTGS1 PTGS2
ONO-2333Ms	NA	NA	NA	NA
SSR125543	NA	NA	NA	NA
