## Supplementary material for "A CRISPR-drug perturbational map for identifying new compounds to combine with commonly used chemotherapeutics": Combined supplementary tables: Cisplatin_alphaIndModelGSA.csv

	geneFamPs	pAdj	medianDiff	genesInGeneset
NDUF	3.51962729598899e-07	3.27325338526977e-05	-0.0630577204111114	NDUFA1 NDUFA10 NDUFA11 NDUFA12 NDUFA13 NDUFA2 NDUFA3 NDUFA4 NDUFA4L2 NDUFA5 NDUFA6 NDUFA7 NDUFA8 NDUFA9 NDUFAB1 NDUFAF1 NDUFAF2 NDUFAF3 NDUFAF4 NDUFB1 NDUFB10 NDUFB11 NDUFB2 NDUFB3 NDUFB4 NDUFB5 NDUFB6 NDUFB7 NDUFB8 NDUFB9 NDUFC1 NDUFC2 NDUFS1 NDUFS2 NDUFS3 NDUFS4 NDUFS5 NDUFS6 NDUFS7 NDUFS8 NDUFV1 NDUFV2 NDUFV3
KCNA	0.00317140655861488	0.147470404975592	-0.045959442055164	KCNA1 KCNA10 KCNA2 KCNA3 KCNA4 KCNA5 KCNA6 KCNA7
POL	0.00649341575461996	0.196489857237962	-0.141482646022778	POLA1 POLD1 POLE
AVPR	0.00845117665539622	0.196489857237962	-0.0698404760987568	AVPR1A AVPR1B AVPR2
CACNA	0.0154725923773515	0.270172321586558	0.0316982626349594	CACNA1B CACNA1C CACNA1D CACNA1F CACNA1G CACNA1H CACNA1I CACNA1S CACNA2D1
PLK	0.0174304723604231	0.270172321586558	-0.114817194062409	PLK1 PLK4
ATP1A	0.0206043031308342	0.273742884452512	-0.0690926532980081	ATP1A1 ATP1A2 ATP1A3 ATP1A4
HTR	0.0290814326406283	0.338071654447304	-0.0308913707182004	HTR1A HTR1B HTR1D HTR1F HTR2A HTR2B HTR2C HTR3A HTR3B HTR3C HTR3D HTR3E HTR4 HTR6 HTR7
GRIA	0.0346230668297867	0.357771690574463	-0.0468286028462962	GRIA1 GRIA2 GRIA3 GRIA4
SLC12A	0.0402844718791122	0.364376302682118	-0.085826775800787	SLC12A1 SLC12A3
CCR	0.0470079917775196	0.364376302682118	0.0612725985108953	CCR1 CCR2 CCR5 CCR9
AKT	0.0470162971202732	0.364376302682118	-0.0449546616035358	AKT1 AKT2 AKT3
ADRA	0.0594814315206508	0.411085470785433	-0.0298968964226447	ADRA1A ADRA1B ADRA1D ADRA2A ADRA2B ADRA2C
CDK	0.0680521627085414	0.411085470785433	-0.0182260452354806	CDK1 CDK10 CDK11B CDK12 CDK13 CDK14 CDK15 CDK16 CDK17 CDK18 CDK19 CDK2 CDK20 CDK3 CDK4 CDK5 CDK6 CDK7 CDK8 CDK9
FLT	0.0703568466671779	0.411085470785433	-0.0707820590396047	FLT1 FLT3 FLT4
RYR	0.0723775136880765	0.411085470785433	-0.0628703942855163	RYR1 RYR3
CA	0.0751446559500254	0.411085470785433	-0.0165856269361649	CA1 CA12 CA13 CA14 CA2 CA3 CA4 CA5A CA5B CA6 CA7 CA9
EPHB	0.103246070025593	0.533438028465563	-0.0223782386387997	EPHB1 EPHB2 EPHB3 EPHB4 EPHB6
PTGER	0.113788464528683	0.556964589535134	0.0427442831859739	PTGER1 PTGER2 PTGER3 PTGER4
CHRM	0.123701057893499	0.572339600673048	0.0305529679206625	CHRM1 CHRM2 CHRM3 CHRM4 CHRM5
ERBB	0.137295795477451	0.572339600673048	-0.07347369505619	ERBB2 ERBB3 ERBB4
PIK3R	0.138824471144532	0.572339600673048	-0.0505905663417049	PIK3R1 PIK3R2 PIK3R3 PIK3R5
PDGFR	0.141546352854625	0.572339600673048	0.0588772558788685	PDGFRA PDGFRB
KCNS	0.162214145874808	0.599953203308079	-0.0679280478136378	KCNS1 KCNS2 KCNS3
GABRB	0.171237282155349	0.599953203308079	0.0312655200705885	GABRB1 GABRB2 GABRB3
SCN	0.17876620899556	0.599953203308079	-0.0233090162287522	SCN10A SCN11A SCN1A SCN2A SCN3A SCN4A SCN5A SCN7A SCN8A SCN9A
CXCR	0.180631071963723	0.599953203308079	-0.0297482552922532	CXCR1 CXCR2 CXCR4
KCND	0.180631071963723	0.599953203308079	0.0174146495446933	KCND1 KCND2 KCND3
ADH	0.200557268671065	0.624130526756727	-0.0611104603746587	ADH1A ADH1B ADH1C
ADORA	0.201332427986041	0.624130526756727	-0.0519509070964717	ADORA1 ADORA2A ADORA2B ADORA3
PPAR	0.21110198475011	0.633305954250331	-0.0247412445141682	PPARA PPARD PPARG
PTGS	0.252881863749989	0.664377431703522	-0.0428916829553177	PTGS1 PTGS2
RRM	0.252881863749989	0.664377431703522	0.0444659617804524	RRM1 RRM2
GABRG	0.257280177154182	0.664377431703522	0.0321599993575391	GABRG1 GABRG2 GABRG3
GABRA	0.258151575277764	0.664377431703522	-0.0221165546579675	GABRA1 GABRA2 GABRA3 GABRA4 GABRA5 GABRA6
HCRTR	0.268259400874671	0.664377431703522	0.0411574264631127	HCRTR1 HCRTR2
RXR	0.282825351645363	0.664377431703522	0.0433053618076848	RXRA RXRB RXRG
IDH	0.284267389038074	0.664377431703522	-0.0281616875239457	IDH1 IDH2
IMPDH	0.284267389038074	0.664377431703522	-0.0409002945655173	IMPDH1 IMPDH2
S1PR	0.285753734066031	0.664377431703522	0.00583178151943162	S1PR1 S1PR2 S1PR3 S1PR4 S1PR5
TUBB	0.300530926993305	0.674829160125389	0.0376620437732881	TUBB TUBB1 TUBB2A TUBB2B TUBB3 TUBB4A TUBB4B TUBB6 TUBB8
HDAC	0.30476155618566	0.674829160125389	-0.0205977126820502	HDAC1 HDAC10 HDAC11 HDAC2 HDAC3 HDAC4 HDAC5 HDAC6 HDAC7 HDAC8 HDAC9
GRIK	0.317279957932415	0.686210141574758	-0.0230656952696382	GRIK1 GRIK2 GRIK3 GRIK4 GRIK5
P2RX	0.338922677255655	0.700440199661687	-0.0389599323240122	P2RX3 P2RX7 P2RY12
SCNN1	0.338922677255655	0.700440199661687	-0.0234606823893117	SCNN1A SCNN1B SCNN1G
RAR	0.369480401669192	0.731099518196487	0.0137435371379908	RARA RARB RARG
SRD5A	0.369480401669192	0.731099518196487	-0.0267544712853636	SRD5A1 SRD5A2 SRD5A3
PTGDR	0.393661544510267	0.762719242488642	0.0276337956113396	PTGDR PTGDR2
BHMT	0.435155138779214	0.786956798856366	0.0475327846935158	BHMT BHMT2
EPHA	0.448373292504847	0.786956798856366	-0.0105258101039989	EPHA1 EPHA10 EPHA2 EPHA3 EPHA4 EPHA5 EPHA6 EPHA7 EPHA8
GRM	0.453059227073097	0.786956798856366	0.00108207603661765	GRM2 GRM3 GRM5
KCNJ	0.453059227073097	0.786956798856366	-0.0326104388330397	KCNJ11 KCNJ2 KCNJ8
CHRNA	0.470838951071956	0.786956798856366	-0.0228614667246571	CHRNA1 CHRNA3 CHRNA4 CHRNA7
PIK3C	0.470838951071956	0.786956798856366	-0.0235103322804791	PIK3CA PIK3CB PIK3CD PIK3CG
CHRNB	0.470970974712143	0.786956798856366	-0.00800657551462961	CHRNB1 CHRNB2 CHRNB4
CYP	0.480801208476292	0.786956798856366	-0.0128600627683785	CYP11A1 CYP11B1 CYP17A1 CYP19A1 CYP3A4 CYP3A43 CYP3A5 CYP3A7
ND	0.482328360589386	0.786956798856366	0.00866983118069944	ND1 ND2 ND3 ND4 ND4L ND5 ND6
KCNV	0.525291620206383	0.837352989455164	-0.0210442732911292	KCNV1 KCNV2
ABC	0.546374228567948	0.837352989455164	0.0642459256941872	ABCA1 ABCC8 ABCC9
ESR	0.549231530717903	0.837352989455164	-0.0166802565846884	ESR1 ESR2
RPS6KB	0.549231530717903	0.837352989455164	-0.0182928569833339	RPS6KB1 RPS6KB2
TACR	0.586198482209367	0.845516596547835	0.0413265879239396	TACR1 TACR2 TACR3
KCNC	0.58644229564486	0.845516596547835	0.0375633586085224	KCNC1 KCNC2 KCNC3 KCNC4
GRIN2	0.60397237883329	0.845516596547835	0.0163896863424958	GRIN2A GRIN2B GRIN2C GRIN2D
KCNG	0.60397237883329	0.845516596547835	-0.0109838705906918	KCNG1 KCNG2 KCNG3 KCNG4
PDE	0.609508326531378	0.845516596547835	0.00516381599362101	PDE10A PDE1A PDE1B PDE1C PDE2A PDE3A PDE3B PDE4A PDE4B PDE4C PDE4D PDE5A PDE6A PDE6B PDE6C PDE6D PDE6G PDE6H PDE7A PDE7B PDE8A PDE8B PDE9A
GRIN3	0.624120485281068	0.845516596547835	0.0185794479317642	GRIN3A GRIN3B
PTK	0.624120485281068	0.845516596547835	-0.0553164856234215	PTK2 PTK6
ADRB	0.627318765180652	0.845516596547835	-0.0106928110037194	ADRB1 ADRB2 ADRB3
KCNQ	0.661219628258286	0.873642812102429	0.0130044284055577	KCNQ1 KCNQ2 KCNQ3 KCNQ4 KCNQ5
CHEK	0.676368628724461	0.873642812102429	0.0443342279656392	CHEK1 CHEK2
CNR	0.676368628724461	0.873642812102429	0.0131353873662792	CNR1 CNR2
BDKRB	0.703109863518272	0.883638071718909	-0.0103093004820348	BDKRB1 BDKRB2
GSK3	0.703109863518272	0.883638071718909	-0.0311843785924285	GSK3A GSK3B
SLC6A	0.751791223888114	0.915118467344758	0.00765326734819724	SLC6A1 SLC6A2 SLC6A3 SLC6A4
PIM	0.757354091845753	0.915118467344758	-0.0236401142510803	PIM1 PIM2 PIM3
ROCK	0.75767873102738	0.915118467344758	-0.0208990965310764	ROCK1 ROCK2
EDNR	0.785443059075745	0.936489801205696	0.009371526939754	EDNRA EDNRB
JAK	0.802503673476301	0.944719514345519	0.0110527817675519	JAK1 JAK2 JAK3
AUKR	0.825338718344972	0.95945626007603	0.0115293055939537	AURKA AURKB AURKC
MMP	0.889321752761087	0.991034627646393	0.0086663602591001	MMP1 MMP13 MMP7 MMP8
BRD	0.917974296452859	0.991034627646393	0.0329832643811656	BRD2 BRD3 BRD4
KCNB	0.927695808378846	0.991034627646393	-0.00306546149165905	KCNB1 KCNB2
NTRK	0.941359516889468	0.991034627646393	-0.00414202048563549	NTRK1 NTRK2 NTRK3
TRPV	0.941359516889468	0.991034627646393	0.00166355620241811	TRPV1 TRPV3 TRPV4
FGFR	0.949562911327115	0.991034627646393	0.0162571056058388	FGFR1 FGFR2 FGFR3 FGFR4
SLC22A	0.949562911327115	0.991034627646393	0.00398275259401658	SLC22A11 SLC22A12 SLC22A6 SLC22A8
MTNR1	0.956579391777729	0.991034627646393	0.0107009716167021	MTNR1A MTNR1B
KCNH	0.965287489060738	0.991034627646393	-0.00394269009011048	KCNH1 KCNH2 KCNH3 KCNH4 KCNH5 KCNH6 KCNH7 KCNH8
DRD	0.973108410142829	0.991034627646393	0.0158782286228159	DRD1 DRD2 DRD3 DRD4 DRD5
PARP	0.988261748596957	0.991034627646393	0.0208308246124573	PARP1 PARP2 PARP3
HRH	0.989906123976356	0.991034627646393	0.00205932830133037	HRH1 HRH2 HRH3 HRH4
KCNK	0.991034627646393	0.991034627646393	0.0115032633096824	KCNK10 KCNK18 KCNK2 KCNK3 KCNK9
