## Supplementary material for "A CRISPR-drug perturbational map for identifying new compounds to combine with commonly used chemotherapeutics": Combined supplementary tables: Cisplatin_betaIndModelGSA.csv

	geneFamPs	pAdj	medianDiff	genesInGeneset
POL	0.00845117665539622	0.511237591076698	0.200056638588008	POLA1 POLD1 POLE
CCR	0.0109943567973483	0.511237591076698	-0.110535964962058	CCR1 CCR2 CCR5 CCR9
ERBB	0.0178520875117856	0.553414712865354	0.136587123146752	ERBB2 ERBB3 ERBB4
SLC12A	0.0307948805805318	0.715980973497364	0.180052041515551	SLC12A1 SLC12A3
RRM	0.0521459415182804	0.735174480669153	0.122187938422085	RRM1 RRM2
PTGER	0.0560918462932124	0.735174480669153	-0.0805218446629208	PTGER1 PTGER2 PTGER3 PTGER4
AVPR	0.0616986227449668	0.735174480669153	0.0882212790014889	AVPR1A AVPR1B AVPR2
PIK3C	0.0744545387654454	0.735174480669153	-0.0620506951430888	PIK3CA PIK3CB PIK3CD PIK3CG
P2RX	0.0906634357087749	0.735174480669153	0.0868261995625603	P2RX3 P2RX7 P2RY12
CA	0.0924451367744551	0.735174480669153	0.0483853095273595	CA1 CA12 CA13 CA14 CA2 CA3 CA4 CA5A CA5B CA6 CA7 CA9
PDGFR	0.106257071219908	0.735174480669153	-0.107482848788363	PDGFRA PDGFRB
ESR	0.11434753324228	0.735174480669153	0.0856406730715942	ESR1 ESR2
KCNS	0.115438805175715	0.735174480669153	0.0613743594252804	KCNS1 KCNS2 KCNS3
HDAC	0.121061929470652	0.735174480669153	0.0152117598495665	HDAC1 HDAC10 HDAC11 HDAC2 HDAC3 HDAC4 HDAC5 HDAC6 HDAC7 HDAC8 HDAC9
JAK	0.12239804644933	0.735174480669153	-0.0607566525660288	JAK1 JAK2 JAK3
TRPV	0.137295795477451	0.735174480669153	0.0582441775103061	TRPV1 TRPV3 TRPV4
HCRTR	0.151641001167811	0.735174480669153	-0.0674625138261197	HCRTR1 HCRTR2
GRIN3	0.162274846398554	0.735174480669153	-0.0708254858487385	GRIN3A GRIN3B
IDH	0.162274846398554	0.735174480669153	0.0758677831078606	IDH1 IDH2
S1PR	0.166938015025064	0.735174480669153	0.0635801604001044	S1PR1 S1PR2 S1PR3 S1PR4 S1PR5
SLC22A	0.192551921642919	0.735174480669153	-0.0432895811152664	SLC22A11 SLC22A12 SLC22A6 SLC22A8
CHRNB	0.200557268671065	0.735174480669153	0.123829319877215	CHRNB1 CHRNB2 CHRNB4
GABRB	0.200557268671065	0.735174480669153	-0.0557353241462086	GABRB1 GABRB2 GABRB3
CHRNA	0.201332427986041	0.735174480669153	0.0490340794535323	CHRNA1 CHRNA3 CHRNA4 CHRNA7
PPAR	0.222041907885233	0.735174480669153	0.0739691019375906	PPARA PPARD PPARG
IMPDH	0.223995221031851	0.735174480669153	0.115222297166162	IMPDH1 IMPDH2
RYR	0.223995221031851	0.735174480669153	0.0656646358489192	RYR1 RYR3
NDUF	0.232677489410507	0.735174480669153	0.0295282677771245	NDUFA1 NDUFA10 NDUFA11 NDUFA12 NDUFA13 NDUFA2 NDUFA3 NDUFA4 NDUFA4L2 NDUFA5 NDUFA6 NDUFA7 NDUFA8 NDUFA9 NDUFAB1 NDUFAF1 NDUFAF2 NDUFAF3 NDUFAF4 NDUFB1 NDUFB10 NDUFB11 NDUFB2 NDUFB3 NDUFB4 NDUFB5 NDUFB6 NDUFB7 NDUFB8 NDUFB9 NDUFC1 NDUFC2 NDUFS1 NDUFS2 NDUFS3 NDUFS4 NDUFS5 NDUFS6 NDUFS7 NDUFS8 NDUFV1 NDUFV2 NDUFV3
PTGDR	0.238129395668396	0.735174480669153	0.0619167791357686	PTGDR PTGDR2
KCNV	0.268259400874671	0.735174480669153	-0.0763260411841805	KCNV1 KCNV2
PLK	0.268259400874671	0.735174480669153	0.142178952361923	PLK1 PLK4
SCNN1	0.282825351645363	0.735174480669153	0.0771430957199697	SCNN1A SCNN1B SCNN1G
EDNR	0.300909736868024	0.735174480669153	-0.0466398606339118	EDNRA EDNRB
KCNK	0.306527066314466	0.735174480669153	-0.0289954558616263	KCNK10 KCNK18 KCNK2 KCNK3 KCNK9
AKT	0.310036687871141	0.735174480669153	0.0211396058986869	AKT1 AKT2 AKT3
GABRA	0.313202346577317	0.735174480669153	0.0487053154996995	GABRA1 GABRA2 GABRA3 GABRA4 GABRA5 GABRA6
PTK	0.318188804504511	0.735174480669153	0.0497197626804691	PTK2 PTK6
ABC	0.338922677255655	0.735174480669153	-0.0400621992492108	ABCA1 ABCC8 ABCC9
CXCR	0.338922677255655	0.735174480669153	-0.0505171155429572	CXCR1 CXCR2 CXCR4
CHRM	0.33951879997505	0.735174480669153	-0.0248818075022611	CHRM1 CHRM2 CHRM3 CHRM4 CHRM5
ATP1A	0.342704474796477	0.735174480669153	0.0444124780839957	ATP1A1 ATP1A2 ATP1A3 ATP1A4
ND	0.353727887061635	0.735174480669153	-0.0283741826311685	ND1 ND2 ND3 ND4 ND4L ND5 ND6
MTNR1	0.354658384629651	0.735174480669153	0.043303437946179	MTNR1A MTNR1B
ROCK	0.354658384629651	0.735174480669153	0.0466187205764155	ROCK1 ROCK2
KCNC	0.355729587420558	0.735174480669153	0.0323260842022114	KCNC1 KCNC2 KCNC3 KCNC4
PIM	0.369480401669192	0.746992985983367	-0.0287981861866138	PIM1 PIM2 PIM3
EPHB	0.386916317769068	0.765600373457943	0.0545170316676564	EPHB1 EPHB2 EPHB3 EPHB4 EPHB6
GRIA	0.410892649540863	0.770227648147174	0.0507962491166614	GRIA1 GRIA2 GRIA3 GRIA4
BHMT	0.414100886100631	0.770227648147174	-0.0893570273845251	BHMT BHMT2
RPS6KB	0.414100886100631	0.770227648147174	0.0457296917267519	RPS6KB1 RPS6KB2
MMP	0.425438542487708	0.775799695124644	-0.047599676430364	MMP1 MMP13 MMP7 MMP8
HTR	0.440090712872716	0.787085313406973	0.0163113832240723	HTR1A HTR1B HTR1D HTR1F HTR2A HTR2B HTR2C HTR3A HTR3B HTR3C HTR3D HTR3E HTR4 HTR6 HTR7
RAR	0.453059227073097	0.794990719203736	0.0293195957555755	RARA RARB RARG
BRD	0.470970974712143	0.79847343550527	-0.047319652755905	BRD2 BRD3 BRD4
PTGS	0.479066262545482	0.79847343550527	0.0400493853809176	PTGS1 PTGS2
KCNA	0.480801208476292	0.79847343550527	0.0164432901750192	KCNA1 KCNA10 KCNA2 KCNA3 KCNA4 KCNA5 KCNA6 KCNA7
CDK	0.563565376189526	0.919501403256595	0.0167759842428449	CDK1 CDK10 CDK11B CDK12 CDK13 CDK14 CDK15 CDK16 CDK17 CDK18 CDK19 CDK2 CDK20 CDK3 CDK4 CDK5 CDK6 CDK7 CDK8 CDK9
TACR	0.586198482209367	0.933413114909579	0.0325531740623486	TACR1 TACR2 TACR3
BDKRB	0.598668212110594	0.933413114909579	0.0251630304793105	BDKRB1 BDKRB2
CNR	0.624120485281068	0.933413114909579	-0.0220296430771491	CNR1 CNR2
ADRA	0.646650300004812	0.933413114909579	0.00585874356094425	ADRA1A ADRA1B ADRA1D ADRA2A ADRA2B ADRA2C
GABRG	0.648332694633903	0.933413114909579	0.0150571464960241	GABRG1 GABRG2 GABRG3
GRM	0.648332694633903	0.933413114909579	0.0131528063553904	GRM2 GRM3 GRM5
KCNH	0.669750645914783	0.933413114909579	-0.00939647837192211	KCNH1 KCNH2 KCNH3 KCNH4 KCNH5 KCNH6 KCNH7 KCNH8
PIK3R	0.676321898749958	0.933413114909579	0.00421606642608908	PIK3R1 PIK3R2 PIK3R3 PIK3R5
RXR	0.691197364999435	0.933413114909579	-0.00318734244417893	RXRA RXRB RXRG
ADORA	0.694921390130168	0.933413114909579	0.0202085674195071	ADORA1 ADORA2A ADORA2B ADORA3
PDE	0.697321214305623	0.933413114909579	0.0184545254891345	PDE10A PDE1A PDE1B PDE1C PDE2A PDE3A PDE3B PDE4A PDE4B PDE4C PDE4D PDE5A PDE6A PDE6B PDE6C PDE6D PDE6G PDE6H PDE7A PDE7B PDE8A PDE8B PDE9A
KCND	0.713017761366231	0.933413114909579	0.0312771306122062	KCND1 KCND2 KCND3
KCNG	0.732666505378932	0.933413114909579	0.0305177469936773	KCNG1 KCNG2 KCNG3 KCNG4
ADH	0.735075574484043	0.933413114909579	-0.00440639231762656	ADH1A ADH1B ADH1C
KCNQ	0.744527808821085	0.933413114909579	-0.0181380825345299	KCNQ1 KCNQ2 KCNQ3 KCNQ4 KCNQ5
TUBB	0.750541530921106	0.933413114909579	0.00396349017286281	TUBB TUBB1 TUBB2A TUBB2B TUBB3 TUBB4A TUBB4B TUBB6 TUBB8
GRIN2	0.751791223888114	0.933413114909579	0.0293365906700485	GRIN2A GRIN2B GRIN2C GRIN2D
SCN	0.752752512023854	0.933413114909579	-0.00447787961984493	SCN10A SCN11A SCN1A SCN2A SCN3A SCN4A SCN5A SCN7A SCN8A SCN9A
EPHA	0.775400784432406	0.941879904344626	-0.0360730392588016	EPHA1 EPHA10 EPHA2 EPHA3 EPHA4 EPHA5 EPHA6 EPHA7 EPHA8
ADRB	0.779836049833722	0.941879904344626	-0.00431083268800206	ADRB1 ADRB2 ADRB3
CYP	0.800722161119069	0.953453518804779	0.013413162377934	CYP11A1 CYP11B1 CYP17A1 CYP19A1 CYP3A4 CYP3A43 CYP3A5 CYP3A7
GRIK	0.813455986758934	0.953453518804779	-0.0235838453427688	GRIK1 GRIK2 GRIK3 GRIK4 GRIK5
CHEK	0.841764212808859	0.953453518804779	0.044723415911933	CHEK1 CHEK2
KCNB	0.841764212808859	0.953453518804779	0.00956849002992577	KCNB1 KCNB2
NTRK	0.848322514428755	0.953453518804779	-0.0127373023052646	NTRK1 NTRK2 NTRK3
CACNA	0.864073901795037	0.953453518804779	0.00964720339683095	CACNA1B CACNA1C CACNA1D CACNA1F CACNA1G CACNA1H CACNA1I CACNA1S CACNA2D1
FGFR	0.869365290506506	0.953453518804779	-0.0311043710989128	FGFR1 FGFR2 FGFR3 FGFR4
FLT	0.87143601181082	0.953453518804779	0.0329688119044439	FLT1 FLT3 FLT4
DRD	0.901629373075987	0.975017810419382	0.010276266324979	DRD1 DRD2 DRD3 DRD4 DRD5
KCNJ	0.941359516889468	0.991037466384494	0.0541288063881543	KCNJ11 KCNJ2 KCNJ8
AUKR	0.964795405846714	0.991037466384494	-0.0431260426997267	AURKA AURKB AURKC
PARP	0.964795405846714	0.991037466384494	-0.0312886348792316	PARP1 PARP2 PARP3
SRD5A	0.964795405846714	0.991037466384494	0.00815731385565279	SRD5A1 SRD5A2 SRD5A3
SLC6A	0.969724832698806	0.991037466384494	0.00110989510126528	SLC6A1 SLC6A2 SLC6A3 SLC6A4
HRH	0.989906123976356	1	0.0198153546654893	HRH1 HRH2 HRH3 HRH4
GSK3	1	1	0.00310872700262838	GSK3A GSK3B
