## Supplementary material for "A CRISPR-drug perturbational map for identifying new compounds to combine with commonly used chemotherapeutics": Combined supplementary tables: Doxorubicin_alphaIndModelGSA.csv

	geneFamPs	pAdj	medianDiff	genesInGeneset
NDUF	0.00151772081072928	0.141148035397823	-0.0229931246787712	NDUFA1 NDUFA10 NDUFA11 NDUFA12 NDUFA13 NDUFA2 NDUFA3 NDUFA4 NDUFA4L2 NDUFA5 NDUFA6 NDUFA7 NDUFA8 NDUFA9 NDUFAB1 NDUFAF1 NDUFAF2 NDUFAF3 NDUFAF4 NDUFB1 NDUFB10 NDUFB11 NDUFB2 NDUFB3 NDUFB4 NDUFB5 NDUFB6 NDUFB7 NDUFB8 NDUFB9 NDUFC1 NDUFC2 NDUFS1 NDUFS2 NDUFS3 NDUFS4 NDUFS5 NDUFS6 NDUFS7 NDUFS8 NDUFV1 NDUFV2 NDUFV3
AKT	0.00451894360638727	0.168193870345288	-0.101478275351898	AKT1 AKT2 AKT3
AVPR	0.00542560872081574	0.168193870345288	-0.101352323574671	AVPR1A AVPR1B AVPR2
GRIK	0.00884097989554676	0.205552782571462	-0.0453548884473953	GRIK1 GRIK2 GRIK3 GRIK4 GRIK5
PLK	0.0307948805805318	0.457377165924695	-0.0573081884228595	PLK1 PLK4
SLC12A	0.0307948805805318	0.457377165924695	-0.0604501671819125	SLC12A1 SLC12A3
KCNA	0.0344262382954072	0.457377165924695	-0.0344132611017904	KCNA1 KCNA10 KCNA2 KCNA3 KCNA4 KCNA5 KCNA6 KCNA7
RYR	0.0439547182429523	0.510973599574321	-0.0417522130356235	RYR1 RYR3
ATP1A	0.0498876648779329	0.515505870405306	-0.0329942803186887	ATP1A1 ATP1A2 ATP1A3 ATP1A4
CHEK	0.0615766981927443	0.572663293192522	-0.0399220495256975	CHEK1 CHEK2
CHRM	0.0855762044397812	0.681054302366541	-0.0158507141533636	CHRM1 CHRM2 CHRM3 CHRM4 CHRM5
HTR	0.092201314129404	0.681054302366541	-0.0231693662819447	HTR1A HTR1B HTR1D HTR1F HTR2A HTR2B HTR2C HTR3A HTR3B HTR3C HTR3D HTR3E HTR4 HTR6 HTR7
PTGS	0.0986272646001906	0.681054302366541	-0.0312190626298468	PTGS1 PTGS2
CXCR	0.12239804644933	0.681054302366541	-0.027284236053923	CXCR1 CXCR2 CXCR4
RAR	0.12239804644933	0.681054302366541	0.054889580322558	RARA RARB RARG
GABRA	0.12904427012744	0.681054302366541	-0.0153551831261544	GABRA1 GABRA2 GABRA3 GABRA4 GABRA5 GABRA6
AUKR	0.137295795477451	0.681054302366541	0.0456952073853341	AURKA AURKB AURKC
CA	0.151755402202301	0.681054302366541	-0.0147389654140685	CA1 CA12 CA13 CA14 CA2 CA3 CA4 CA5A CA5B CA6 CA7 CA9
KCNS	0.153554538337773	0.681054302366541	-0.0508390971702848	KCNS1 KCNS2 KCNS3
POL	0.153554538337773	0.681054302366541	-0.0534010295325771	POLA1 POLD1 POLE
SRD5A	0.162214145874808	0.681054302366541	-0.0154428689461564	SRD5A1 SRD5A2 SRD5A3
KCNG	0.16790285880893	0.681054302366541	-0.0229728300576457	KCNG1 KCNG2 KCNG3 KCNG4
SCNN1	0.171237282155349	0.681054302366541	-0.0138425984304112	SCNN1A SCNN1B SCNN1G
PTGER	0.184056178049258	0.681054302366541	0.0711754669181742	PTGER1 PTGER2 PTGER3 PTGER4
PTGDR	0.185215577707135	0.681054302366541	-0.0239239485375451	PTGDR PTGDR2
KCND	0.190402278080968	0.681054302366541	0.0343591458094148	KCND1 KCND2 KCND3
JAK	0.233382028274552	0.803871430723457	-0.0106655669409998	JAK1 JAK2 JAK3
BRD	0.257280177154182	0.854537731262103	-0.0196368301061198	BRD2 BRD3 BRD4
MTNR1	0.284267389038074	0.861632398949701	-0.0224579697960483	MTNR1A MTNR1B
PIK3R	0.29369778994511	0.861632398949701	-0.0127519208484263	PIK3R1 PIK3R2 PIK3R3 PIK3R5
DRD	0.296018446287874	0.861632398949701	0.0165736138841228	DRD1 DRD2 DRD3 DRD4 DRD5
ADRB	0.310036687871141	0.861632398949701	-0.0234148080614057	ADRB1 ADRB2 ADRB3
P2RX	0.310036687871141	0.861632398949701	0.0518098398143374	P2RX3 P2RX7 P2RY12
PDE	0.318220802639858	0.861632398949701	-0.00386773397197812	PDE10A PDE1A PDE1B PDE1C PDE2A PDE3A PDE3B PDE4A PDE4B PDE4C PDE4D PDE5A PDE6A PDE6B PDE6C PDE6D PDE6G PDE6H PDE7A PDE7B PDE8A PDE8B PDE9A
GABRB	0.324270257669242	0.861632398949701	0.0251183874854747	GABRB1 GABRB2 GABRB3
EPHA	0.340196950900635	0.878288158975618	-0.00108016559259912	EPHA1 EPHA10 EPHA2 EPHA3 EPHA4 EPHA5 EPHA6 EPHA7 EPHA8
HCRTR	0.354658384629651	0.878288158975618	0.0306333550872532	HCRTR1 HCRTR2
EDNR	0.373845277623031	0.878288158975618	-0.0216423694938343	EDNRA EDNRB
ESR	0.373845277623031	0.878288158975618	-0.0309481014289407	ESR1 ESR2
BDKRB	0.393661544510267	0.878288158975618	0.031029264973209	BDKRB1 BDKRB2
FGFR	0.396646265343828	0.878288158975618	0.0526397454398584	FGFR1 FGFR2 FGFR3 FGFR4
PIK3C	0.396646265343828	0.878288158975618	0.0153702586372013	PIK3CA PIK3CB PIK3CD PIK3CG
GSK3	0.414100886100631	0.889855375233439	-0.022709953027282	GSK3A GSK3B
KCNJ	0.435538572241336	0.889855375233439	-0.0193137127528417	KCNJ11 KCNJ2 KCNJ8
NTRK	0.435538572241336	0.889855375233439	-0.00605983479238295	NTRK1 NTRK2 NTRK3
PTK	0.456814249902201	0.889855375233439	-0.019746641067178	PTK2 PTK6
TUBB	0.458192816899954	0.889855375233439	-0.0060756623405932	TUBB TUBB1 TUBB2A TUBB2B TUBB3 TUBB4A TUBB4B TUBB6 TUBB8
ND	0.459280193668872	0.889855375233439	0.0446502702114461	ND1 ND2 ND3 ND4 ND4L ND5 ND6
CACNA	0.498653146990064	0.916383041425331	0.00472935895212553	CACNA1B CACNA1C CACNA1D CACNA1F CACNA1G CACNA1H CACNA1I CACNA1S CACNA2D1
RRM	0.501897309983271	0.916383041425331	0.0180778187424483	RRM1 RRM2
GRIN2	0.502532635620343	0.916383041425331	-0.0094119660435224	GRIN2A GRIN2B GRIN2C GRIN2D
KCNC	0.518792477601919	0.921539391810492	-0.00844135701508448	KCNC1 KCNC2 KCNC3 KCNC4
KCNH	0.525178363074796	0.921539391810492	0.00399035448315202	KCNH1 KCNH2 KCNH3 KCNH4 KCNH5 KCNH6 KCNH7 KCNH8
CYP	0.571562120986152	0.936466142835836	0.0151617481788578	CYP11A1 CYP11B1 CYP17A1 CYP19A1 CYP3A4 CYP3A43 CYP3A5 CYP3A7
KCNB	0.598668212110594	0.936466142835836	-0.00605400226333181	KCNB1 KCNB2
MMP	0.60397237883329	0.936466142835836	0.0327817856882237	MMP1 MMP13 MMP7 MMP8
ERBB	0.60660287926408	0.936466142835836	0.00328786689946743	ERBB2 ERBB3 ERBB4
SCN	0.617491046055316	0.936466142835836	0.00268197293772089	SCN10A SCN11A SCN1A SCN2A SCN3A SCN4A SCN5A SCN7A SCN8A SCN9A
ADRA	0.617660268433908	0.936466142835836	0.0263098496436752	ADRA1A ADRA1B ADRA1D ADRA2A ADRA2B ADRA2C
GRIN3	0.624120485281068	0.936466142835836	-0.00679664886494982	GRIN3A GRIN3B
HDAC	0.646558208139258	0.936466142835836	-0.000974407001434786	HDAC1 HDAC10 HDAC11 HDAC2 HDAC3 HDAC4 HDAC5 HDAC6 HDAC7 HDAC8 HDAC9
RPS6KB	0.650029466313141	0.936466142835836	-0.00488027263417281	RPS6KB1 RPS6KB2
CCR	0.694921390130168	0.936466142835836	0.0174243565308355	CCR1 CCR2 CCR5 CCR9
KCNV	0.703109863518272	0.936466142835836	-0.00103921088126968	KCNV1 KCNV2
EPHB	0.710779108963312	0.936466142835836	0.0038784885172678	EPHB1 EPHB2 EPHB3 EPHB4 EPHB6
PPAR	0.713017761366231	0.936466142835836	-0.00730668848817271	PPARA PPARD PPARG
TACR	0.713017761366231	0.936466142835836	0.0562930190473363	TACR1 TACR2 TACR3
SLC6A	0.71370635635838	0.936466142835836	0.0102600413540996	SLC6A1 SLC6A2 SLC6A3 SLC6A4
S1PR	0.727587413417333	0.936466142835836	0.0086321246683663	S1PR1 S1PR2 S1PR3 S1PR4 S1PR5
IDH	0.730223565862745	0.936466142835836	-0.00370534508036741	IDH1 IDH2
IMPDH	0.730223565862745	0.936466142835836	-0.0170756681905916	IMPDH1 IMPDH2
CDK	0.732017209642889	0.936466142835836	0.0223669491567503	CDK1 CDK10 CDK11B CDK12 CDK13 CDK14 CDK15 CDK16 CDK17 CDK18 CDK19 CDK2 CDK20 CDK3 CDK4 CDK5 CDK6 CDK7 CDK8 CDK9
CHRNB	0.735075574484043	0.936466142835836	0.0333614734359724	CHRNB1 CHRNB2 CHRNB4
CHRNA	0.751791223888114	0.939521626473951	0.000911872643255398	CHRNA1 CHRNA3 CHRNA4 CHRNA7
ROCK	0.75767873102738	0.939521626473951	-0.00133678578780999	ROCK1 ROCK2
GRM	0.779836049833722	0.947611121062745	-0.00128956876563136	GRM2 GRM3 GRM5
PDGFR	0.785443059075745	0.947611121062745	0.0280101939754947	PDGFRA PDGFRB
ADORA	0.810042220151193	0.947611121062745	0.0187162625492552	ADORA1 ADORA2A ADORA2B ADORA3
GRIA	0.810042220151193	0.947611121062745	0.00963389282038542	GRIA1 GRIA2 GRIA3 GRIA4
RXR	0.825338718344972	0.947611121062745	-0.00423135912005468	RXRA RXRB RXRG
TRPV	0.825338718344972	0.947611121062745	-0.0211707283996635	TRPV1 TRPV3 TRPV4
BHMT	0.841764212808859	0.954683802331999	0.0135608741080027	BHMT BHMT2
GABRG	0.87143601181082	0.964804155933407	0.0144241966904035	GABRG1 GABRG2 GABRG3
PIM	0.87143601181082	0.964804155933407	-0.00546146244614031	PIM1 PIM2 PIM3
KCNQ	0.901629373075987	0.981215008371353	0.0144372472362597	KCNQ1 KCNQ2 KCNQ3 KCNQ4 KCNQ5
HRH	0.909348604345694	0.981215008371353	0.0184263943575953	HRH1 HRH2 HRH3 HRH4
ABC	0.917974296452859	0.981215008371353	0.00795566354111848	ABCA1 ABCC8 ABCC9
KCNK	0.937305726393535	0.981215008371353	0.00144812814079446	KCNK10 KCNK18 KCNK2 KCNK3 KCNK9
FLT	0.941359516889468	0.981215008371353	0.0106468784925309	FLT1 FLT3 FLT4
SLC22A	0.949562911327115	0.981215008371353	0.0154147126413545	SLC22A11 SLC22A12 SLC22A6 SLC22A8
PARP	0.964795405846714	0.985999700480708	0.0149775557561815	PARP1 PARP2 PARP3
CNR	0.985520107520356	0.996232282602099	0.00682433427135778	CNR1 CNR2
ADH	1	1	0.00834101677997953	ADH1A ADH1B ADH1C
