## Supplementary material for "A CRISPR-drug perturbational map for identifying new compounds to combine with commonly used chemotherapeutics": Combined supplementary tables: Doxorubicin_betaIndModelGSA.csv

	geneFamPs	pAdj	medianDiff	genesInGeneset
AKT	0.00649341575461996	0.603887665179656	0.189646861082746	AKT1 AKT2 AKT3
PTGER	0.0325133498312704	0.79680176361233	-0.0985620377935653	PTGER1 PTGER2 PTGER3 PTGER4
CHEK	0.0368774896994736	0.79680176361233	0.104632633756468	CHEK1 CHEK2
SLC12A	0.0368774896994736	0.79680176361233	0.103023844950515	SLC12A1 SLC12A3
MTNR1	0.0479033664380592	0.79680176361233	0.0892621145194144	MTNR1A MTNR1B
BHMT	0.0615766981927443	0.79680176361233	-0.0939323663051836	BHMT BHMT2
EPHA	0.0824998897191415	0.79680176361233	-0.034851269373523	EPHA1 EPHA10 EPHA2 EPHA3 EPHA4 EPHA5 EPHA6 EPHA7 EPHA8
RAR	0.0906634357087749	0.79680176361233	-0.0535413748231997	RARA RARB RARG
RPS6KB	0.091441357344818	0.79680176361233	-0.0867502227930371	RPS6KB1 RPS6KB2
CACNA	0.0915168259760541	0.79680176361233	0.0251374737969739	CACNA1B CACNA1C CACNA1D CACNA1F CACNA1G CACNA1H CACNA1I CACNA1S CACNA2D1
ATP1A	0.1026802418414	0.79680176361233	0.0684722191428805	ATP1A1 ATP1A2 ATP1A3 ATP1A4
CDK	0.107398897712932	0.79680176361233	-0.0544391520583036	CDK1 CDK10 CDK11B CDK12 CDK13 CDK14 CDK15 CDK16 CDK17 CDK18 CDK19 CDK2 CDK20 CDK3 CDK4 CDK5 CDK6 CDK7 CDK8 CDK9
KCNQ	0.113109618225583	0.79680176361233	-0.0518564730899325	KCNQ1 KCNQ2 KCNQ3 KCNQ4 KCNQ5
CCR	0.125821961202653	0.79680176361233	-0.0652856108386969	CCR1 CCR2 CCR5 CCR9
CYP	0.13212578440349	0.79680176361233	-0.0237502441628764	CYP11A1 CYP11B1 CYP17A1 CYP19A1 CYP3A4 CYP3A43 CYP3A5 CYP3A7
AVPR	0.137295795477451	0.79680176361233	0.0628692934414689	AVPR1A AVPR1B AVPR2
PLK	0.151641001167811	0.79680176361233	-0.0844475573681415	PLK1 PLK4
PTK	0.162274846398554	0.79680176361233	-0.0595150387727973	PTK2 PTK6
ND	0.162787457082089	0.79680176361233	-0.0547536555755267	ND1 ND2 ND3 ND4 ND4L ND5 ND6
ADRB	0.21110198475011	0.881093369835329	-0.0746320027386899	ADRB1 ADRB2 ADRB3
CXCR	0.21110198475011	0.881093369835329	-0.0578959382684431	CXCR1 CXCR2 CXCR4
RRM	0.223995221031851	0.881093369835329	-0.0746513788680155	RRM1 RRM2
FLT	0.245126813363298	0.881093369835329	-0.0363782249857772	FLT1 FLT3 FLT4
POL	0.245126813363298	0.881093369835329	0.123957888823869	POLA1 POLD1 POLE
HRH	0.249628050136941	0.881093369835329	0.0528758054832442	HRH1 HRH2 HRH3 HRH4
KCNC	0.249628050136941	0.881093369835329	0.0632528267053842	KCNC1 KCNC2 KCNC3 KCNC4
NTRK	0.257280177154182	0.881093369835329	0.0317059513367891	NTRK1 NTRK2 NTRK3
GABRB	0.282825351645363	0.881093369835329	-0.0795155919148145	GABRB1 GABRB2 GABRB3
SCNN1	0.282825351645363	0.881093369835329	0.0724019009300111	SCNN1A SCNN1B SCNN1G
PDGFR	0.284267389038074	0.881093369835329	-0.0562025464514394	PDGFRA PDGFRB
MMP	0.29369778994511	0.881093369835329	-0.0662079899006872	MMP1 MMP13 MMP7 MMP8
KCNG	0.317581753770782	0.896713903603622	-0.066969369807334	KCNG1 KCNG2 KCNG3 KCNG4
ESR	0.318188804504511	0.896713903603622	0.0505120333190881	ESR1 ESR2
PIK3C	0.329988324878563	0.90261512393254	-0.0314944015633818	PIK3CA PIK3CB PIK3CD PIK3CG
GRIN3	0.354658384629651	0.9423779934445	-0.0477866260046703	GRIN3A GRIN3B
PIM	0.369480401669192	0.954491037645413	-0.0550961203688011	PIM1 PIM2 PIM3
KCNV	0.393661544510267	0.957884719199875	0.0402391183160784	KCNV1 KCNV2
CNR	0.414100886100631	0.957884719199875	-0.0339834408361734	CNR1 CNR2
GRIK	0.424984721102901	0.957884719199875	0.0274714890168947	GRIK1 GRIK2 GRIK3 GRIK4 GRIK5
KCNK	0.424984721102901	0.957884719199875	-0.0175131493783575	KCNK10 KCNK18 KCNK2 KCNK3 KCNK9
KCNH	0.448907405707439	0.957884719199875	-0.0457907854994279	KCNH1 KCNH2 KCNH3 KCNH4 KCNH5 KCNH6 KCNH7 KCNH8
RXR	0.453059227073097	0.957884719199875	0.00470014714728134	RXRA RXRB RXRG
FGFR	0.455415574739678	0.957884719199875	-0.0504104249646161	FGFR1 FGFR2 FGFR3 FGFR4
PIK3R	0.455415574739678	0.957884719199875	0.0305780197697419	PIK3R1 PIK3R2 PIK3R3 PIK3R5
AUKR	0.470970974712143	0.957884719199875	-0.0730332041933187	AURKA AURKB AURKC
ADRA	0.482110857127201	0.957884719199875	-0.018943997452066	ADRA1A ADRA1B ADRA1D ADRA2A ADRA2B ADRA2C
ERBB	0.489266698890244	0.957884719199875	-0.00663564386561509	ERBB2 ERBB3 ERBB4
KCNA	0.502730956927929	0.957884719199875	0.0272591988976777	KCNA1 KCNA10 KCNA2 KCNA3 KCNA4 KCNA5 KCNA6 KCNA7
CHRNA	0.518792477601919	0.957884719199875	0.0425097895169384	CHRNA1 CHRNA3 CHRNA4 CHRNA7
KCNB	0.525291620206383	0.957884719199875	-0.0246181668229365	KCNB1 KCNB2
RYR	0.525291620206383	0.957884719199875	-0.0334354369101881	RYR1 RYR3
HDAC	0.54576396123446	0.967047669853607	-0.0443552703157944	HDAC1 HDAC10 HDAC11 HDAC2 HDAC3 HDAC4 HDAC5 HDAC6 HDAC7 HDAC8 HDAC9
KCNJ	0.566118282125358	0.967047669853607	0.043713983039828	KCNJ11 KCNJ2 KCNJ8
S1PR	0.581910271425245	0.967047669853607	-0.0130963114050351	S1PR1 S1PR2 S1PR3 S1PR4 S1PR5
SLC22A	0.621734034256576	0.967047669853607	-0.0286946316071878	SLC22A11 SLC22A12 SLC22A6 SLC22A8
GSK3	0.624120485281068	0.967047669853607	-0.0173456647889626	GSK3A GSK3B
SRD5A	0.627318765180652	0.967047669853607	-0.0123653811442111	SRD5A1 SRD5A2 SRD5A3
SLC6A	0.639718803972919	0.967047669853607	-0.0172318971652071	SLC6A1 SLC6A2 SLC6A3 SLC6A4
PARP	0.648332694633903	0.967047669853607	-0.0317798177216135	PARP1 PARP2 PARP3
PTGDR	0.650029466313141	0.967047669853607	0.0208934288002909	PTGDR PTGDR2
KCNS	0.669630509315271	0.967047669853607	-0.0704809180076085	KCNS1 KCNS2 KCNS3
PPAR	0.669630509315271	0.967047669853607	0.0244963450044291	PPARA PPARD PPARG
HTR	0.674883763329565	0.967047669853607	0.00418122609364558	HTR1A HTR1B HTR1D HTR1F HTR2A HTR2B HTR2C HTR3A HTR3B HTR3C HTR3D HTR3E HTR4 HTR6 HTR7
ABC	0.691197364999435	0.967047669853607	-0.00359998401854042	ABCA1 ABCC8 ABCC9
KCND	0.691197364999435	0.967047669853607	-0.00884930102113272	KCND1 KCND2 KCND3
TRPV	0.691197364999435	0.967047669853607	0.0255517656425625	TRPV1 TRPV3 TRPV4
PDE	0.697321214305623	0.967047669853607	0.00341672759156742	PDE10A PDE1A PDE1B PDE1C PDE2A PDE3A PDE3B PDE4A PDE4B PDE4C PDE4D PDE5A PDE6A PDE6B PDE6C PDE6D PDE6G PDE6H PDE7A PDE7B PDE8A PDE8B PDE9A
ADH	0.713017761366231	0.967047669853607	-0.019979931482458	ADH1A ADH1B ADH1C
JAK	0.735075574484043	0.967047669853607	0.0205320218941775	JAK1 JAK2 JAK3
SCN	0.74111399893081	0.967047669853607	-0.0242885807964226	SCN10A SCN11A SCN1A SCN2A SCN3A SCN4A SCN5A SCN7A SCN8A SCN9A
NDUF	0.744804726981039	0.967047669853607	0.013164068502432	NDUFA1 NDUFA10 NDUFA11 NDUFA12 NDUFA13 NDUFA2 NDUFA3 NDUFA4 NDUFA4L2 NDUFA5 NDUFA6 NDUFA7 NDUFA8 NDUFA9 NDUFAB1 NDUFAF1 NDUFAF2 NDUFAF3 NDUFAF4 NDUFB1 NDUFB10 NDUFB11 NDUFB2 NDUFB3 NDUFB4 NDUFB5 NDUFB6 NDUFB7 NDUFB8 NDUFB9 NDUFC1 NDUFC2 NDUFS1 NDUFS2 NDUFS3 NDUFS4 NDUFS5 NDUFS6 NDUFS7 NDUFS8 NDUFV1 NDUFV2 NDUFV3
BDKRB	0.75767873102738	0.967047669853607	0.0157022299266608	BDKRB1 BDKRB2
P2RX	0.779836049833722	0.967047669853607	0.0363673482413862	P2RX3 P2RX7 P2RY12
DRD	0.796064817712302	0.967047669853607	0.0431441885026333	DRD1 DRD2 DRD3 DRD4 DRD5
GRM	0.802503673476301	0.967047669853607	0.0250669067991456	GRM2 GRM3 GRM5
TUBB	0.81311759356179	0.967047669853607	-0.00483882501454514	TUBB TUBB1 TUBB2A TUBB2B TUBB3 TUBB4A TUBB4B TUBB6 TUBB8
CHRM	0.830939622771094	0.967047669853607	-0.0100495597402561	CHRM1 CHRM2 CHRM3 CHRM4 CHRM5
IDH	0.841764212808859	0.967047669853607	-0.00637300134752426	IDH1 IDH2
TACR	0.848322514428755	0.967047669853607	-0.0205513207925707	TACR1 TACR2 TACR3
EPHB	0.848507342932378	0.967047669853607	-0.0103921545059585	EPHB1 EPHB2 EPHB3 EPHB4 EPHB6
GRIN2	0.84949169674702	0.967047669853607	-0.0151166790328727	GRIN2A GRIN2B GRIN2C GRIN2D
ADORA	0.869365290506506	0.967047669853607	-0.0252036762216909	ADORA1 ADORA2A ADORA2B ADORA3
IMPDH	0.870251015368924	0.967047669853607	-0.000400598695996414	IMPDH1 IMPDH2
CA	0.873462411480677	0.967047669853607	0.0075872832942856	CA1 CA12 CA13 CA14 CA2 CA3 CA4 CA5A CA5B CA6 CA7 CA9
EDNR	0.927695808378846	1	0.0104657130884273	EDNRA EDNRB
BRD	0.941359516889468	1	-0.00286465624852288	BRD2 BRD3 BRD4
GABRG	0.964795405846714	1	-0.0378715132990176	GABRG1 GABRG2 GABRG3
GRIA	0.969724832698806	1	0.00252487898752595	GRIA1 GRIA2 GRIA3 GRIA4
HCRTR	0.985520107520356	1	-0.00248260936040239	HCRTR1 HCRTR2
ROCK	0.985520107520356	1	-0.00647027881048193	ROCK1 ROCK2
GABRA	0.991871991404608	1	-0.016778928962367	GABRA1 GABRA2 GABRA3 GABRA4 GABRA5 GABRA6
CHRNB	1	1	0.00519770903496589	CHRNB1 CHRNB2 CHRNB4
PTGS	1	1	0.00240971856004854	PTGS1 PTGS2
