## Supplementary material for "A CRISPR-drug perturbational map for identifying new compounds to combine with commonly used chemotherapeutics": Combined supplementary tables: Etoposide_alphaIndModelGSA.csv

	geneFamPs	pAdj	medianDiff	genesInGeneset
NDUF	1.58324174895628e-09	1.47241482652934e-07	-0.082596212615872	NDUFA1 NDUFA10 NDUFA11 NDUFA12 NDUFA13 NDUFA2 NDUFA3 NDUFA4 NDUFA4L2 NDUFA5 NDUFA6 NDUFA7 NDUFA8 NDUFA9 NDUFAB1 NDUFAF1 NDUFAF2 NDUFAF3 NDUFAF4 NDUFB1 NDUFB10 NDUFB11 NDUFB2 NDUFB3 NDUFB4 NDUFB5 NDUFB6 NDUFB7 NDUFB8 NDUFB9 NDUFC1 NDUFC2 NDUFS1 NDUFS2 NDUFS3 NDUFS4 NDUFS5 NDUFS6 NDUFS7 NDUFS8 NDUFV1 NDUFV2 NDUFV3
CHRNA	0.00320132621300928	0.148861668904932	-0.0750761470237709	CHRNA1 CHRNA3 CHRNA4 CHRNA7
AVPR	0.00921245448326759	0.226371243350956	-0.069136190513232	AVPR1A AVPR1B AVPR2
KCNA	0.00973639756348199	0.226371243350956	-0.0553174580084849	KCNA1 KCNA10 KCNA2 KCNA3 KCNA4 KCNA5 KCNA6 KCNA7
CA	0.0156649899395753	0.231576275645621	-0.0276167418364505	CA1 CA12 CA13 CA14 CA2 CA3 CA4 CA5A CA5B CA6 CA7 CA9
RAR	0.016480532404738	0.231576275645621	0.0677053043062336	RARA RARB RARG
RYR	0.0174304723604231	0.231576275645621	-0.0897936956609777	RYR1 RYR3
KCNV	0.0307948805805318	0.357990486748682	-0.086239141360579	KCNV1 KCNV2
ABC	0.0380396859041867	0.393076754343263	0.0680652789487241	ABCA1 ABCC8 ABCC9
AKT	0.0470162971202732	0.437251563218541	-0.0544055926595667	AKT1 AKT2 AKT3
BHMT	0.0521459415182804	0.440870232836371	-0.0576525977859045	BHMT BHMT2
ADH	0.0703568466671779	0.517777597922394	0.0447348493290445	ADH1A ADH1B ADH1C
RRM	0.0723775136880765	0.517777597922394	0.0863137956370871	RRM1 RRM2
KCNC	0.0876543010922927	0.566936415537871	-0.0295116285771155	KCNC1 KCNC2 KCNC3 KCNC4
RPS6KB	0.091441357344818	0.566936415537871	-0.0532296400183151	RPS6KB1 RPS6KB2
GABRB	0.115438805175715	0.608271920303554	-0.031497124040196	GABRB1 GABRB2 GABRB3
SCNN1	0.115438805175715	0.608271920303554	-0.0447446533568083	SCNN1A SCNN1B SCNN1G
ND	0.11773004909101	0.608271920303554	-0.0314917672092438	ND1 ND2 ND3 ND4 ND4L ND5 ND6
PTK	0.131976176935435	0.620931262229185	-0.055841157754265	PTK2 PTK6
GABRA	0.145182980177679	0.620931262229185	-0.0162645619796711	GABRA1 GABRA2 GABRA3 GABRA4 GABRA5 GABRA6
ATP1A	0.145702340721589	0.620931262229185	-0.0241899929599876	ATP1A1 ATP1A2 ATP1A3 ATP1A4
EPHB	0.15356364549754	0.620931262229185	-0.0381871978552061	EPHB1 EPHB2 EPHB3 EPHB4 EPHB6
GRIK	0.15356364549754	0.620931262229185	-0.0281628375663888	GRIK1 GRIK2 GRIK3 GRIK4 GRIK5
PIK3R	0.16790285880893	0.634203697031735	-0.0602136804197171	PIK3R1 PIK3R2 PIK3R3 PIK3R5
ROCK	0.173461941934218	0.634203697031735	-0.0471663333521564	ROCK1 ROCK2
CYP	0.177304259385216	0.634203697031735	-0.0336048467417988	CYP11A1 CYP11B1 CYP17A1 CYP19A1 CYP3A4 CYP3A43 CYP3A5 CYP3A7
SCN	0.221846799428277	0.743984126998649	-0.0164213302078945	SCN10A SCN11A SCN1A SCN2A SCN3A SCN4A SCN5A SCN7A SCN8A SCN9A
SLC12A	0.223995221031851	0.743984126998649	-0.0418836684303939	SLC12A1 SLC12A3
KCNJ	0.245126813363298	0.747634271526618	-0.0166368936957616	KCNJ11 KCNJ2 KCNJ8
CHRM	0.247118599268717	0.747634271526618	-0.00956742573189236	CHRM1 CHRM2 CHRM3 CHRM4 CHRM5
MTNR1	0.252881863749989	0.747634271526618	-0.0315827484728994	MTNR1A MTNR1B
HCRTR	0.268259400874671	0.747634271526618	-0.0293415919805595	HCRTR1 HCRTR2
PTGER	0.271049562320927	0.747634271526618	0.030498310499604	PTGER1 PTGER2 PTGER3 PTGER4
POL	0.282825351645363	0.747634271526618	0.0217168738014986	POLA1 POLD1 POLE
TUBB	0.285564160612651	0.747634271526618	-0.0141770080650311	TUBB TUBB1 TUBB2A TUBB2B TUBB3 TUBB4A TUBB4B TUBB6 TUBB8
PDGFR	0.300909736868024	0.747634271526618	0.0538075972360069	PDGFRA PDGFRB
PIK3C	0.305484971161414	0.747634271526618	0.0112930487707218	PIK3CA PIK3CB PIK3CD PIK3CG
SLC6A	0.305484971161414	0.747634271526618	0.0217251072023316	SLC6A1 SLC6A2 SLC6A3 SLC6A4
CCR	0.317581753770782	0.748510102773326	0.0137385574993852	CCR1 CCR2 CCR5 CCR9
PIM	0.324270257669242	0.748510102773326	-0.0196020661226349	PIM1 PIM2 PIM3
GRIN2	0.329988324878563	0.748510102773326	-0.014579834682096	GRIN2A GRIN2B GRIN2C GRIN2D
KCNK	0.33951879997505	0.751791628516183	0.0426546801737801	KCNK10 KCNK18 KCNK2 KCNK3 KCNK9
S1PR	0.351004250046617	0.752310559592936	-0.0458145837739837	S1PR1 S1PR2 S1PR3 S1PR4 S1PR5
PDE	0.355931877656873	0.752310559592936	-0.0168220200086257	PDE10A PDE1A PDE1B PDE1C PDE2A PDE3A PDE3B PDE4A PDE4B PDE4C PDE4D PDE5A PDE6A PDE6B PDE6C PDE6D PDE6G PDE6H PDE7A PDE7B PDE8A PDE8B PDE9A
ESR	0.373845277623031	0.761341828473265	-0.0213797423197589	ESR1 ESR2
CDK	0.37657767859968	0.761341828473265	-0.0111022596288142	CDK1 CDK10 CDK11B CDK12 CDK13 CDK14 CDK15 CDK16 CDK17 CDK18 CDK19 CDK2 CDK20 CDK3 CDK4 CDK5 CDK6 CDK7 CDK8 CDK9
CXCR	0.401694883953066	0.794135164299066	-0.0241533716191275	CXCR1 CXCR2 CXCR4
IDH	0.414100886100631	0.794135164299066	-0.0242555806338483	IDH1 IDH2
ERBB	0.418415301619938	0.794135164299066	0.0177101262896914	ERBB2 ERBB3 ERBB4
EPHA	0.429097180062612	0.798120754916458	0.0013309274071487	EPHA1 EPHA10 EPHA2 EPHA3 EPHA4 EPHA5 EPHA6 EPHA7 EPHA8
CACNA	0.448373292504847	0.801579721526504	0.0270252902214433	CACNA1B CACNA1C CACNA1D CACNA1F CACNA1G CACNA1H CACNA1I CACNA1S CACNA2D1
TRPV	0.453059227073097	0.801579721526504	-0.0184904806340616	TRPV1 TRPV3 TRPV4
BDKRB	0.456814249902201	0.801579721526504	0.017000077633467	BDKRB1 BDKRB2
NTRK	0.470970974712143	0.806444677416621	-0.00132831372273265	NTRK1 NTRK2 NTRK3
HTR	0.476929647934561	0.806444677416621	-0.00825746654302456	HTR1A HTR1B HTR1D HTR1F HTR2A HTR2B HTR2C HTR3A HTR3B HTR3C HTR3D HTR3E HTR4 HTR6 HTR7
SLC22A	0.502532635620343	0.828162966151596	-0.0251150784289067	SLC22A11 SLC22A12 SLC22A6 SLC22A8
FLT	0.526977494146596	0.828162966151596	-0.0249283225588809	FLT1 FLT3 FLT4
KCND	0.526977494146596	0.828162966151596	0.0288035078313919	KCND1 KCND2 KCND3
KCNS	0.526977494146596	0.828162966151596	-0.0478254783975456	KCNS1 KCNS2 KCNS3
HDAC	0.54576396123446	0.828162966151596	0.0208647654473016	HDAC1 HDAC10 HDAC11 HDAC2 HDAC3 HDAC4 HDAC5 HDAC6 HDAC7 HDAC8 HDAC9
JAK	0.546374228567948	0.828162966151596	-0.0223889517026769	JAK1 JAK2 JAK3
FGFR	0.552108644101064	0.828162966151596	-0.0138276925751784	FGFR1 FGFR2 FGFR3 FGFR4
AUKR	0.586198482209367	0.838714751468786	-0.00175130064651601	AURKA AURKB AURKC
BRD	0.586198482209367	0.838714751468786	-0.0104068610178253	BRD2 BRD3 BRD4
PPAR	0.586198482209367	0.838714751468786	0.0196858750506354	PPARA PPARD PPARG
MMP	0.60397237883329	0.842001011515812	0.0162366713030804	MMP1 MMP13 MMP7 MMP8
P2RX	0.60660287926408	0.842001011515812	-0.0118328301771414	P2RX3 P2RX7 P2RY12
IMPDH	0.624120485281068	0.853576546046166	-0.0244053821657675	IMPDH1 IMPDH2
GSK3	0.650029466313141	0.876126671987277	0.00691262510257892	GSK3A GSK3B
DRD	0.677588132927993	0.90022423374719	0.0208132087636784	DRD1 DRD2 DRD3 DRD4 DRD5
RXR	0.691197364999435	0.905371196407711	-0.00663795417271278	RXRA RXRB RXRG
CHRNB	0.713017761366231	0.90836509324739	-0.00409931122706681	CHRNB1 CHRNB2 CHRNB4
GABRG	0.713017761366231	0.90836509324739	0.0153327842286205	GABRG1 GABRG2 GABRG3
PTGDR	0.730223565862745	0.908506466669876	0.00456792334092618	PTGDR PTGDR2
ADORA	0.732666505378932	0.908506466669876	-0.00152876460718588	ADORA1 ADORA2A ADORA2B ADORA3
HRH	0.790490416302229	0.967310641001412	0.00247398696151886	HRH1 HRH2 HRH3 HRH4
GRM	0.802503673476301	0.969257683549299	-0.0219689839121313	GRM2 GRM3 GRM5
KCNB	0.81348306773731	0.969922119225254	-0.0135831590444314	KCNB1 KCNB2
PARP	0.87143601181082	0.994934355342936	-0.00478969435772218	PARP1 PARP2 PARP3
SRD5A	0.87143601181082	0.994934355342936	0.0105549241287974	SRD5A1 SRD5A2 SRD5A3
ADRB	0.89465982796157	0.994934355342936	-0.0109678503773638	ADRB1 ADRB2 ADRB3
TACR	0.89465982796157	0.994934355342936	0.0167129021472316	TACR1 TACR2 TACR3
KCNH	0.896124777972845	0.994934355342936	-0.00203664341971474	KCNH1 KCNH2 KCNH3 KCNH4 KCNH5 KCNH6 KCNH7 KCNH8
CNR	0.898907195027506	0.994934355342936	0.000282681407702079	CNR1 CNR2
KCNG	0.909348604345694	0.994934355342936	0.00632614919926958	KCNG1 KCNG2 KCNG3 KCNG4
CHEK	0.927695808378846	0.999571723992458	-0.0476793595752101	CHEK1 CHEK2
EDNR	0.956579391777729	0.999571723992458	-0.00380219342609002	EDNRA EDNRB
GRIN3	0.956579391777729	0.999571723992458	-0.0052964275597011	GRIN3A GRIN3B
PLK	0.956579391777729	0.999571723992458	-0.00632055040435285	PLK1 PLK4
PTGS	0.985520107520356	1	-0.020066659476287	PTGS1 PTGS2
KCNQ	0.991034627646393	1	-0.0126556854789928	KCNQ1 KCNQ2 KCNQ3 KCNQ4 KCNQ5
ADRA	0.991871991404608	1	-0.00446201395046893	ADRA1A ADRA1B ADRA1D ADRA2A ADRA2B ADRA2C
GRIA	1	1	-0.00474380117389716	GRIA1 GRIA2 GRIA3 GRIA4
