## Supplementary material for "A CRISPR-drug perturbational map for identifying new compounds to combine with commonly used chemotherapeutics": Combined supplementary tables: Etoposide_betaIndModelGSA.csv

	geneFamPs	pAdj	medianDiff	genesInGeneset
NDUF	0.00230926560882726	0.214761701620936	0.0461037379340373	NDUFA1 NDUFA10 NDUFA11 NDUFA12 NDUFA13 NDUFA2 NDUFA3 NDUFA4 NDUFA4L2 NDUFA5 NDUFA6 NDUFA7 NDUFA8 NDUFA9 NDUFAB1 NDUFAF1 NDUFAF2 NDUFAF3 NDUFAF4 NDUFB1 NDUFB10 NDUFB11 NDUFB2 NDUFB3 NDUFB4 NDUFB5 NDUFB6 NDUFB7 NDUFB8 NDUFB9 NDUFC1 NDUFC2 NDUFS1 NDUFS2 NDUFS3 NDUFS4 NDUFS5 NDUFS6 NDUFS7 NDUFS8 NDUFV1 NDUFV2 NDUFV3
PIK3C	0.0109943567973483	0.297536939331072	-0.077801364015727	PIK3CA PIK3CB PIK3CD PIK3CG
CHRNB	0.0140124030199321	0.297536939331072	0.0732528990366543	CHRNB1 CHRNB2 CHRNB4
SCNN1	0.0152024158781091	0.297536939331072	0.0706679982398556	SCNN1A SCNN1B SCNN1G
RRM	0.0174304723604231	0.297536939331072	-0.319220807565326	RRM1 RRM2
SLC22A	0.0192600028603583	0.297536939331072	-0.0979083066462277	SLC22A11 SLC22A12 SLC22A6 SLC22A8
PIM	0.0225840757923076	0.297536939331072	-0.151914046030184	PIM1 PIM2 PIM3
PTGDR	0.0255945754263288	0.297536939331072	0.154458329206688	PTGDR PTGDR2
ROCK	0.0439547182429523	0.334438591786939	0.096450732273715	ROCK1 ROCK2
CHRNA	0.0442694560269111	0.334438591786939	0.107211979239507	CHRNA1 CHRNA3 CHRNA4 CHRNA7
KCNA	0.0443680489921185	0.334438591786939	0.0588761433365504	KCNA1 KCNA10 KCNA2 KCNA3 KCNA4 KCNA5 KCNA6 KCNA7
JAK	0.0503793535008862	0.334438591786939	-0.0643010006921984	JAK1 JAK2 JAK3
TRPV	0.0503793535008862	0.334438591786939	0.109305026939706	TRPV1 TRPV3 TRPV4
SLC12A	0.0521459415182804	0.334438591786939	0.0804113398477947	SLC12A1 SLC12A3
AVPR	0.0539417083527322	0.334438591786939	0.0665772765650291	AVPR1A AVPR1B AVPR2
AUKR	0.0750461955620098	0.436206011704182	-0.0985606375613194	AURKA AURKB AURKC
RYR	0.0846824334789134	0.46326272432582	0.0800154452517014	RYR1 RYR3
PTGER	0.0974591034644891	0.476422711645154	-0.0911421606928556	PTGER1 PTGER2 PTGER3 PTGER4
KCNK	0.0985774366672468	0.476422711645154	-0.0970337549990949	KCNK10 KCNK18 KCNK2 KCNK3 KCNK9
CXCR	0.10245649712799	0.476422711645154	-0.0690199724868425	CXCR1 CXCR2 CXCR4
CCR	0.113788464528683	0.50392034291274	-0.0572886695763017	CCR1 CCR2 CCR5 CCR9
ADH	0.12239804644933	0.517409923626714	-0.0476021147298833	ADH1A ADH1B ADH1C
RPS6KB	0.151641001167811	0.558946693150573	-0.0875696670231323	RPS6KB1 RPS6KB2
GRIA	0.152838100743011	0.558946693150573	-0.0365928010691816	GRIA1 GRIA2 GRIA3 GRIA4
ADRB	0.162214145874808	0.558946693150573	-0.0537477958038809	ADRB1 ADRB2 ADRB3
HCRTR	0.162274846398554	0.558946693150573	0.0831265934662422	HCRTR1 HCRTR2
PTK	0.162274846398554	0.558946693150573	0.0736468377521053	PTK2 PTK6
ERBB	0.171237282155349	0.560928130907436	-0.0490615461674181	ERBB2 ERBB3 ERBB4
SCN	0.17876620899556	0.560928130907436	-0.0253906593162766	SCN10A SCN11A SCN1A SCN2A SCN3A SCN4A SCN5A SCN7A SCN8A SCN9A
CHEK	0.185215577707135	0.560928130907436	0.115106276612957	CHEK1 CHEK2
GSK3	0.19754818719751	0.560928130907436	-0.0507343123498307	GSK3A GSK3B
ADRA	0.202879494495181	0.560928130907436	-0.0525013031675415	ADRA1A ADRA1B ADRA1D ADRA2A ADRA2B ADRA2C
CA	0.205093782063605	0.560928130907436	0.0435038420590503	CA1 CA12 CA13 CA14 CA2 CA3 CA4 CA5A CA5B CA6 CA7 CA9
P2RX	0.21110198475011	0.560928130907436	0.0541013209314408	P2RX3 P2RX7 P2RY12
PPAR	0.21110198475011	0.560928130907436	-0.0462753474192449	PPARA PPARD PPARG
IDH	0.223995221031851	0.576646795862466	0.0627998026283063	IDH1 IDH2
FGFR	0.229418617708723	0.576646795862466	-0.0949152043287026	FGFR1 FGFR2 FGFR3 FGFR4
PDGFR	0.252881863749989	0.613970893587163	-0.104456650652359	PDGFRA PDGFRB
HRH	0.260186254695881	0.613970893587163	-0.0848815503661279	HRH1 HRH2 HRH3 HRH4
EPHA	0.264073502618135	0.613970893587163	-0.017267566225696	EPHA1 EPHA10 EPHA2 EPHA3 EPHA4 EPHA5 EPHA6 EPHA7 EPHA8
TUBB	0.285564160612651	0.647743096023818	0.0220255311602876	TUBB TUBB1 TUBB2A TUBB2B TUBB3 TUBB4A TUBB4B TUBB6 TUBB8
ABC	0.296221959862736	0.655920053981773	-0.0257897271511684	ABCA1 ABCC8 ABCC9
KCNG	0.305484971161414	0.660700053907244	-0.025935534879403	KCNG1 KCNG2 KCNG3 KCNG4
KCNC	0.317581753770782	0.670158532516434	0.0263472422053275	KCNC1 KCNC2 KCNC3 KCNC4
BRD	0.324270257669242	0.670158532516434	-0.0147511591560343	BRD2 BRD3 BRD4
AKT	0.338922677255655	0.685213238799476	0.0349351173676322	AKT1 AKT2 AKT3
EDNR	0.354658384629651	0.687150620219948	-0.0365403097771747	EDNRA EDNRB
IMPDH	0.354658384629651	0.687150620219948	-0.0338753114713812	IMPDH1 IMPDH2
KCNS	0.369480401669192	0.695352216378837	-0.00616783575663388	KCNS1 KCNS2 KCNS3
GRIN3	0.373845277623031	0.695352216378837	-0.0423748839164654	GRIN3A GRIN3B
BHMT	0.414100886100631	0.74572790684094	-0.0402697620445399	BHMT BHMT2
GABRB	0.418415301619938	0.74572790684094	-0.0511593177500216	GABRB1 GABRB2 GABRB3
S1PR	0.424984721102901	0.74572790684094	-0.0061698746886795	S1PR1 S1PR2 S1PR3 S1PR4 S1PR5
MMP	0.44028073632454	0.758261268114485	-0.034807657386622	MMP1 MMP13 MMP7 MMP8
BDKRB	0.501897309983271	0.848662724153532	-0.0242272671937944	BDKRB1 BDKRB2
KCNJ	0.586198482209367	0.927608505077142	0.0164707534903572	KCNJ11 KCNJ2 KCNJ8
POL	0.586198482209367	0.927608505077142	-0.0412965839215122	POLA1 POLD1 POLE
PIK3R	0.58644229564486	0.927608505077142	0.0032670045318125	PIK3R1 PIK3R2 PIK3R3 PIK3R5
HTR	0.58848281504894	0.927608505077142	-0.00711192600301217	HTR1A HTR1B HTR1D HTR1F HTR2A HTR2B HTR2C HTR3A HTR3B HTR3C HTR3D HTR3E HTR4 HTR6 HTR7
ADORA	0.60397237883329	0.936157187191599	-0.033994010600226	ADORA1 ADORA2A ADORA2B ADORA3
GRIN2	0.621734034256576	0.947889593210846	-0.0214725949197612	GRIN2A GRIN2B GRIN2C GRIN2D
ATP1A	0.657917836430818	0.958086728712619	0.0159361965659721	ATP1A1 ATP1A2 ATP1A3 ATP1A4
KCND	0.669630509315271	0.958086728712619	0.00950693702783356	KCND1 KCND2 KCND3
RAR	0.669630509315271	0.958086728712619	-0.0258292270272203	RARA RARB RARG
TACR	0.669630509315271	0.958086728712619	-0.00854655508995948	TACR1 TACR2 TACR3
PARP	0.691197364999435	0.973959923408295	0.0120655211902813	PARP1 PARP2 PARP3
KCNH	0.708205710632694	0.977680514766909	-0.00260619027873594	KCNH1 KCNH2 KCNH3 KCNH4 KCNH5 KCNH6 KCNH7 KCNH8
ND	0.714863172087632	0.977680514766909	0.0196521012895891	ND1 ND2 ND3 ND4 ND4L ND5 ND6
SRD5A	0.735075574484043	0.990754035174146	-0.00247669246565551	SRD5A1 SRD5A2 SRD5A3
SLC6A	0.771069594909471	1	-0.0179475455526605	SLC6A1 SLC6A2 SLC6A3 SLC6A4
FLT	0.779836049833722	1	-0.031507467923064	FLT1 FLT3 FLT4
GRM	0.802503673476301	1	0.00125604937021297	GRM2 GRM3 GRM5
CYP	0.827743067638689	1	-0.0179111289494984	CYP11A1 CYP11B1 CYP17A1 CYP19A1 CYP3A4 CYP3A43 CYP3A5 CYP3A7
EPHB	0.848507342932378	1	-0.0205315508144544	EPHB1 EPHB2 EPHB3 EPHB4 EPHB6
KCNB	0.870251015368924	1	0.00634313207276827	KCNB1 KCNB2
GABRG	0.87143601181082	1	0.0331268842133306	GABRG1 GABRG2 GABRG3
HDAC	0.878516881046846	1	-0.0121617658115533	HDAC1 HDAC10 HDAC11 HDAC2 HDAC3 HDAC4 HDAC5 HDAC6 HDAC7 HDAC8 HDAC9
PTGS	0.898907195027506	1	-0.0200400118516289	PTGS1 PTGS2
GABRA	0.910777127729932	1	-6.35026950733773e-05	GABRA1 GABRA2 GABRA3 GABRA4 GABRA5 GABRA6
CDK	0.914524793391908	1	-0.00655672964201938	CDK1 CDK10 CDK11B CDK12 CDK13 CDK14 CDK15 CDK16 CDK17 CDK18 CDK19 CDK2 CDK20 CDK3 CDK4 CDK5 CDK6 CDK7 CDK8 CDK9
CHRM	0.919447279941319	1	0.011810225661607	CHRM1 CHRM2 CHRM3 CHRM4 CHRM5
DRD	0.919447279941319	1	0.0235567217634356	DRD1 DRD2 DRD3 DRD4 DRD5
GRIK	0.919447279941319	1	-0.00536561586845704	GRIK1 GRIK2 GRIK3 GRIK4 GRIK5
RXR	0.941359516889468	1	0.0126404764325809	RXRA RXRB RXRG
KCNV	0.956579391777729	1	0.00510396627998395	KCNV1 KCNV2
MTNR1	0.956579391777729	1	0.000945898889353002	MTNR1A MTNR1B
KCNQ	0.973108410142829	1	-0.00538555411756887	KCNQ1 KCNQ2 KCNQ3 KCNQ4 KCNQ5
CACNA	0.980489040126651	1	0.0100216135457305	CACNA1B CACNA1C CACNA1D CACNA1F CACNA1G CACNA1H CACNA1I CACNA1S CACNA2D1
ESR	0.985520107520356	1	0.00477395246075488	ESR1 ESR2
PDE	0.996261116278278	1	0.0103672813995452	PDE10A PDE1A PDE1B PDE1C PDE2A PDE3A PDE3B PDE4A PDE4B PDE4C PDE4D PDE5A PDE6A PDE6B PDE6C PDE6D PDE6G PDE6H PDE7A PDE7B PDE8A PDE8B PDE9A
CNR	1	1	-0.00905885568580152	CNR1 CNR2
NTRK	1	1	-0.0202007175253043	NTRK1 NTRK2 NTRK3
PLK	1	1	-0.0437087567382158	PLK1 PLK4
