## Supplementary material for "A CRISPR-drug perturbational map for identifying new compounds to combine with commonly used chemotherapeutics": Combined supplementary tables: JQAD1_alphaIndModelGSA.csv

	geneFamPs	pAdj	medianDiff	genesInGeneset
PIM	0.0077466580174943	0.446906399978522	0.0820153395817801	PIM1 PIM2 PIM3
CYP	0.0137703528020343	0.446906399978522	0.0320028914733921	CYP11A1 CYP11B1 CYP17A1 CYP19A1 CYP3A4 CYP3A43 CYP3A5 CYP3A7
ADRB	0.0178520875117856	0.446906399978522	-0.0883784416562239	ADRB1 ADRB2 ADRB3
GSK3	0.0192217806442375	0.446906399978522	-0.12590835882021	GSK3A GSK3B
RPS6KB	0.0479033664380592	0.708670519422339	0.116643824358463	RPS6KB1 RPS6KB2
S1PR	0.0575649651960542	0.708670519422339	-0.0229792619649204	S1PR1 S1PR2 S1PR3 S1PR4 S1PR5
CHRNA	0.059427257457513	0.708670519422339	-0.0354525745923726	CHRNA1 CHRNA3 CHRNA4 CHRNA7
SLC6A	0.070433558148617	0.708670519422339	-0.0365659938091847	SLC6A1 SLC6A2 SLC6A3 SLC6A4
PTK	0.0723775136880765	0.708670519422339	0.138245059697729	PTK2 PTK6
RRM	0.0783334913119515	0.708670519422339	-0.0536588389823844	RRM1 RRM2
ABC	0.0906634357087749	0.708670519422339	-0.0938509125137989	ABCA1 ABCC8 ABCC9
BDKRB	0.091441357344818	0.708670519422339	-0.0501126443321031	BDKRB1 BDKRB2
PARP	0.137295795477451	0.83816143370776	0.0323005092618812	PARP1 PARP2 PARP3
KCNK	0.141020058532763	0.83816143370776	-0.0361267728997241	KCNK10 KCNK18 KCNK2 KCNK3 KCNK9
SLC22A	0.145702340721589	0.83816143370776	-0.0261167280801967	SLC22A11 SLC22A12 SLC22A6 SLC22A8
TACR	0.153554538337773	0.83816143370776	-0.0315327572772099	TACR1 TACR2 TACR3
GRM	0.162214145874808	0.83816143370776	0.0458660509631366	GRM2 GRM3 GRM5
KCNV	0.162274846398554	0.83816143370776	0.0550617866539013	KCNV1 KCNV2
NTRK	0.171237282155349	0.83816143370776	0.0511919656936763	NTRK1 NTRK2 NTRK3
ATP1A	0.192551921642919	0.895366435639572	-0.0275214266995524	ATP1A1 ATP1A2 ATP1A3 ATP1A4
HRH	0.219762425137859	0.956977331578269	-0.0452935712697839	HRH1 HRH2 HRH3 HRH4
HTR	0.226381734351849	0.956977331578269	-0.0119813901749615	HTR1A HTR1B HTR1D HTR1F HTR2A HTR2B HTR2C HTR3A HTR3B HTR3C HTR3D HTR3E HTR4 HTR6 HTR7
RAR	0.296221959862736	0.966470022113875	-0.0600534177294891	RARA RARB RARG
RXR	0.296221959862736	0.966470022113875	-0.0315603788815349	RXRA RXRB RXRG
RYR	0.336105333816265	0.966470022113875	0.0238295458151927	RYR1 RYR3
CHRM	0.33951879997505	0.966470022113875	-0.0219134586565805	CHRM1 CHRM2 CHRM3 CHRM4 CHRM5
GRIN2	0.355729587420558	0.966470022113875	-0.0245378925249289	GRIN2A GRIN2B GRIN2C GRIN2D
GRIA	0.369062631422164	0.966470022113875	0.0279231016283553	GRIA1 GRIA2 GRIA3 GRIA4
CXCR	0.369480401669192	0.966470022113875	0.0370478457815953	CXCR1 CXCR2 CXCR4
FLT	0.369480401669192	0.966470022113875	-0.0367990373344749	FLT1 FLT3 FLT4
HCRTR	0.373845277623031	0.966470022113875	-0.0321801490540005	HCRTR1 HCRTR2
PIK3C	0.382702152300617	0.966470022113875	0.0425452763040019	PIK3CA PIK3CB PIK3CD PIK3CG
CACNA	0.38306827442136	0.966470022113875	-0.0253667816461661	CACNA1B CACNA1C CACNA1D CACNA1F CACNA1G CACNA1H CACNA1I CACNA1S CACNA2D1
PLK	0.414100886100631	0.966470022113875	-0.0341665524409227	PLK1 PLK4
CNR	0.435155138779214	0.966470022113875	0.0206607097154763	CNR1 CNR2
HDAC	0.436094526139304	0.966470022113875	0.0193769203533691	HDAC1 HDAC10 HDAC11 HDAC2 HDAC3 HDAC4 HDAC5 HDAC6 HDAC7 HDAC8 HDAC9
IDH	0.456814249902201	0.966470022113875	-0.0188062219106362	IDH1 IDH2
AUKR	0.470970974712143	0.966470022113875	-0.00545605669599706	AURKA AURKB AURKC
SCN	0.474893636249114	0.966470022113875	0.000799568220869407	SCN10A SCN11A SCN1A SCN2A SCN3A SCN4A SCN5A SCN7A SCN8A SCN9A
GRIK	0.47900123899421	0.966470022113875	0.0218299940472864	GRIK1 GRIK2 GRIK3 GRIK4 GRIK5
GRIN3	0.479066262545482	0.966470022113875	-0.0180359674410798	GRIN3A GRIN3B
CA	0.484321972372567	0.966470022113875	0.00607848045741137	CA1 CA12 CA13 CA14 CA2 CA3 CA4 CA5A CA5B CA6 CA7 CA9
AVPR	0.489266698890244	0.966470022113875	-0.0160070580080268	AVPR1A AVPR1B AVPR2
CHRNB	0.489266698890244	0.966470022113875	-0.0414603748231012	CHRNB1 CHRNB2 CHRNB4
CDK	0.49019547301992	0.966470022113875	0.0120058241847847	CDK1 CDK10 CDK11B CDK12 CDK13 CDK14 CDK15 CDK16 CDK17 CDK18 CDK19 CDK2 CDK20 CDK3 CDK4 CDK5 CDK6 CDK7 CDK8 CDK9
PDE	0.490921501420639	0.966470022113875	-0.0119810965516131	PDE10A PDE1A PDE1B PDE1C PDE2A PDE3A PDE3B PDE4A PDE4B PDE4C PDE4D PDE5A PDE6A PDE6B PDE6C PDE6D PDE6G PDE6H PDE7A PDE7B PDE8A PDE8B PDE9A
ADH	0.507938459104892	0.966470022113875	-0.0407800536498882	ADH1A ADH1B ADH1C
AKT	0.526977494146596	0.966470022113875	0.0232996034003249	AKT1 AKT2 AKT3
TUBB	0.551782564901897	0.966470022113875	0.010098344958548	TUBB TUBB1 TUBB2A TUBB2B TUBB3 TUBB4A TUBB4B TUBB6 TUBB8
KCNG	0.552108644101064	0.966470022113875	-0.0170121154867152	KCNG1 KCNG2 KCNG3 KCNG4
KCNS	0.566118282125358	0.966470022113875	-0.0468513928704904	KCNS1 KCNS2 KCNS3
MTNR1	0.573697513768051	0.966470022113875	0.0196639130892148	MTNR1A MTNR1B
ROCK	0.573697513768051	0.966470022113875	-0.0175389287304132	ROCK1 ROCK2
GABRA	0.589253868883022	0.966470022113875	0.0107757387785261	GABRA1 GABRA2 GABRA3 GABRA4 GABRA5 GABRA6
FGFR	0.60397237883329	0.966470022113875	-0.0150929516459202	FGFR1 FGFR2 FGFR3 FGFR4
BRD	0.60660287926408	0.966470022113875	-0.0307081362545067	BRD2 BRD3 BRD4
ERBB	0.60660287926408	0.966470022113875	0.021469167221432	ERBB2 ERBB3 ERBB4
EPHA	0.607551408598251	0.966470022113875	-0.00886382468084778	EPHA1 EPHA10 EPHA2 EPHA3 EPHA4 EPHA5 EPHA6 EPHA7 EPHA8
EDNR	0.624120485281068	0.966470022113875	0.0163492934807746	EDNRA EDNRB
P2RX	0.627318765180652	0.966470022113875	0.0100548581592031	P2RX3 P2RX7 P2RY12
TRPV	0.648332694633903	0.966470022113875	-0.04537552324261	TRPV1 TRPV3 TRPV4
PTGER	0.676321898749958	0.966470022113875	0.00514632850184637	PTGER1 PTGER2 PTGER3 PTGER4
PTGDR	0.676368628724461	0.966470022113875	-0.0134912742887306	PTGDR PTGDR2
KCNQ	0.677588132927993	0.966470022113875	0.00551869266199735	KCNQ1 KCNQ2 KCNQ3 KCNQ4 KCNQ5
SRD5A	0.691197364999435	0.966470022113875	-0.000185675615149051	SRD5A1 SRD5A2 SRD5A3
CCR	0.694921390130168	0.966470022113875	0.0107792456857168	CCR1 CCR2 CCR5 CCR9
ESR	0.703109863518272	0.966470022113875	-0.00804724863329693	ESR1 ESR2
POL	0.713017761366231	0.966470022113875	-0.00818659140196141	POLA1 POLD1 POLE
SLC12A	0.730223565862745	0.966470022113875	0.0145081257035236	SLC12A1 SLC12A3
PIK3R	0.732666505378932	0.966470022113875	0.00572991853728977	PIK3R1 PIK3R2 PIK3R3 PIK3R5
KCNJ	0.757354091845753	0.966470022113875	-0.00865704813845161	KCNJ11 KCNJ2 KCNJ8
EPHB	0.778774360986248	0.966470022113875	0.021994366041858	EPHB1 EPHB2 EPHB3 EPHB4 EPHB6
GABRG	0.779836049833722	0.966470022113875	-0.000215424122508715	GABRG1 GABRG2 GABRG3
JAK	0.779836049833722	0.966470022113875	0.0155261756141664	JAK1 JAK2 JAK3
ND	0.785885345260286	0.966470022113875	-0.0233767154052481	ND1 ND2 ND3 ND4 ND4L ND5 ND6
NDUF	0.806535435593486	0.966470022113875	-0.00152716842303443	NDUFA1 NDUFA10 NDUFA11 NDUFA12 NDUFA13 NDUFA2 NDUFA3 NDUFA4 NDUFA4L2 NDUFA5 NDUFA6 NDUFA7 NDUFA8 NDUFA9 NDUFAB1 NDUFAF1 NDUFAF2 NDUFAF3 NDUFAF4 NDUFB1 NDUFB10 NDUFB11 NDUFB2 NDUFB3 NDUFB4 NDUFB5 NDUFB6 NDUFB7 NDUFB8 NDUFB9 NDUFC1 NDUFC2 NDUFS1 NDUFS2 NDUFS3 NDUFS4 NDUFS5 NDUFS6 NDUFS7 NDUFS8 NDUFV1 NDUFV2 NDUFV3
IMPDH	0.81348306773731	0.966470022113875	0.00736809511343881	IMPDH1 IMPDH2
SCNN1	0.825338718344972	0.966470022113875	-0.0186530295083026	SCNN1A SCNN1B SCNN1G
KCNH	0.827743067638689	0.966470022113875	-0.00089548320125467	KCNH1 KCNH2 KCNH3 KCNH4 KCNH5 KCNH6 KCNH7 KCNH8
CHEK	0.841764212808859	0.966470022113875	0.00368961636659196	CHEK1 CHEK2
KCNB	0.841764212808859	0.966470022113875	-0.00387942427825859	KCNB1 KCNB2
MMP	0.869365290506506	0.985987463623232	-0.00120501661862468	MMP1 MMP13 MMP7 MMP8
BHMT	0.898907195027506	0.996232282602099	-0.00348803951060211	BHMT BHMT2
PPAR	0.917974296452859	0.996232282602099	-0.0156904265994634	PPARA PPARD PPARG
DRD	0.937305726393535	0.996232282602099	0.0169730499543743	DRD1 DRD2 DRD3 DRD4 DRD5
KCND	0.941359516889468	0.996232282602099	0.0163749373628811	KCND1 KCND2 KCND3
KCNA	0.965287489060738	0.996232282602099	0.00288467453412353	KCNA1 KCNA10 KCNA2 KCNA3 KCNA4 KCNA5 KCNA6 KCNA7
ADORA	0.969724832698806	0.996232282602099	-0.0149775450478736	ADORA1 ADORA2A ADORA2B ADORA3
KCNC	0.969724832698806	0.996232282602099	0.00843457428479379	KCNC1 KCNC2 KCNC3 KCNC4
ADRA	0.975619347764693	0.996232282602099	0.00774143322699787	ADRA1A ADRA1B ADRA1D ADRA2A ADRA2B ADRA2C
PDGFR	0.985520107520356	0.996232282602099	0.00079647807150586	PDGFRA PDGFRB
PTGS	0.985520107520356	0.996232282602099	-0.00543105719323569	PTGS1 PTGS2
GABRB	1	1	-0.0102728241602302	GABRB1 GABRB2 GABRB3
