## Supplementary material for "A CRISPR-drug perturbational map for identifying new compounds to combine with commonly used chemotherapeutics": Combined supplementary tables: JQAD1_betaIndModelGSA.csv

	geneFamPs	pAdj	medianDiff	genesInGeneset
NDUF	6.93915603129553e-07	6.45341510910484e-05	0.12679146569554	NDUFA1 NDUFA10 NDUFA11 NDUFA12 NDUFA13 NDUFA2 NDUFA3 NDUFA4 NDUFA4L2 NDUFA5 NDUFA6 NDUFA7 NDUFA8 NDUFA9 NDUFAB1 NDUFAF1 NDUFAF2 NDUFAF3 NDUFAF4 NDUFB1 NDUFB10 NDUFB11 NDUFB2 NDUFB3 NDUFB4 NDUFB5 NDUFB6 NDUFB7 NDUFB8 NDUFB9 NDUFC1 NDUFC2 NDUFS1 NDUFS2 NDUFS3 NDUFS4 NDUFS5 NDUFS6 NDUFS7 NDUFS8 NDUFV1 NDUFV2 NDUFV3
HRH	0.00559533631703065	0.249937000186915	0.155128555533826	HRH1 HRH2 HRH3 HRH4
ADRB	0.00921245448326759	0.249937000186915	0.131539547165046	ADRB1 ADRB2 ADRB3
KCNK	0.010749978502663	0.249937000186915	0.0813654084925745	KCNK10 KCNK18 KCNK2 KCNK3 KCNK9
BDKRB	0.0174304723604231	0.297536939331072	0.148266943002618	BDKRB1 BDKRB2
HTR	0.0219169615560163	0.297536939331072	0.0406769072198873	HTR1A HTR1B HTR1D HTR1F HTR2A HTR2B HTR2C HTR3A HTR3B HTR3C HTR3D HTR3E HTR4 HTR6 HTR7
JAK	0.0225840757923076	0.297536939331072	0.0751791817564563	JAK1 JAK2 JAK3
PTK	0.0255945754263288	0.297536939331072	-0.169482515953227	PTK2 PTK6
NTRK	0.0380396859041867	0.393076754343263	-0.11962320834861	NTRK1 NTRK2 NTRK3
PDGFR	0.0439547182429523	0.394940483980707	0.0947467161530274	PDGFRA PDGFRB
S1PR	0.0467133905783632	0.394940483980707	0.075854132731616	S1PR1 S1PR2 S1PR3 S1PR4 S1PR5
SLC12A	0.0615766981927443	0.436206011704182	-0.0978627444710183	SLC12A1 SLC12A3
FGFR	0.066592478054767	0.436206011704182	0.0553160823319592	FGFR1 FGFR2 FGFR3 FGFR4
IDH	0.0723775136880765	0.436206011704182	0.0896210167391835	IDH1 IDH2
TUBB	0.0742169883518607	0.436206011704182	0.0271732182100673	TUBB TUBB1 TUBB2A TUBB2B TUBB3 TUBB4A TUBB4B TUBB6 TUBB8
KCNJ	0.0750461955620098	0.436206011704182	-0.0699025404517352	KCNJ11 KCNJ2 KCNJ8
AKT	0.10245649712799	0.529226187084846	0.055067316701251	AKT1 AKT2 AKT3
HCRTR	0.106257071219908	0.529226187084846	0.0654713215993066	HCRTR1 HCRTR2
CHRNA	0.10812147908185	0.529226187084846	0.0457972070377475	CHRNA1 CHRNA3 CHRNA4 CHRNA7
ADH	0.12239804644933	0.557899293408884	0.0520670622292553	ADH1A ADH1B ADH1C
PARP	0.129680892465542	0.557899293408884	-0.0913226735399666	PARP1 PARP2 PARP3
EDNR	0.131976176935435	0.557899293408884	-0.0934856745243459	EDNRA EDNRB
CHRM	0.141020058532763	0.57021154102378	0.0424030514230562	CHRM1 CHRM2 CHRM3 CHRM4 CHRM5
PTGER	0.160236683116044	0.570551911111747	-0.0181037108042486	PTGER1 PTGER2 PTGER3 PTGER4
ABC	0.162214145874808	0.570551911111747	0.0631476612182161	ABCA1 ABCC8 ABCC9
PDE	0.166856947889858	0.570551911111747	0.0217610246671395	PDE10A PDE1A PDE1B PDE1C PDE2A PDE3A PDE3B PDE4A PDE4B PDE4C PDE4D PDE5A PDE6A PDE6B PDE6C PDE6D PDE6G PDE6H PDE7A PDE7B PDE8A PDE8B PDE9A
KCNC	0.16790285880893	0.570551911111747	0.0638272642504081	KCNC1 KCNC2 KCNC3 KCNC4
CYP	0.171779070012139	0.570551911111747	-0.0245306333953346	CYP11A1 CYP11B1 CYP17A1 CYP19A1 CYP3A4 CYP3A43 CYP3A5 CYP3A7
ERBB	0.190402278080968	0.610600409018278	-0.063937456796573	ERBB2 ERBB3 ERBB4
KCNV	0.19754818719751	0.612399380312281	-0.063120743337331	KCNV1 KCNV2
EPHA	0.230786948847988	0.629652972539817	0.0296529030994647	EPHA1 EPHA10 EPHA2 EPHA3 EPHA4 EPHA5 EPHA6 EPHA7 EPHA8
CXCR	0.233382028274552	0.629652972539817	-0.0639686606622846	CXCR1 CXCR2 CXCR4
GRM	0.233382028274552	0.629652972539817	-0.0375896712558235	GRM2 GRM3 GRM5
TRPV	0.245126813363298	0.629652972539817	-0.0221043843098125	TRPV1 TRPV3 TRPV4
SLC6A	0.249628050136941	0.629652972539817	0.0359126467410026	SLC6A1 SLC6A2 SLC6A3 SLC6A4
BHMT	0.252881863749989	0.629652972539817	-0.0625244218739239	BHMT BHMT2
TACR	0.257280177154182	0.629652972539817	0.0315764586260905	TACR1 TACR2 TACR3
ND	0.264964983762711	0.629652972539817	0.0100058334283013	ND1 ND2 ND3 ND4 ND4L ND5 ND6
RPS6KB	0.268259400874671	0.629652972539817	0.12173417923689	RPS6KB1 RPS6KB2
KCNG	0.271049562320927	0.629652972539817	0.0601636571687835	KCNG1 KCNG2 KCNG3 KCNG4
HDAC	0.278141255083037	0.629652972539817	0.0335670753786887	HDAC1 HDAC10 HDAC11 HDAC2 HDAC3 HDAC4 HDAC5 HDAC6 HDAC7 HDAC8 HDAC9
KCNA	0.284359406953466	0.629652972539817	0.0315507040917798	KCNA1 KCNA10 KCNA2 KCNA3 KCNA4 KCNA5 KCNA6 KCNA7
KCND	0.296221959862736	0.636013762016506	0.0352343110365736	KCND1 KCND2 KCND3
ROCK	0.300909736868024	0.636013762016506	0.0412558830623997	ROCK1 ROCK2
ATP1A	0.317581753770782	0.648333535004432	0.0199957631682974	ATP1A1 ATP1A2 ATP1A3 ATP1A4
ADRA	0.333155849627225	0.648333535004432	0.0231982494797229	ADRA1A ADRA1B ADRA1D ADRA2A ADRA2B ADRA2C
AVPR	0.353993219283519	0.648333535004432	0.0442272101153209	AVPR1A AVPR1B AVPR2
POL	0.353993219283519	0.648333535004432	0.0205933625510181	POLA1 POLD1 POLE
MTNR1	0.354658384629651	0.648333535004432	-0.0425800795815171	MTNR1A MTNR1B
MMP	0.355729587420558	0.648333535004432	0.0166737197839742	MMP1 MMP13 MMP7 MMP8
CACNA	0.35696249053565	0.648333535004432	0.00913319372887577	CACNA1B CACNA1C CACNA1D CACNA1F CACNA1G CACNA1H CACNA1I CACNA1S CACNA2D1
GRIK	0.362732960689297	0.648333535004432	-0.0771041474021512	GRIK1 GRIK2 GRIK3 GRIK4 GRIK5
P2RX	0.369480401669192	0.648333535004432	-0.0561542348274341	P2RX3 P2RX7 P2RY12
ADORA	0.382702152300617	0.651645877047252	-0.0246737486700983	ADORA1 ADORA2A ADORA2B ADORA3
RXR	0.385381970296762	0.651645877047252	-0.00204111999603691	RXRA RXRB RXRG
CHEK	0.393661544510267	0.65375935070455	0.0307930615887138	CHEK1 CHEK2
DRD	0.412058500316913	0.67230597420128	0.0435865362581162	DRD1 DRD2 DRD3 DRD4 DRD5
EPHB	0.438144780058653	0.695047975391935	0.051613907981947	EPHB1 EPHB2 EPHB3 EPHB4 EPHB6
GRIN3	0.456814249902201	0.695047975391935	0.0293390699593097	GRIN3A GRIN3B
GSK3	0.456814249902201	0.695047975391935	0.0734420411550929	GSK3A GSK3B
IMPDH	0.456814249902201	0.695047975391935	0.044266242985128	IMPDH1 IMPDH2
GABRA	0.469504300491426	0.695047975391935	0.00595733041371226	GABRA1 GABRA2 GABRA3 GABRA4 GABRA5 GABRA6
PIK3C	0.470838951071956	0.695047975391935	-0.0704177328108525	PIK3CA PIK3CB PIK3CD PIK3CG
CNR	0.549231530717903	0.798102068074453	-0.0283934746251593	CNR1 CNR2
SCNN1	0.586198482209367	0.806900633714279	0.0494741929898804	SCNN1A SCNN1B SCNN1G
GRIA	0.58644229564486	0.806900633714279	0.0185185473423117	GRIA1 GRIA2 GRIA3 GRIA4
SLC22A	0.58644229564486	0.806900633714279	0.026806608488089	SLC22A11 SLC22A12 SLC22A6 SLC22A8
SCN	0.596013332270753	0.806900633714279	0.00612533014912217	SCN10A SCN11A SCN1A SCN2A SCN3A SCN4A SCN5A SCN7A SCN8A SCN9A
RYR	0.598668212110594	0.806900633714279	0.0241395356850151	RYR1 RYR3
RAR	0.627318765180652	0.833437788025723	0.00912451333299742	RARA RARB RARG
PTGDR	0.650029466313141	0.839621393987807	0.0193423209372826	PTGDR PTGDR2
PTGS	0.650029466313141	0.839621393987807	-0.027595554752322	PTGS1 PTGS2
GABRB	0.669630509315271	0.841713649595605	0.0134060808320056	GABRB1 GABRB2 GABRB3
KCNH	0.669750645914783	0.841713649595605	-0.00390810705853614	KCNH1 KCNH2 KCNH3 KCNH4 KCNH5 KCNH6 KCNH7 KCNH8
CDK	0.716688690418823	0.887818551000208	0.0119945883226549	CDK1 CDK10 CDK11B CDK12 CDK13 CDK14 CDK15 CDK16 CDK17 CDK18 CDK19 CDK2 CDK20 CDK3 CDK4 CDK5 CDK6 CDK7 CDK8 CDK9
PIK3R	0.732666505378932	0.887818551000208	0.00392590040435239	PIK3R1 PIK3R2 PIK3R3 PIK3R5
SRD5A	0.735075574484043	0.887818551000208	0.0482710238680049	SRD5A1 SRD5A2 SRD5A3
PIM	0.757354091845753	0.902999109508397	-0.015402572959762	PIM1 PIM2 PIM3
GRIN2	0.790490416302229	0.907803955851569	0.0145992446332002	GRIN2A GRIN2B GRIN2C GRIN2D
KCNQ	0.813455986758934	0.907803955851569	0.039351487327184	KCNQ1 KCNQ2 KCNQ3 KCNQ4 KCNQ5
ESR	0.81348306773731	0.907803955851569	0.0106712388103233	ESR1 ESR2
AUKR	0.825338718344972	0.907803955851569	-0.00684265179188039	AURKA AURKB AURKC
GABRG	0.825338718344972	0.907803955851569	-0.0223676392128614	GABRG1 GABRG2 GABRG3
KCNS	0.825338718344972	0.907803955851569	0.0128383405790735	KCNS1 KCNS2 KCNS3
CCR	0.829713292982617	0.907803955851569	0.0188680433204619	CCR1 CCR2 CCR5 CCR9
CHRNB	0.87143601181082	0.942366849981468	0.0238059925175649	CHRNB1 CHRNB2 CHRNB4
BRD	0.89465982796157	0.945492772732114	-0.0382779642459031	BRD2 BRD3 BRD4
PPAR	0.89465982796157	0.945492772732114	1.83113277603224e-06	PPARA PPARD PPARG
FLT	0.917974296452859	0.958619001991474	-0.026366736516219	FLT1 FLT3 FLT4
KCNB	0.927695808378846	0.958619001991474	-0.000984216364226641	KCNB1 KCNB2
CA	0.972381009594415	0.985520107520356	0.00528020854260973	CA1 CA12 CA13 CA14 CA2 CA3 CA4 CA5A CA5B CA6 CA7 CA9
PLK	0.985520107520356	0.985520107520356	0.00102873567736393	PLK1 PLK4
RRM	0.985520107520356	0.985520107520356	-0.00544465370601507	RRM1 RRM2
