## Supplementary material for "A CRISPR-drug perturbational map for identifying new compounds to combine with commonly used chemotherapeutics": Combined supplementary tables: PM_alphaIndModelGSA.csv

	geneFamPs	pAdj	medianDiff	genesInGeneset
NDUF	0.000233536460281762	0.0217188908062039	-0.0500290681386782	NDUFA1 NDUFA10 NDUFA11 NDUFA12 NDUFA13 NDUFA2 NDUFA3 NDUFA4 NDUFA4L2 NDUFA5 NDUFA6 NDUFA7 NDUFA8 NDUFA9 NDUFAB1 NDUFAF1 NDUFAF2 NDUFAF3 NDUFAF4 NDUFB1 NDUFB10 NDUFB11 NDUFB2 NDUFB3 NDUFB4 NDUFB5 NDUFB6 NDUFB7 NDUFB8 NDUFB9 NDUFC1 NDUFC2 NDUFS1 NDUFS2 NDUFS3 NDUFS4 NDUFS5 NDUFS6 NDUFS7 NDUFS8 NDUFV1 NDUFV2 NDUFV3
CA	0.000522121237012897	0.0242786375210997	-0.0484116075597366	CA1 CA12 CA13 CA14 CA2 CA3 CA4 CA5A CA5B CA6 CA7 CA9
PDE	0.00745703807998665	0.231168180479586	-0.0340836387406421	PDE10A PDE1A PDE1B PDE1C PDE2A PDE3A PDE3B PDE4A PDE4B PDE4C PDE4D PDE5A PDE6A PDE6B PDE6C PDE6D PDE6G PDE6H PDE7A PDE7B PDE8A PDE8B PDE9A
POL	0.0100343524200047	0.233298693765108	-0.082057517445472	POLA1 POLD1 POLE
PTK	0.0211719518101226	0.309454571305865	-0.111839898355493	PTK2 PTK6
KCNV	0.0232922795606565	0.309454571305865	-0.10983886372772	KCNV1 KCNV2
RRM	0.0232922795606565	0.309454571305865	0.105830647760323	RRM1 RRM2
RAR	0.0305642355341548	0.311538381056983	0.0560655251061735	RARA RARB RARG
EPHA	0.0333657360007898	0.311538381056983	-0.0332086346082689	EPHA1 EPHA10 EPHA2 EPHA3 EPHA4 EPHA5 EPHA6 EPHA7 EPHA8
KCNA	0.0359373341368135	0.311538381056983	-0.0498694006056122	KCNA1 KCNA10 KCNA2 KCNA3 KCNA4 KCNA5 KCNA6 KCNA7
SLC6A	0.0368486257164173	0.311538381056983	0.0275254904736035	SLC6A1 SLC6A2 SLC6A3 SLC6A4
ADH	0.0438441367666083	0.339792059941215	-0.0495647944795122	ADH1A ADH1B ADH1C
GRIK	0.0492505460670112	0.344779781727867	-0.0562052845273539	GRIK1 GRIK2 GRIK3 GRIK4 GRIK5
EPHB	0.0519023327332273	0.344779781727867	-0.0563493577877182	EPHB1 EPHB2 EPHB3 EPHB4 EPHB6
IMPDH	0.0566983214611176	0.351529593058929	-0.064762925430572	IMPDH1 IMPDH2
SLC12A	0.0615766981927443	0.357914558245326	-0.0931502402737924	SLC12A1 SLC12A3
GRIA	0.070433558148617	0.385312994577728	-0.0359044823735059	GRIA1 GRIA2 GRIA3 GRIA4
BDKRB	0.0986272646001906	0.509574200434318	0.0310783029946086	BDKRB1 BDKRB2
GABRA	0.114335079252991	0.542646324630043	-0.0242517066562799	GABRA1 GABRA2 GABRA3 GABRA4 GABRA5 GABRA6
KCNH	0.119234428458814	0.542646324630043	-0.0277824870176575	KCNH1 KCNH2 KCNH3 KCNH4 KCNH5 KCNH6 KCNH7 KCNH8
RXR	0.14525100531183	0.542646324630043	0.0162689607310406	RXRA RXRB RXRG
PTGS	0.151641001167811	0.542646324630043	-0.0588665846478901	PTGS1 PTGS2
ERBB	0.153554538337773	0.542646324630043	-0.0389020125490552	ERBB2 ERBB3 ERBB4
S1PR	0.160145300775864	0.542646324630043	-0.0558887000036803	S1PR1 S1PR2 S1PR3 S1PR4 S1PR5
KCNQ	0.166938015025064	0.542646324630043	0.0164891756164365	KCNQ1 KCNQ2 KCNQ3 KCNQ4 KCNQ5
CCR	0.16790285880893	0.542646324630043	0.0527575022532954	CCR1 CCR2 CCR5 CCR9
CDK	0.169167157655938	0.542646324630043	-0.031418846122415	CDK1 CDK10 CDK11B CDK12 CDK13 CDK14 CDK15 CDK16 CDK17 CDK18 CDK19 CDK2 CDK20 CDK3 CDK4 CDK5 CDK6 CDK7 CDK8 CDK9
PIK3C	0.184056178049258	0.542646324630043	0.022722557568549	PIK3CA PIK3CB PIK3CD PIK3CG
HDAC	0.18769855309512	0.542646324630043	-0.0171154468796336	HDAC1 HDAC10 HDAC11 HDAC2 HDAC3 HDAC4 HDAC5 HDAC6 HDAC7 HDAC8 HDAC9
CHRNB	0.190402278080968	0.542646324630043	0.0466555925884152	CHRNB1 CHRNB2 CHRNB4
PPAR	0.190402278080968	0.542646324630043	0.0236714729571494	PPARA PPARD PPARG
ATP1A	0.192551921642919	0.542646324630043	-0.0362557953641598	ATP1A1 ATP1A2 ATP1A3 ATP1A4
MMP	0.192551921642919	0.542646324630043	0.0238781414857487	MMP1 MMP13 MMP7 MMP8
AVPR	0.222041907885233	0.601667136411975	-0.0655867330541724	AVPR1A AVPR1B AVPR2
ADRB	0.233382028274552	0.601667136411975	-0.0334386760611572	ADRB1 ADRB2 ADRB3
KCNB	0.238129395668396	0.601667136411975	-0.0379874829033016	KCNB1 KCNB2
KCNC	0.239372946744549	0.601667136411975	0.0280041728684196	KCNC1 KCNC2 KCNC3 KCNC4
GRM	0.257280177154182	0.629659380929971	0.0352916860112996	GRM2 GRM3 GRM5
JAK	0.269845450372212	0.643477612426044	-0.0264525483755384	JAK1 JAK2 JAK3
DRD	0.285753734066031	0.655304817545821	0.00989575199946188	DRD1 DRD2 DRD3 DRD4 DRD5
SRD5A	0.296221959862736	0.655304817545821	-0.0388444157770111	SRD5A1 SRD5A2 SRD5A3
MTNR1	0.300909736868024	0.655304817545821	-0.0302437494434477	MTNR1A MTNR1B
FLT	0.310036687871141	0.655304817545821	-0.0679624698077054	FLT1 FLT3 FLT4
PARP	0.310036687871141	0.655304817545821	0.0619848559030541	PARP1 PARP2 PARP3
PIK3R	0.329988324878563	0.66505949031729	-0.0298279288700399	PIK3R1 PIK3R2 PIK3R3 PIK3R5
ND	0.334618608970265	0.66505949031729	-0.0103890096725452	ND1 ND2 ND3 ND4 ND4L ND5 ND6
HCRTR	0.336105333816265	0.66505949031729	-0.033496293081849	HCRTR1 HCRTR2
HTR	0.352321649908507	0.67186468149729	-0.0189289496752549	HTR1A HTR1B HTR1D HTR1F HTR2A HTR2B HTR2C HTR3A HTR3B HTR3C HTR3D HTR3E HTR4 HTR6 HTR7
AKT	0.353993219283519	0.67186468149729	-0.0703022786296565	AKT1 AKT2 AKT3
ESR	0.373845277623031	0.680299822446646	-0.0377261245152724	ESR1 ESR2
GRIN3	0.393661544510267	0.680299822446646	0.017639998146791	GRIN3A GRIN3B
IDH	0.393661544510267	0.680299822446646	0.0273150332897371	IDH1 IDH2
RYR	0.393661544510267	0.680299822446646	-0.0234219238211762	RYR1 RYR3
KCND	0.401694883953066	0.680299822446646	0.00480853074459164	KCND1 KCND2 KCND3
SCN	0.402327851984576	0.680299822446646	-0.0202347234514221	SCN10A SCN11A SCN1A SCN2A SCN3A SCN4A SCN5A SCN7A SCN8A SCN9A
CACNA	0.419642642987081	0.696906532103545	-0.0189140577946663	CACNA1B CACNA1C CACNA1D CACNA1F CACNA1G CACNA1H CACNA1I CACNA1S CACNA2D1
PDGFR	0.435155138779214	0.705967387554865	-0.0274732221616248	PDGFRA PDGFRB
GRIN2	0.44028073632454	0.705967387554865	-0.0166366917831769	GRIN2A GRIN2B GRIN2C GRIN2D
SCNN1	0.453059227073097	0.714144205386407	-0.0402165462731635	SCNN1A SCNN1B SCNN1G
PIM	0.470970974712143	0.730005010803822	-0.0600762715194286	PIM1 PIM2 PIM3
CYP	0.480801208476292	0.73302479325074	-0.0167566811368766	CYP11A1 CYP11B1 CYP17A1 CYP19A1 CYP3A4 CYP3A43 CYP3A5 CYP3A7
ADRA	0.507866713926503	0.749813915821508	0.0100234717565494	ADRA1A ADRA1B ADRA1D ADRA2A ADRA2B ADRA2C
NTRK	0.507938459104892	0.749813915821508	0.0385391321268468	NTRK1 NTRK2 NTRK3
TUBB	0.51957367175297	0.75157108737221	-0.0405084233786973	TUBB TUBB1 TUBB2A TUBB2B TUBB3 TUBB4A TUBB4B TUBB6 TUBB8
CNR	0.525291620206383	0.75157108737221	-0.0165660775001916	CNR1 CNR2
CHEK	0.549231530717903	0.756158870347527	0.00862046450806574	CHEK1 CHEK2
PTGER	0.552108644101064	0.756158870347527	-0.000857830339473568	PTGER1 PTGER2 PTGER3 PTGER4
AUKR	0.566118282125358	0.756158870347527	0.0176619328101791	AURKA AURKB AURKC
TACR	0.566118282125358	0.756158870347527	0.000908329082930884	TACR1 TACR2 TACR3
ADORA	0.569151837895988	0.756158870347527	-0.0256268386774284	ADORA1 ADORA2A ADORA2B ADORA3
KCNG	0.60397237883329	0.791118749739379	0.0193225752636246	KCNG1 KCNG2 KCNG3 KCNG4
CXCR	0.669630509315271	0.861675102347602	-0.0110602760308917	CXCR1 CXCR2 CXCR4
BHMT	0.676368628724461	0.861675102347602	-0.0174117355258075	BHMT BHMT2
BRD	0.713017761366231	0.873351199228017	-0.0183127602401239	BRD2 BRD3 BRD4
GABRG	0.713017761366231	0.873351199228017	-0.0107134503501114	GABRG1 GABRG2 GABRG3
FGFR	0.71370635635838	0.873351199228017	-0.00924093260148592	FGFR1 FGFR2 FGFR3 FGFR4
KCNK	0.778774360986248	0.940597604827546	-0.0198911179300257	KCNK10 KCNK18 KCNK2 KCNK3 KCNK9
TRPV	0.802503673476301	0.956831302990974	-0.0158648114946381	TRPV1 TRPV3 TRPV4
RPS6KB	0.841764212808859	0.983510225147742	-0.00074872732360581	RPS6KB1 RPS6KB2
KCNJ	0.848322514428755	0.983510225147742	-0.00965575454497316	KCNJ11 KCNJ2 KCNJ8
SLC22A	0.869365290506506	0.983510225147742	0.00155781073685289	SLC22A11 SLC22A12 SLC22A6 SLC22A8
P2RX	0.87143601181082	0.983510225147742	0.00756483480470796	P2RX3 P2RX7 P2RY12
CHRM	0.883860889640799	0.983510225147742	0.00662805595778289	CHRM1 CHRM2 CHRM3 CHRM4 CHRM5
EDNR	0.898907195027506	0.983510225147742	-3.89746882246168e-05	EDNRA EDNRB
GSK3	0.898907195027506	0.983510225147742	-0.0305033732109781	GSK3A GSK3B
PLK	0.927695808378846	0.991674829646352	-0.0128554897344367	PLK1 PLK4
ROCK	0.927695808378846	0.991674829646352	-0.00317204847488272	ROCK1 ROCK2
ABC	0.964795405846714	1	-0.0272790595436533	ABCA1 ABCC8 ABCC9
PTGDR	0.985520107520356	1	-0.00236621571776664	PTGDR PTGDR2
GABRB	0.988261748596957	1	-0.0183572191228754	GABRB1 GABRB2 GABRB3
CHRNA	0.989906123976356	1	-0.00439232929649417	CHRNA1 CHRNA3 CHRNA4 CHRNA7
HRH	0.989906123976356	1	-0.00556723834350783	HRH1 HRH2 HRH3 HRH4
KCNS	1	1	0.00722545323045308	KCNS1 KCNS2 KCNS3
