## Supplementary material for "A CRISPR-drug perturbational map for identifying new compounds to combine with commonly used chemotherapeutics": Combined supplementary tables: PM_betaIndModelGSA.csv

	geneFamPs	pAdj	medianDiff	genesInGeneset
AUKR	0.0305642355341548	0.671985663095554	-0.144679490643734	AURKA AURKB AURKC
SLC6A	0.0368486257164173	0.671985663095554	-0.10507982916271	SLC6A1 SLC6A2 SLC6A3 SLC6A4
PTK	0.0402844718791122	0.671985663095554	0.158493264350785	PTK2 PTK6
CA	0.0500407163883695	0.671985663095554	0.0371230610039307	CA1 CA12 CA13 CA14 CA2 CA3 CA4 CA5A CA5B CA6 CA7 CA9
CCR	0.0560918462932124	0.671985663095554	-0.128591629835266	CCR1 CCR2 CCR5 CCR9
MTNR1	0.0566983214611176	0.671985663095554	0.102033303458573	MTNR1A MTNR1B
RRM	0.0566983214611176	0.671985663095554	-0.119719796741933	RRM1 RRM2
SCNN1	0.0906634357087749	0.671985663095554	0.0930879716205259	SCNN1A SCNN1B SCNN1G
ESR	0.0986272646001906	0.671985663095554	0.0870101755179391	ESR1 ESR2
MMP	0.1026802418414	0.671985663095554	-0.0975058410081809	MMP1 MMP13 MMP7 MMP8
SLC12A	0.106257071219908	0.671985663095554	0.152211609059191	SLC12A1 SLC12A3
POL	0.108794544329007	0.671985663095554	0.0843208735092247	POLA1 POLD1 POLE
HDAC	0.11423382067201	0.671985663095554	0.0258670819918543	HDAC1 HDAC10 HDAC11 HDAC2 HDAC3 HDAC4 HDAC5 HDAC6 HDAC7 HDAC8 HDAC9
ADH	0.129680892465542	0.671985663095554	0.0493300782940833	ADH1A ADH1B ADH1C
PDE	0.134956689973776	0.671985663095554	0.0116247698703632	PDE10A PDE1A PDE1B PDE1C PDE2A PDE3A PDE3B PDE4A PDE4B PDE4C PDE4D PDE5A PDE6A PDE6B PDE6C PDE6D PDE6G PDE6H PDE7A PDE7B PDE8A PDE8B PDE9A
PIM	0.137295795477451	0.671985663095554	-0.0454836357539433	PIM1 PIM2 PIM3
KCNB	0.141546352854625	0.671985663095554	0.0798913903572568	KCNB1 KCNB2
KCNJ	0.14525100531183	0.671985663095554	-0.0591799302138286	KCNJ11 KCNJ2 KCNJ8
AVPR	0.153554538337773	0.671985663095554	0.0532796809937815	AVPR1A AVPR1B AVPR2
RPS6KB	0.173461941934218	0.671985663095554	-0.0670123547240836	RPS6KB1 RPS6KB2
PIK3C	0.175841222652194	0.671985663095554	-0.0450986859134437	PIK3CA PIK3CB PIK3CD PIK3CG
KCNV	0.185215577707135	0.671985663095554	0.0710586420204353	KCNV1 KCNV2
SRD5A	0.190402278080968	0.671985663095554	0.0204609936738161	SRD5A1 SRD5A2 SRD5A3
GABRA	0.195746680531241	0.671985663095554	0.034730773924743	GABRA1 GABRA2 GABRA3 GABRA4 GABRA5 GABRA6
GRIN3	0.19754818719751	0.671985663095554	-0.0671558053707213	GRIN3A GRIN3B
RXR	0.200557268671065	0.671985663095554	-0.0688953049522205	RXRA RXRB RXRG
PTGER	0.201332427986041	0.671985663095554	-0.0739351780703328	PTGER1 PTGER2 PTGER3 PTGER4
EPHB	0.220651935375862	0.671985663095554	0.0221709595296332	EPHB1 EPHB2 EPHB3 EPHB4 EPHB6
KCNQ	0.220651935375862	0.671985663095554	-0.048397450522779	KCNQ1 KCNQ2 KCNQ3 KCNQ4 KCNQ5
ABC	0.222041907885233	0.671985663095554	0.0374233258745133	ABCA1 ABCC8 ABCC9
IMPDH	0.223995221031851	0.671985663095554	0.055413961159638	IMPDH1 IMPDH2
PARP	0.245126813363298	0.712399801337085	-0.0250869354223492	PARP1 PARP2 PARP3
PPAR	0.269845450372212	0.760473541958052	-0.0421378166238388	PPARA PPARD PPARG
KCNK	0.306527066314466	0.790172973157769	-0.0343588417326402	KCNK10 KCNK18 KCNK2 KCNK3 KCNK9
NDUF	0.32882076233607	0.790172973157769	0.00878580401843355	NDUFA1 NDUFA10 NDUFA11 NDUFA12 NDUFA13 NDUFA2 NDUFA3 NDUFA4 NDUFA4L2 NDUFA5 NDUFA6 NDUFA7 NDUFA8 NDUFA9 NDUFAB1 NDUFAF1 NDUFAF2 NDUFAF3 NDUFAF4 NDUFB1 NDUFB10 NDUFB11 NDUFB2 NDUFB3 NDUFB4 NDUFB5 NDUFB6 NDUFB7 NDUFB8 NDUFB9 NDUFC1 NDUFC2 NDUFS1 NDUFS2 NDUFS3 NDUFS4 NDUFS5 NDUFS6 NDUFS7 NDUFS8 NDUFV1 NDUFV2 NDUFV3
SCN	0.352542137499713	0.790172973157769	-0.024905793332739	SCN10A SCN11A SCN1A SCN2A SCN3A SCN4A SCN5A SCN7A SCN8A SCN9A
GSK3	0.354658384629651	0.790172973157769	-0.0533196999654959	GSK3A GSK3B
KCNG	0.355729587420558	0.790172973157769	-0.0613854099530237	KCNG1 KCNG2 KCNG3 KCNG4
KCNA	0.360765350584501	0.790172973157769	0.0425102521710268	KCNA1 KCNA10 KCNA2 KCNA3 KCNA4 KCNA5 KCNA6 KCNA7
DRD	0.362732960689297	0.790172973157769	-0.0320277791821624	DRD1 DRD2 DRD3 DRD4 DRD5
ADRA	0.3645897639799	0.790172973157769	-0.0799341565576018	ADRA1A ADRA1B ADRA1D ADRA2A ADRA2B ADRA2C
TACR	0.369480401669192	0.790172973157769	0.0457921477115034	TACR1 TACR2 TACR3
CDK	0.371085559200163	0.790172973157769	-0.0235412053316421	CDK1 CDK10 CDK11B CDK12 CDK13 CDK14 CDK15 CDK16 CDK17 CDK18 CDK19 CDK2 CDK20 CDK3 CDK4 CDK5 CDK6 CDK7 CDK8 CDK9
IDH	0.373845277623031	0.790172973157769	-0.0447433427495396	IDH1 IDH2
TUBB	0.401105153617695	0.828950650809903	-0.0519089050988269	TUBB TUBB1 TUBB2A TUBB2B TUBB3 TUBB4A TUBB4B TUBB6 TUBB8
GRIK	0.424984721102901	0.859208240490648	0.0457413639201598	GRIK1 GRIK2 GRIK3 GRIK4 GRIK5
BHMT	0.456814249902201	0.875034673015244	-0.0387249215020718	BHMT BHMT2
HCRTR	0.456814249902201	0.875034673015244	0.0308790866773934	HCRTR1 HCRTR2
S1PR	0.465155994091623	0.875034673015244	0.0365151058204017	S1PR1 S1PR2 S1PR3 S1PR4 S1PR5
RYR	0.479066262545482	0.875034673015244	-0.0364472518785421	RYR1 RYR3
CXCR	0.489266698890244	0.875034673015244	-0.0114106565171139	CXCR1 CXCR2 CXCR4
ERBB	0.489266698890244	0.875034673015244	0.00734362380681747	ERBB2 ERBB3 ERBB4
EDNR	0.501897309983271	0.880687732612155	0.022902973050413	EDNRA EDNRB
AKT	0.546374228567948	0.940977838089243	0.0466707164975116	AKT1 AKT2 AKT3
CHRNA	0.569151837895988	0.945198587934409	0.0136269111213503	CHRNA1 CHRNA3 CHRNA4 CHRNA7
KCNC	0.569151837895988	0.945198587934409	0.0410382428618345	KCNC1 KCNC2 KCNC3 KCNC4
BDKRB	0.598668212110594	0.976774451338337	0.02052882279694	BDKRB1 BDKRB2
HTR	0.622434132326269	0.993495770450397	0.0142153805188101	HTR1A HTR1B HTR1D HTR1F HTR2A HTR2B HTR2C HTR3A HTR3B HTR3C HTR3D HTR3E HTR4 HTR6 HTR7
KCNH	0.644579232728401	0.993495770450397	0.00743103954541883	KCNH1 KCNH2 KCNH3 KCNH4 KCNH5 KCNH6 KCNH7 KCNH8
RAR	0.648332694633903	0.993495770450397	-0.0157733432819266	RARA RARB RARG
GABRB	0.669630509315271	0.993495770450397	-0.00725343176222439	GABRB1 GABRB2 GABRB3
GRM	0.669630509315271	0.993495770450397	0.0256516591609694	GRM2 GRM3 GRM5
ROCK	0.676368628724461	0.993495770450397	0.0182035466998064	ROCK1 ROCK2
FLT	0.691197364999435	0.993495770450397	0.012371118649213	FLT1 FLT3 FLT4
PDGFR	0.730223565862745	0.993495770450397	-0.0237769333152454	PDGFRA PDGFRB
GRIN2	0.732666505378932	0.993495770450397	0.00248979398161487	GRIN2A GRIN2B GRIN2C GRIN2D
PIK3R	0.751791223888114	0.993495770450397	-0.00506873872827664	PIK3R1 PIK3R2 PIK3R3 PIK3R5
ATP1A	0.771069594909471	0.993495770450397	0.0127659057031904	ATP1A1 ATP1A2 ATP1A3 ATP1A4
KCND	0.779836049833722	0.993495770450397	-0.0264906960525695	KCND1 KCND2 KCND3
ADORA	0.790490416302229	0.993495770450397	0.0207549506196236	ADORA1 ADORA2A ADORA2B ADORA3
CHRM	0.796064817712302	0.993495770450397	0.0198821238228413	CHRM1 CHRM2 CHRM3 CHRM4 CHRM5
ADRB	0.802503673476301	0.993495770450397	-0.0510205166300775	ADRB1 ADRB2 ADRB3
NTRK	0.802503673476301	0.993495770450397	-0.0492752193538631	NTRK1 NTRK2 NTRK3
CYP	0.841332531760065	0.993495770450397	0.01690308301605	CYP11A1 CYP11B1 CYP17A1 CYP19A1 CYP3A4 CYP3A43 CYP3A5 CYP3A7
BRD	0.848322514428755	0.993495770450397	0.00371023770052611	BRD2 BRD3 BRD4
KCNS	0.848322514428755	0.993495770450397	-0.055499398571202	KCNS1 KCNS2 KCNS3
HRH	0.84949169674702	0.993495770450397	-0.0383328373965875	HRH1 HRH2 HRH3 HRH4
GRIA	0.869365290506506	0.993495770450397	-0.00542065039737549	GRIA1 GRIA2 GRIA3 GRIA4
SLC22A	0.869365290506506	0.993495770450397	0.0127499761369173	SLC22A11 SLC22A12 SLC22A6 SLC22A8
PTGS	0.870251015368924	0.993495770450397	0.0026595042790778	PTGS1 PTGS2
FGFR	0.889321752761087	0.993495770450397	-0.0112969624181317	FGFR1 FGFR2 FGFR3 FGFR4
GABRG	0.89465982796157	0.993495770450397	0.00296113017366273	GABRG1 GABRG2 GABRG3
PLK	0.898907195027506	0.993495770450397	0.00532081496600602	PLK1 PLK4
PTGDR	0.898907195027506	0.993495770450397	0.00359747896622896	PTGDR PTGDR2
ND	0.917929225655659	0.993495770450397	-0.0156010362245587	ND1 ND2 ND3 ND4 ND4L ND5 ND6
CNR	0.956579391777729	0.993495770450397	-0.00173204159950692	CNR1 CNR2
CHRNB	0.964795405846714	0.993495770450397	-0.0353946705577406	CHRNB1 CHRNB2 CHRNB4
JAK	0.964795405846714	0.993495770450397	0.0147609538700612	JAK1 JAK2 JAK3
TRPV	0.964795405846714	0.993495770450397	-0.0120302287934583	TRPV1 TRPV3 TRPV4
EPHA	0.980489040126651	0.993495770450397	-0.0102434381439241	EPHA1 EPHA10 EPHA2 EPHA3 EPHA4 EPHA5 EPHA6 EPHA7 EPHA8
CHEK	0.985520107520356	0.993495770450397	0.000436124026566275	CHEK1 CHEK2
P2RX	0.988261748596957	0.993495770450397	-0.0139084070805154	P2RX3 P2RX7 P2RY12
CACNA	0.993495770450397	0.993495770450397	-0.00925142639971957	CACNA1B CACNA1C CACNA1D CACNA1F CACNA1G CACNA1H CACNA1I CACNA1S CACNA2D1
