## Supplementary material for "A CRISPR-drug perturbational map for identifying new compounds to combine with commonly used chemotherapeutics": Combined supplementary tables: Retinoic-acid_alphaIndModelGSA.csv

	geneFamPs	pAdj	medianDiff	genesInGeneset
RXR	0.00709523093962063	0.203129293035531	-0.0616652792674251	RXRA RXRB RXRG
S1PR	0.00774268274293796	0.203129293035531	-0.028632135414654	S1PR1 S1PR2 S1PR3 S1PR4 S1PR5
PIM	0.0100343524200047	0.203129293035531	-0.0438616370525961	PIM1 PIM2 PIM3
NTRK	0.010920929733093	0.203129293035531	0.0766152062178886	NTRK1 NTRK2 NTRK3
SCNN1	0.010920929733093	0.203129293035531	-0.0468982560473254	SCNN1A SCNN1B SCNN1G
SLC22A	0.0368486257164173	0.564742787927345	-0.0456566733921646	SLC22A11 SLC22A12 SLC22A6 SLC22A8
FGFR	0.0529138113270371	0.564742787927345	-0.0263596269287903	FGFR1 FGFR2 FGFR3 FGFR4
TACR	0.0539417083527322	0.564742787927345	-0.0494935317703978	TACR1 TACR2 TACR3
TRPV	0.0616986227449668	0.564742787927345	0.0541209688023782	TRPV1 TRPV3 TRPV4
SCN	0.0618984345579663	0.564742787927345	-0.0228896254870966	SCN10A SCN11A SCN1A SCN2A SCN3A SCN4A SCN5A SCN7A SCN8A SCN9A
RPS6KB	0.0667975340559225	0.564742787927345	-0.0354432297534956	RPS6KB1 RPS6KB2
NDUF	0.0767129305895998	0.594525212069398	-0.0110016111954697	NDUFA1 NDUFA10 NDUFA11 NDUFA12 NDUFA13 NDUFA2 NDUFA3 NDUFA4 NDUFA4L2 NDUFA5 NDUFA6 NDUFA7 NDUFA8 NDUFA9 NDUFAB1 NDUFAF1 NDUFAF2 NDUFAF3 NDUFAF4 NDUFB1 NDUFB10 NDUFB11 NDUFB2 NDUFB3 NDUFB4 NDUFB5 NDUFB6 NDUFB7 NDUFB8 NDUFB9 NDUFC1 NDUFC2 NDUFS1 NDUFS2 NDUFS3 NDUFS4 NDUFS5 NDUFS6 NDUFS7 NDUFS8 NDUFV1 NDUFV2 NDUFV3
AUKR	0.0851904294850958	0.609439226316455	-0.0113321154201517	AURKA AURKB AURKC
RAR	0.0964157830655841	0.635230282193539	-0.112410870486921	RARA RARB RARG
POL	0.10245649712799	0.635230282193539	0.0357753402439457	POLA1 POLD1 POLE
KCNA	0.123417271704522	0.717362891782535	0.0552929819830803	KCNA1 KCNA10 KCNA2 KCNA3 KCNA4 KCNA5 KCNA6 KCNA7
TUBB	0.140078195876778	0.766310130384725	-0.0246984076947564	TUBB TUBB1 TUBB2A TUBB2B TUBB3 TUBB4A TUBB4B TUBB6 TUBB8
KCNV	0.185215577707135	0.859829950471687	0.0726046582756831	KCNV1 KCNV2
ADRA	0.188799421147937	0.859829950471687	-0.0130141291004592	ADRA1A ADRA1B ADRA1D ADRA2A ADRA2B ADRA2C
ABC	0.200557268671065	0.859829950471687	-0.0614618142494083	ABCA1 ABCC8 ABCC9
PIK3C	0.210401434266495	0.859829950471687	0.0667544839856656	PIK3CA PIK3CB PIK3CD PIK3CG
SRD5A	0.21110198475011	0.859829950471687	-0.029003827186458	SRD5A1 SRD5A2 SRD5A3
KCNG	0.219762425137859	0.859829950471687	-0.0346196912204413	KCNG1 KCNG2 KCNG3 KCNG4
HRH	0.229418617708723	0.859829950471687	-0.010199389367329	HRH1 HRH2 HRH3 HRH4
PTK	0.238129395668396	0.859829950471687	0.0439289805260876	PTK2 PTK6
CYP	0.247020608656171	0.859829950471687	0.0299356615326021	CYP11A1 CYP11B1 CYP17A1 CYP19A1 CYP3A4 CYP3A43 CYP3A5 CYP3A7
CHRNA	0.249628050136941	0.859829950471687	0.031877325910269	CHRNA1 CHRNA3 CHRNA4 CHRNA7
GRIK	0.265953409312842	0.875258691076334	-0.0282386318272755	GRIK1 GRIK2 GRIK3 GRIK4 GRIK5
ESR	0.300909736868024	0.875258691076334	0.0334117564003626	ESR1 ESR2
PDE	0.304779959485522	0.875258691076334	0.00222288819206153	PDE10A PDE1A PDE1B PDE1C PDE2A PDE3A PDE3B PDE4A PDE4B PDE4C PDE4D PDE5A PDE6A PDE6B PDE6C PDE6D PDE6G PDE6H PDE7A PDE7B PDE8A PDE8B PDE9A
ND	0.334618608970265	0.875258691076334	-0.00537254300683274	ND1 ND2 ND3 ND4 ND4L ND5 ND6
CXCR	0.338922677255655	0.875258691076334	0.0443520868414204	CXCR1 CXCR2 CXCR4
JAK	0.353993219283519	0.875258691076334	-0.0348304843940992	JAK1 JAK2 JAK3
CHEK	0.354658384629651	0.875258691076334	-0.0183300584151896	CHEK1 CHEK2
HDAC	0.35529050222924	0.875258691076334	-1.18745868294486e-06	HDAC1 HDAC10 HDAC11 HDAC2 HDAC3 HDAC4 HDAC5 HDAC6 HDAC7 HDAC8 HDAC9
CA	0.371722012055535	0.875258691076334	-0.0126649280462044	CA1 CA12 CA13 CA14 CA2 CA3 CA4 CA5A CA5B CA6 CA7 CA9
HCRTR	0.373845277623031	0.875258691076334	0.0294588841870612	HCRTR1 HCRTR2
KCNK	0.374704036864759	0.875258691076334	0.00189782407970044	KCNK10 KCNK18 KCNK2 KCNK3 KCNK9
PLK	0.393661544510267	0.875258691076334	-0.0563694343491162	PLK1 PLK4
MMP	0.396646265343828	0.875258691076334	0.018863458850416	MMP1 MMP13 MMP7 MMP8
AKT	0.401694883953066	0.875258691076334	-0.0178159461006036	AKT1 AKT2 AKT3
BDKRB	0.414100886100631	0.875258691076334	0.0239193296739774	BDKRB1 BDKRB2
IMPDH	0.414100886100631	0.875258691076334	0.0258906545963685	IMPDH1 IMPDH2
ROCK	0.414100886100631	0.875258691076334	0.0282926890356612	ROCK1 ROCK2
GRIA	0.470838951071956	0.956544610801555	-0.0100363510438339	GRIA1 GRIA2 GRIA3 GRIA4
SLC12A	0.479066262545482	0.956544610801555	0.0217278426451633	SLC12A1 SLC12A3
KCNH	0.502730956927929	0.956544610801555	-0.00670118370774978	KCNH1 KCNH2 KCNH3 KCNH4 KCNH5 KCNH6 KCNH7 KCNH8
KCNQ	0.507354124346101	0.956544610801555	0.00634424121173751	KCNQ1 KCNQ2 KCNQ3 KCNQ4 KCNQ5
GABRG	0.507938459104892	0.956544610801555	-0.00522474720131285	GABRG1 GABRG2 GABRG3
PTGS	0.525291620206383	0.956544610801555	0.0194978718624327	PTGS1 PTGS2
RYR	0.525291620206383	0.956544610801555	0.0530031774597254	RYR1 RYR3
ADRB	0.546374228567948	0.956544610801555	0.056748243634634	ADRB1 ADRB2 ADRB3
CHRM	0.551480423413947	0.956544610801555	-0.00841375473024976	CHRM1 CHRM2 CHRM3 CHRM4 CHRM5
HTR	0.555412999820257	0.956544610801555	0.0242436342207693	HTR1A HTR1B HTR1D HTR1F HTR2A HTR2B HTR2C HTR3A HTR3B HTR3C HTR3D HTR3E HTR4 HTR6 HTR7
CHRNB	0.586198482209367	0.973508193669127	0.0326019270928443	CHRNB1 CHRNB2 CHRNB4
KCNS	0.586198482209367	0.973508193669127	0.00582134937144503	KCNS1 KCNS2 KCNS3
MTNR1	0.598668212110594	0.976774451338337	0.0131776914775478	MTNR1A MTNR1B
SLC6A	0.621734034256576	0.979207413365237	-0.00138222323152311	SLC6A1 SLC6A2 SLC6A3 SLC6A4
GSK3	0.624120485281068	0.979207413365237	-0.00742585897230468	GSK3A GSK3B
GABRB	0.648332694633903	0.979207413365237	0.0492598334549784	GABRB1 GABRB2 GABRB3
ERBB	0.669630509315271	0.979207413365237	0.0218445471024008	ERBB2 ERBB3 ERBB4
GRM	0.669630509315271	0.979207413365237	0.0227223806714134	GRM2 GRM3 GRM5
GRIN3	0.676368628724461	0.979207413365237	0.0100383114209861	GRIN3A GRIN3B
KCNB	0.676368628724461	0.979207413365237	-0.0113080260165033	KCNB1 KCNB2
GABRA	0.691147835002316	0.979207413365237	-0.00682715803433557	GABRA1 GABRA2 GABRA3 GABRA4 GABRA5 GABRA6
ATP1A	0.694921390130168	0.979207413365237	0.00378299385769439	ATP1A1 ATP1A2 ATP1A3 ATP1A4
CACNA	0.762940596467558	0.991034627646393	0.00342891216086744	CACNA1B CACNA1C CACNA1D CACNA1F CACNA1G CACNA1H CACNA1I CACNA1S CACNA2D1
EPHB	0.778774360986248	0.991034627646393	0.00606140010647292	EPHB1 EPHB2 EPHB3 EPHB4 EPHB6
PARP	0.779836049833722	0.991034627646393	0.00631180327656637	PARP1 PARP2 PARP3
BRD	0.802503673476301	0.991034627646393	0.0189371398430177	BRD2 BRD3 BRD4
KCND	0.802503673476301	0.991034627646393	0.0198017996733262	KCND1 KCND2 KCND3
PPAR	0.802503673476301	0.991034627646393	-0.0177303074354216	PPARA PPARD PPARG
KCNJ	0.825338718344972	0.991034627646393	0.00630001635176325	KCNJ11 KCNJ2 KCNJ8
CCR	0.829713292982617	0.991034627646393	0.00631584691678498	CCR1 CCR2 CCR5 CCR9
EPHA	0.83851109921031	0.991034627646393	0.011325469603248	EPHA1 EPHA10 EPHA2 EPHA3 EPHA4 EPHA5 EPHA6 EPHA7 EPHA8
IDH	0.841764212808859	0.991034627646393	0.0142080486184413	IDH1 IDH2
PDGFR	0.870251015368924	0.991034627646393	0.0161677204135546	PDGFRA PDGFRB
PTGDR	0.870251015368924	0.991034627646393	0.00454121102089089	PTGDR PTGDR2
ADH	0.89465982796157	0.991034627646393	-3.3363937610316e-05	ADH1A ADH1B ADH1C
AVPR	0.89465982796157	0.991034627646393	0.0296584820193525	AVPR1A AVPR1B AVPR2
ADORA	0.909348604345694	0.991034627646393	0.00565902258900605	ADORA1 ADORA2A ADORA2B ADORA3
GRIN2	0.909348604345694	0.991034627646393	0.00313349670679979	GRIN2A GRIN2B GRIN2C GRIN2D
CDK	0.914524793391908	0.991034627646393	0.00312422535892454	CDK1 CDK10 CDK11B CDK12 CDK13 CDK14 CDK15 CDK16 CDK17 CDK18 CDK19 CDK2 CDK20 CDK3 CDK4 CDK5 CDK6 CDK7 CDK8 CDK9
FLT	0.917974296452859	0.991034627646393	0.013338458072835	FLT1 FLT3 FLT4
BHMT	0.927695808378846	0.991034627646393	0.00594010136401589	BHMT BHMT2
CNR	0.927695808378846	0.991034627646393	0.0131422694452742	CNR1 CNR2
RRM	0.927695808378846	0.991034627646393	0.00964306386296711	RRM1 RRM2
P2RX	0.941359516889468	0.991034627646393	0.0136875640405802	P2RX3 P2RX7 P2RY12
EDNR	0.956579391777729	0.991034627646393	0.0039556217721258	EDNRA EDNRB
PIK3R	0.969724832698806	0.991034627646393	0.0201035273221607	PIK3R1 PIK3R2 PIK3R3 PIK3R5
PTGER	0.969724832698806	0.991034627646393	0.00968293650886685	PTGER1 PTGER2 PTGER3 PTGER4
KCNC	0.989906123976356	0.991034627646393	0.00293782353636974	KCNC1 KCNC2 KCNC3 KCNC4
DRD	0.991034627646393	0.991034627646393	0.00504098021871923	DRD1 DRD2 DRD3 DRD4 DRD5
