## Supplementary material for "A CRISPR-drug perturbational map for identifying new compounds to combine with commonly used chemotherapeutics": Combined supplementary tables: Retinoic-acid_betaIndModelGSA.csv

	geneFamPs	pAdj	medianDiff	genesInGeneset
NDUF	4.82251242500587e-05	0.00448493655525546	0.0723428039817498	NDUFA1 NDUFA10 NDUFA11 NDUFA12 NDUFA13 NDUFA2 NDUFA3 NDUFA4 NDUFA4L2 NDUFA5 NDUFA6 NDUFA7 NDUFA8 NDUFA9 NDUFAB1 NDUFAF1 NDUFAF2 NDUFAF3 NDUFAF4 NDUFB1 NDUFB10 NDUFB11 NDUFB2 NDUFB3 NDUFB4 NDUFB5 NDUFB6 NDUFB7 NDUFB8 NDUFB9 NDUFC1 NDUFC2 NDUFS1 NDUFS2 NDUFS3 NDUFS4 NDUFS5 NDUFS6 NDUFS7 NDUFS8 NDUFV1 NDUFV2 NDUFV3
TRPV	0.00495354651286929	0.230339912848422	-0.122356603003745	TRPV1 TRPV3 TRPV4
TACR	0.0193226384997773	0.425934534143856	0.0665162263497183	TACR1 TACR2 TACR3
PIM	0.0208979662649815	0.425934534143856	0.0741616809347898	PIM1 PIM2 PIM3
ADRA	0.0367653298780263	0.425934534143856	0.0607007325843766	ADRA1A ADRA1B ADRA1D ADRA2A ADRA2B ADRA2C
PTK	0.0368774896994736	0.425934534143856	-0.108876011241051	PTK2 PTK6
RXR	0.0438441367666083	0.425934534143856	0.0547666635328695	RXRA RXRB RXRG
KCNG	0.0470079917775196	0.425934534143856	0.0716896177122213	KCNG1 KCNG2 KCNG3 KCNG4
AUKR	0.0470162971202732	0.425934534143856	-0.0925672343425211	AURKA AURKB AURKC
CXCR	0.0470162971202732	0.425934534143856	-0.0868459126828809	CXCR1 CXCR2 CXCR4
JAK	0.0503793535008862	0.425934534143856	0.036156532222915	JAK1 JAK2 JAK3
RPS6KB	0.0783334913119515	0.534465807720714	0.112057090750619	RPS6KB1 RPS6KB2
KCNV	0.091441357344818	0.534465807720714	-0.128589639523535	KCNV1 KCNV2
GRIA	0.0924523671111646	0.534465807720714	0.0422315960329725	GRIA1 GRIA2 GRIA3 GRIA4
SRD5A	0.12239804644933	0.534465807720714	0.0896605448446982	SRD5A1 SRD5A2 SRD5A3
FGFR	0.125821961202653	0.534465807720714	0.0598542945197291	FGFR1 FGFR2 FGFR3 FGFR4
KCNQ	0.135051155786075	0.534465807720714	-0.0634611805568581	KCNQ1 KCNQ2 KCNQ3 KCNQ4 KCNQ5
BHMT	0.141546352854625	0.534465807720714	0.0562943968729743	BHMT BHMT2
SCN	0.146465830375221	0.534465807720714	0.0367531502303176	SCN10A SCN11A SCN1A SCN2A SCN3A SCN4A SCN5A SCN7A SCN8A SCN9A
CHRNB	0.162214145874808	0.534465807720714	-0.145804380363506	CHRNB1 CHRNB2 CHRNB4
PARP	0.162214145874808	0.534465807720714	-0.0710253109194648	PARP1 PARP2 PARP3
CHEK	0.173461941934218	0.534465807720714	-0.07290641536636	CHEK1 CHEK2
MTNR1	0.173461941934218	0.534465807720714	-0.0700083052391341	MTNR1A MTNR1B
CDK	0.175595905893785	0.534465807720714	-0.0132314749245454	CDK1 CDK10 CDK11B CDK12 CDK13 CDK14 CDK15 CDK16 CDK17 CDK18 CDK19 CDK2 CDK20 CDK3 CDK4 CDK5 CDK6 CDK7 CDK8 CDK9
KCNK	0.181169416703867	0.534465807720714	0.0159246836483589	KCNK10 KCNK18 KCNK2 KCNK3 KCNK9
KCNH	0.182960739313425	0.534465807720714	0.0176261143419174	KCNH1 KCNH2 KCNH3 KCNH4 KCNH5 KCNH6 KCNH7 KCNH8
ATP1A	0.184056178049258	0.534465807720714	0.04278553576038	ATP1A1 ATP1A2 ATP1A3 ATP1A4
KCNB	0.185215577707135	0.534465807720714	0.0339223811168837	KCNB1 KCNB2
ESR	0.19754818719751	0.534465807720714	-0.0673535948708936	ESR1 ESR2
ABC	0.200557268671065	0.534465807720714	0.111687592466913	ABCA1 ABCC8 ABCC9
AKT	0.200557268671065	0.534465807720714	0.0610929804775778	AKT1 AKT2 AKT3
CCR	0.201332427986041	0.534465807720714	0.0304734375070471	CCR1 CCR2 CCR5 CCR9
DRD	0.204176163986361	0.534465807720714	0.0605123600700326	DRD1 DRD2 DRD3 DRD4 DRD5
SLC12A	0.210471254350656	0.534465807720714	-0.0604627575773124	SLC12A1 SLC12A3
GABRB	0.21110198475011	0.534465807720714	0.0337515744100598	GABRB1 GABRB2 GABRB3
PIK3R	0.219762425137859	0.534465807720714	0.0511138895019802	PIK3R1 PIK3R2 PIK3R3 PIK3R5
AVPR	0.222041907885233	0.534465807720714	0.0178980469450971	AVPR1A AVPR1B AVPR2
BRD	0.233382028274552	0.534465807720714	0.0350494990862214	BRD2 BRD3 BRD4
SCNN1	0.233382028274552	0.534465807720714	0.0187686092898259	SCNN1A SCNN1B SCNN1G
KCNC	0.239372946744549	0.534465807720714	0.0397785357868207	KCNC1 KCNC2 KCNC3 KCNC4
MMP	0.239372946744549	0.534465807720714	-0.0251645092052256	MMP1 MMP13 MMP7 MMP8
EPHA	0.243725067343681	0.534465807720714	-0.0531119227208374	EPHA1 EPHA10 EPHA2 EPHA3 EPHA4 EPHA5 EPHA6 EPHA7 EPHA8
EPHB	0.247118599268717	0.534465807720714	0.0308179002833018	EPHB1 EPHB2 EPHB3 EPHB4 EPHB6
ADH	0.257280177154182	0.543796738075884	0.0781827074658082	ADH1A ADH1B ADH1C
NTRK	0.282825351645363	0.58450572673375	-0.12548096288684	NTRK1 NTRK2 NTRK3
ND	0.289814933660384	0.585930191965559	0.0150669830272797	ND1 ND2 ND3 ND4 ND4L ND5 ND6
PPAR	0.310036687871141	0.599695086737409	0.0429044739564773	PPARA PPARD PPARG
SLC6A	0.317581753770782	0.599695086737409	0.0319434567174947	SLC6A1 SLC6A2 SLC6A3 SLC6A4
IMPDH	0.318188804504511	0.599695086737409	-0.0483667691403315	IMPDH1 IMPDH2
GRM	0.324270257669242	0.599695086737409	0.0104563455321091	GRM2 GRM3 GRM5
PTGER	0.329988324878563	0.599695086737409	-0.0495379589026976	PTGER1 PTGER2 PTGER3 PTGER4
EDNR	0.336105333816265	0.599695086737409	-0.0460668544477284	EDNRA EDNRB
CHRNA	0.342704474796477	0.599695086737409	-0.0481955225455483	CHRNA1 CHRNA3 CHRNA4 CHRNA7
RAR	0.353993219283519	0.599695086737409	0.0339838962705555	RARA RARB RARG
CNR	0.354658384629651	0.599695086737409	-0.0422869694222536	CNR1 CNR2
ROCK	0.373845277623031	0.62085019319539	0.0339869214846362	ROCK1 ROCK2
SLC22A	0.382702152300617	0.622627070127253	0.0405380343616999	SLC22A11 SLC22A12 SLC22A6 SLC22A8
PDGFR	0.393661544510267	0.622627070127253	-0.0404115012390821	PDGFRA PDGFRB
TUBB	0.401105153617695	0.622627070127253	0.0133753719222669	TUBB TUBB1 TUBB2A TUBB2B TUBB3 TUBB4A TUBB4B TUBB6 TUBB8
ERBB	0.401694883953066	0.622627070127253	-0.0645725392214894	ERBB2 ERBB3 ERBB4
GABRA	0.469504300491426	0.684379697628583	0.0154307820084082	GABRA1 GABRA2 GABRA3 GABRA4 GABRA5 GABRA6
CYP	0.470034897676291	0.684379697628583	-0.0217530408429791	CYP11A1 CYP11B1 CYP17A1 CYP19A1 CYP3A4 CYP3A43 CYP3A5 CYP3A7
PIK3C	0.470838951071956	0.684379697628583	-0.00954612058390053	PIK3CA PIK3CB PIK3CD PIK3CG
POL	0.470970974712143	0.684379697628583	-0.0956073887594766	POLA1 POLD1 POLE
RYR	0.479066262545482	0.685433267949689	-0.0481625483873951	RYR1 RYR3
GABRG	0.507938459104892	0.715731465102348	0.0228534627568086	GABRG1 GABRG2 GABRG3
HRH	0.535319929321086	0.735154457282318	0.0395100512277314	HRH1 HRH2 HRH3 HRH4
IDH	0.549231530717903	0.735154457282318	0.018936047330732	IDH1 IDH2
PTGDR	0.549231530717903	0.735154457282318	-0.0303542515155211	PTGDR PTGDR2
KCNA	0.559785496475997	0.735154457282318	0.0104343756532952	KCNA1 KCNA10 KCNA2 KCNA3 KCNA4 KCNA5 KCNA6 KCNA7
KCNJ	0.566118282125358	0.735154457282318	-0.0561997838631461	KCNJ11 KCNJ2 KCNJ8
ADORA	0.569151837895988	0.735154457282318	-0.0359497899765043	ADORA1 ADORA2A ADORA2B ADORA3
GRIN2	0.58644229564486	0.747111417739342	0.0162706928293612	GRIN2A GRIN2B GRIN2C GRIN2D
GRIN3	0.598668212110594	0.752380320625476	0.0108435694106957	GRIN3A GRIN3B
PDE	0.616087255580286	0.757460685460152	-0.00244914114189434	PDE10A PDE1A PDE1B PDE1C PDE2A PDE3A PDE3B PDE4A PDE4B PDE4C PDE4D PDE5A PDE6A PDE6B PDE6C PDE6D PDE6G PDE6H PDE7A PDE7B PDE8A PDE8B PDE9A
CACNA	0.619000130053458	0.757460685460152	-0.0429467287803987	CACNA1B CACNA1C CACNA1D CACNA1F CACNA1G CACNA1H CACNA1I CACNA1S CACNA2D1
KCND	0.627318765180652	0.757670716387021	-0.00231164894311084	KCND1 KCND2 KCND3
PTGS	0.650029466313141	0.768667817850257	-0.0432397172607783	PTGS1 PTGS2
GRIK	0.661219628258286	0.768667817850257	0.00466403506588622	GRIK1 GRIK2 GRIK3 GRIK4 GRIK5
S1PR	0.661219628258286	0.768667817850257	0.0112242598061766	S1PR1 S1PR2 S1PR3 S1PR4 S1PR5
HCRTR	0.676368628724461	0.776571388535493	-0.0376585492233301	HCRTR1 HCRTR2
BDKRB	0.75767873102738	0.859318560799346	0.00480897361970336	BDKRB1 BDKRB2
GSK3	0.785443059075745	0.880074752940292	0.00575554168226756	GSK3A GSK3B
HDAC	0.821485218819172	0.903017656542145	-0.0262101930919858	HDAC1 HDAC10 HDAC11 HDAC2 HDAC3 HDAC4 HDAC5 HDAC6 HDAC7 HDAC8 HDAC9
KCNS	0.825338718344972	0.903017656542145	-0.0141996038134543	KCNS1 KCNS2 KCNS3
HTR	0.898417916459911	0.971544956171765	-0.0107511552087194	HTR1A HTR1B HTR1D HTR1F HTR2A HTR2B HTR2C HTR3A HTR3B HTR3C HTR3D HTR3E HTR4 HTR6 HTR7
FLT	0.917974296452859	0.981282868622021	-0.0244144954072896	FLT1 FLT3 FLT4
P2RX	0.941359516889468	0.991034627646393	-0.0574784928357968	P2RX3 P2RX7 P2RY12
RRM	0.956579391777729	0.991034627646393	-0.0082375717987751	RRM1 RRM2
ADRB	0.964795405846714	0.991034627646393	-0.0344836663565811	ADRB1 ADRB2 ADRB3
CA	0.983426487018311	0.991034627646393	-0.0114916051720672	CA1 CA12 CA13 CA14 CA2 CA3 CA4 CA5A CA5B CA6 CA7 CA9
PLK	0.985520107520356	0.991034627646393	-0.0235237296301151	PLK1 PLK4
CHRM	0.991034627646393	0.991034627646393	0.0100814278922772	CHRM1 CHRM2 CHRM3 CHRM4 CHRM5
