## Supplementary material for "A CRISPR-drug perturbational map for identifying new compounds to combine with commonly used chemotherapeutics": Combined supplementary tables: Topotecan_alphaIndModelGSA.csv

	geneFamPs	pAdj	medianDiff	genesInGeneset
NDUF	4.0724987813763e-12	3.78742386667996e-10	-0.0898931726731027	NDUFA1 NDUFA10 NDUFA11 NDUFA12 NDUFA13 NDUFA2 NDUFA3 NDUFA4 NDUFA4L2 NDUFA5 NDUFA6 NDUFA7 NDUFA8 NDUFA9 NDUFAB1 NDUFAF1 NDUFAF2 NDUFAF3 NDUFAF4 NDUFB1 NDUFB10 NDUFB11 NDUFB2 NDUFB3 NDUFB4 NDUFB5 NDUFB6 NDUFB7 NDUFB8 NDUFB9 NDUFC1 NDUFC2 NDUFS1 NDUFS2 NDUFS3 NDUFS4 NDUFS5 NDUFS6 NDUFS7 NDUFS8 NDUFV1 NDUFV2 NDUFV3
POL	0.00593791520755434	0.276113057151277	-0.150435019986615	POLA1 POLD1 POLE
CYP	0.0102391830606328	0.317414674879616	-0.0476813807862086	CYP11A1 CYP11B1 CYP17A1 CYP19A1 CYP3A4 CYP3A43 CYP3A5 CYP3A7
TUBB	0.0201629911921205	0.431716690021048	-0.0482910750738308	TUBB TUBB1 TUBB2A TUBB2B TUBB3 TUBB4A TUBB4B TUBB6 TUBB8
HTR	0.0264965748585916	0.431716690021048	-0.0314001594073421	HTR1A HTR1B HTR1D HTR1F HTR2A HTR2B HTR2C HTR3A HTR3B HTR3C HTR3D HTR3E HTR4 HTR6 HTR7
PLK	0.0368774896994736	0.431716690021048	-0.0837061764876683	PLK1 PLK4
RYR	0.0368774896994736	0.431716690021048	-0.085413400623568	RYR1 RYR3
CA	0.0371369195717031	0.431716690021048	-0.0392514987648696	CA1 CA12 CA13 CA14 CA2 CA3 CA4 CA5A CA5B CA6 CA7 CA9
AKT	0.0438441367666083	0.448333391254966	-0.0425959477158068	AKT1 AKT2 AKT3
KCNV	0.0566983214611176	0.448333391254966	-0.0603513838778544	KCNV1 KCNV2
KCNB	0.0615766981927443	0.448333391254966	-0.0809210478811083	KCNB1 KCNB2
HRH	0.0629255978325903	0.448333391254966	-0.0340297309720517	HRH1 HRH2 HRH3 HRH4
ND	0.0706177345546101	0.448333391254966	0.0143434907339276	ND1 ND2 ND3 ND4 ND4L ND5 ND6
KCNH	0.0743755841773989	0.448333391254966	-0.0452450862058152	KCNH1 KCNH2 KCNH3 KCNH4 KCNH5 KCNH6 KCNH7 KCNH8
SLC22A	0.0786611518992006	0.448333391254966	0.031465269427218	SLC22A11 SLC22A12 SLC22A6 SLC22A8
JAK	0.0851904294850958	0.448333391254966	-0.0392209957790829	JAK1 JAK2 JAK3
SRD5A	0.0906634357087749	0.448333391254966	-0.0436673573106235	SRD5A1 SRD5A2 SRD5A3
BHMT	0.091441357344818	0.448333391254966	0.0518270249098465	BHMT BHMT2
KCNQ	0.0940789243936024	0.448333391254966	0.0411836738305315	KCNQ1 KCNQ2 KCNQ3 KCNQ4 KCNQ5
CHRNB	0.0964157830655841	0.448333391254966	-0.0356780633952608	CHRNB1 CHRNB2 CHRNB4
GRIA	0.10812147908185	0.478823693076765	-0.0529571251843761	GRIA1 GRIA2 GRIA3 GRIA4
BDKRB	0.122915168833001	0.508758364862899	0.0445933630996199	BDKRB1 BDKRB2
PIK3R	0.125821961202653	0.508758364862899	-0.0801815685112723	PIK3R1 PIK3R2 PIK3R3 PIK3R5
DRD	0.135051155786075	0.510740359176116	0.0379347891277224	DRD1 DRD2 DRD3 DRD4 DRD5
RAR	0.137295795477451	0.510740359176116	0.0540124395470458	RARA RARB RARG
EPHB	0.160145300775864	0.538782698798468	-0.0270849790977141	EPHB1 EPHB2 EPHB3 EPHB4 EPHB6
KCNS	0.162214145874808	0.538782698798468	-0.0389024642888416	KCNS1 KCNS2 KCNS3
SCNN1	0.162214145874808	0.538782698798468	-0.104842443881317	SCNN1A SCNN1B SCNN1G
HCRTR	0.173461941934218	0.53989322471478	0.0388257474150728	HCRTR1 HCRTR2
EDNR	0.185215577707135	0.53989322471478	-0.0379967579727973	EDNRA EDNRB
GABRA	0.188799421147937	0.53989322471478	-0.0296661270333164	GABRA1 GABRA2 GABRA3 GABRA4 GABRA5 GABRA6
CHRNA	0.201332427986041	0.53989322471478	-0.0325995163204231	CHRNA1 CHRNA3 CHRNA4 CHRNA7
MMP	0.201332427986041	0.53989322471478	-0.0203251361504842	MMP1 MMP13 MMP7 MMP8
CDK	0.203137689454129	0.53989322471478	-0.0272513749294519	CDK1 CDK10 CDK11B CDK12 CDK13 CDK14 CDK15 CDK16 CDK17 CDK18 CDK19 CDK2 CDK20 CDK3 CDK4 CDK5 CDK6 CDK7 CDK8 CDK9
KCNA	0.206926115713329	0.53989322471478	-0.02865568846421	KCNA1 KCNA10 KCNA2 KCNA3 KCNA4 KCNA5 KCNA6 KCNA7
EPHA	0.218344593846129	0.53989322471478	-0.0116291082439309	EPHA1 EPHA10 EPHA2 EPHA3 EPHA4 EPHA5 EPHA6 EPHA7 EPHA8
PTGDR	0.223995221031851	0.53989322471478	0.0285935493507255	PTGDR PTGDR2
AVPR	0.233382028274552	0.53989322471478	-0.0244542737116786	AVPR1A AVPR1B AVPR2
SLC12A	0.238129395668396	0.53989322471478	-0.0357213080353402	SLC12A1 SLC12A3
BRD	0.245126813363298	0.53989322471478	-0.0633529502639824	BRD2 BRD3 BRD4
PIM	0.245126813363298	0.53989322471478	0.0147052441244254	PIM1 PIM2 PIM3
TRPV	0.245126813363298	0.53989322471478	-0.0516839678433329	TRPV1 TRPV3 TRPV4
ATP1A	0.249628050136941	0.53989322471478	-0.0194669686511467	ATP1A1 ATP1A2 ATP1A3 ATP1A4
SLC6A	0.29369778994511	0.612192050382988	0.0225677908354649	SLC6A1 SLC6A2 SLC6A3 SLC6A4
P2RX	0.296221959862736	0.612192050382988	-0.0179130926608253	P2RX3 P2RX7 P2RY12
GSK3	0.318188804504511	0.628273624234157	-0.0744508153202174	GSK3A GSK3B
SCN	0.321619447745465	0.628273624234157	-0.015902782082014	SCN10A SCN11A SCN1A SCN2A SCN3A SCN4A SCN5A SCN7A SCN8A SCN9A
PPAR	0.324270257669242	0.628273624234157	-0.063457829749138	PPARA PPARD PPARG
KCNJ	0.338922677255655	0.637430323121448	-0.0248985814131447	KCNJ11 KCNJ2 KCNJ8
KCNC	0.342704474796477	0.637430323121448	0.0309229127981755	KCNC1 KCNC2 KCNC3 KCNC4
KCND	0.369480401669192	0.673758379514409	0.0249118907827591	KCND1 KCND2 KCND3
ERBB	0.385381970296762	0.689240831492285	-0.0177888728688143	ERBB2 ERBB3 ERBB4
GRIN2	0.470838951071956	0.825058563272774	-0.0105173376212124	GRIN2A GRIN2B GRIN2C GRIN2D
ROCK	0.479066262545482	0.825058563272774	-0.0359997479788033	ROCK1 ROCK2
PARP	0.507938459104892	0.837352989455164	0.0170737806024808	PARP1 PARP2 PARP3
TACR	0.507938459104892	0.837352989455164	-0.0220285734324023	TACR1 TACR2 TACR3
KCNG	0.535319929321086	0.837352989455164	-0.0247305596086048	KCNG1 KCNG2 KCNG3 KCNG4
AUKR	0.546374228567948	0.837352989455164	-0.0376057214593976	AURKA AURKB AURKC
GABRG	0.546374228567948	0.837352989455164	-0.0403497355359149	GABRG1 GABRG2 GABRG3
CNR	0.549231530717903	0.837352989455164	0.0195879737814877	CNR1 CNR2
ESR	0.549231530717903	0.837352989455164	-0.0242781031047653	ESR1 ESR2
IDH	0.598668212110594	0.895461393199356	0.0142559325535096	IDH1 IDH2
RXR	0.60660287926408	0.895461393199356	-0.0279427674252154	RXRA RXRB RXRG
PTGER	0.621734034256576	0.896089889284587	-0.0159073572656719	PTGER1 PTGER2 PTGER3 PTGER4
CXCR	0.627318765180652	0.896089889284587	-0.00492792089046724	CXCR1 CXCR2 CXCR4
PDE	0.642708441611093	0.896089889284587	0.00220119960015199	PDE10A PDE1A PDE1B PDE1C PDE2A PDE3A PDE3B PDE4A PDE4B PDE4C PDE4D PDE5A PDE6A PDE6B PDE6C PDE6D PDE6G PDE6H PDE7A PDE7B PDE8A PDE8B PDE9A
GABRB	0.669630509315271	0.896089889284587	0.0145544480086263	GABRB1 GABRB2 GABRB3
ADRA	0.676186877121446	0.896089889284587	-0.00339661119781259	ADRA1A ADRA1B ADRA1D ADRA2A ADRA2B ADRA2C
MTNR1	0.676368628724461	0.896089889284587	-0.0134457080585701	MTNR1A MTNR1B
PTK	0.703109863518272	0.896089889284587	-0.0492418824698555	PTK2 PTK6
RPS6KB	0.703109863518272	0.896089889284587	-0.0308752587436693	RPS6KB1 RPS6KB2
ABC	0.713017761366231	0.896089889284587	-0.0103616500784441	ABCA1 ABCC8 ABCC9
ADH	0.713017761366231	0.896089889284587	-0.0278793538303674	ADH1A ADH1B ADH1C
GRM	0.713017761366231	0.896089889284587	-0.0030906457686641	GRM2 GRM3 GRM5
FGFR	0.732666505378932	0.908506466669876	0.00589788346384416	FGFR1 FGFR2 FGFR3 FGFR4
ADORA	0.771069594909471	0.940597604827546	0.0189349814585925	ADORA1 ADORA2A ADORA2B ADORA3
GRIK	0.778774360986248	0.940597604827546	0.0113631181051438	GRIK1 GRIK2 GRIK3 GRIK4 GRIK5
PIK3C	0.829713292982617	0.980415877552007	-0.00417913206663883	PIK3CA PIK3CB PIK3CD PIK3CG
HDAC	0.832826390608694	0.980415877552007	0.0120016181855103	HDAC1 HDAC10 HDAC11 HDAC2 HDAC3 HDAC4 HDAC5 HDAC6 HDAC7 HDAC8 HDAC9
CCR	0.869365290506506	0.985113334223196	0.0179877957709907	CCR1 CCR2 CCR5 CCR9
IMPDH	0.870251015368924	0.985113334223196	-0.011286107854552	IMPDH1 IMPDH2
RRM	0.870251015368924	0.985113334223196	0.00757180492079567	RRM1 RRM2
KCNK	0.883860889640799	0.985113334223196	0.00881083205038693	KCNK10 KCNK18 KCNK2 KCNK3 KCNK9
CACNA	0.889779785749984	0.985113334223196	-0.0203097316692966	CACNA1B CACNA1C CACNA1D CACNA1F CACNA1G CACNA1H CACNA1I CACNA1S CACNA2D1
CHRM	0.901629373075987	0.985520107520356	0.00690963572976679	CHRM1 CHRM2 CHRM3 CHRM4 CHRM5
ADRB	0.917974296452859	0.985520107520356	-0.01679950487843	ADRB1 ADRB2 ADRB3
CHEK	0.927695808378846	0.985520107520356	0.0136721150029839	CHEK1 CHEK2
NTRK	0.941359516889468	0.985520107520356	0.00754986988876133	NTRK1 NTRK2 NTRK3
FLT	0.964795405846714	0.985520107520356	0.00186975768546383	FLT1 FLT3 FLT4
S1PR	0.973108410142829	0.985520107520356	0.000646181540687612	S1PR1 S1PR2 S1PR3 S1PR4 S1PR5
GRIN3	0.985520107520356	0.985520107520356	-0.00340315223045354	GRIN3A GRIN3B
PDGFR	0.985520107520356	0.985520107520356	-0.000993225090601482	PDGFRA PDGFRB
PTGS	0.985520107520356	0.985520107520356	0.00173775327432398	PTGS1 PTGS2
