## Supplementary material for "A CRISPR-drug perturbational map for identifying new compounds to combine with commonly used chemotherapeutics": Combined supplementary tables: Topotecan_betaIndModelGSA.csv

	geneFamPs	pAdj	medianDiff	genesInGeneset
NDUF	6.93915603129553e-07	6.45341510910484e-05	0.102528522015934	NDUFA1 NDUFA10 NDUFA11 NDUFA12 NDUFA13 NDUFA2 NDUFA3 NDUFA4 NDUFA4L2 NDUFA5 NDUFA6 NDUFA7 NDUFA8 NDUFA9 NDUFAB1 NDUFAF1 NDUFAF2 NDUFAF3 NDUFAF4 NDUFB1 NDUFB10 NDUFB11 NDUFB2 NDUFB3 NDUFB4 NDUFB5 NDUFB6 NDUFB7 NDUFB8 NDUFB9 NDUFC1 NDUFC2 NDUFS1 NDUFS2 NDUFS3 NDUFS4 NDUFS5 NDUFS6 NDUFS7 NDUFS8 NDUFV1 NDUFV2 NDUFV3
POL	0.00375176335008808	0.174456995779096	0.194182586624588	POLA1 POLD1 POLE
SLC22A	0.0126928224325828	0.389457369390293	-0.0610672809732363	SLC22A11 SLC22A12 SLC22A6 SLC22A8
PIM	0.0225840757923076	0.389457369390293	-0.0688428769705022	PIM1 PIM2 PIM3
SCNN1	0.0243871958805046	0.389457369390293	0.177338562147325	SCNN1A SCNN1B SCNN1G
BHMT	0.0280911649264588	0.389457369390293	-0.140654755029669	BHMT BHMT2
KCNB	0.0368774896994736	0.389457369390293	0.130263436716377	KCNB1 KCNB2
CHRNB	0.0438441367666083	0.389457369390293	0.106485238223415	CHRNB1 CHRNB2 CHRNB4
PIK3R	0.0442694560269111	0.389457369390293	0.0936610814233801	PIK3R1 PIK3R2 PIK3R3 PIK3R5
SRD5A	0.0470162971202732	0.389457369390293	0.108356694402591	SRD5A1 SRD5A2 SRD5A3
EPHB	0.0492505460670112	0.389457369390293	0.100154537030651	EPHB1 EPHB2 EPHB3 EPHB4 EPHB6
ND	0.0502525637922959	0.389457369390293	-0.0435403845305997	ND1 ND2 ND3 ND4 ND4L ND5 ND6
RRM	0.0667975340559225	0.477859282092369	0.115466080412362	RRM1 RRM2
CHEK	0.0723775136880765	0.48079348378508	-0.118634100335238	CHEK1 CHEK2
HRH	0.0924523671111646	0.57320467608922	0.0774741854685994	HRH1 HRH2 HRH3 HRH4
TUBB	0.104753105824782	0.595170154270448	0.0720537649804984	TUBB TUBB1 TUBB2A TUBB2B TUBB3 TUBB4A TUBB4B TUBB6 TUBB8
AKT	0.108794544329007	0.595170154270448	0.108885754662924	AKT1 AKT2 AKT3
AVPR	0.12239804644933	0.632389906654872	0.0917586961742734	AVPR1A AVPR1B AVPR2
ERBB	0.137295795477451	0.643254452095249	0.0981379987002638	ERBB2 ERBB3 ERBB4
CYP	0.141302964385325	0.643254452095249	0.0436006166977119	CYP11A1 CYP11B1 CYP17A1 CYP19A1 CYP3A4 CYP3A43 CYP3A5 CYP3A7
TACR	0.14525100531183	0.643254452095249	0.0971882932149931	TACR1 TACR2 TACR3
CHRNA	0.160236683116044	0.672165024995093	0.0496329278184111	CHRNA1 CHRNA3 CHRNA4 CHRNA7
KCNQ	0.166938015025064	0.672165024995093	-0.0386115478163734	KCNQ1 KCNQ2 KCNQ3 KCNQ4 KCNQ5
SLC12A	0.173461941934218	0.672165024995093	0.0993548665384083	SLC12A1 SLC12A3
KCNV	0.19754818719751	0.734879256374737	0.0929792062452101	KCNV1 KCNV2
HTR	0.208259973267269	0.744929904379078	0.0397155414342428	HTR1A HTR1B HTR1D HTR1F HTR2A HTR2B HTR2C HTR3A HTR3B HTR3C HTR3D HTR3E HTR4 HTR6 HTR7
ESR	0.223995221031851	0.748884150410824	0.0827635706048776	ESR1 ESR2
GABRA	0.24139010796304	0.748884150410824	0.0254634419873602	GABRA1 GABRA2 GABRA3 GABRA4 GABRA5 GABRA6
CXCR	0.245126813363298	0.748884150410824	-0.0347722597390303	CXCR1 CXCR2 CXCR4
KCNH	0.247020608656171	0.748884150410824	0.0543056697216611	KCNH1 KCNH2 KCNH3 KCNH4 KCNH5 KCNH6 KCNH7 KCNH8
PTGER	0.249628050136941	0.748884150410824	-0.0473358139245572	PTGER1 PTGER2 PTGER3 PTGER4
CA	0.276976415873274	0.79705326372784	0.0483004292219476	CA1 CA12 CA13 CA14 CA2 CA3 CA4 CA5A CA5B CA6 CA7 CA9
P2RX	0.282825351645363	0.79705326372784	0.0279808418451496	P2RX3 P2RX7 P2RY12
RYR	0.300909736868024	0.823076633197831	0.0761025131193696	RYR1 RYR3
PDE	0.332044156358699	0.845516596547835	0.0402161989761408	PDE10A PDE1A PDE1B PDE1C PDE2A PDE3A PDE3B PDE4A PDE4B PDE4C PDE4D PDE5A PDE6A PDE6B PDE6C PDE6D PDE6G PDE6H PDE7A PDE7B PDE8A PDE8B PDE9A
PPAR	0.338922677255655	0.845516596547835	0.0930529180837073	PPARA PPARD PPARG
GRIA	0.342704474796477	0.845516596547835	0.0768004238769525	GRIA1 GRIA2 GRIA3 GRIA4
GSK3	0.354658384629651	0.845516596547835	0.0601814627634616	GSK3A GSK3B
GABRB	0.369480401669192	0.845516596547835	-0.043374835999208	GABRB1 GABRB2 GABRB3
BDKRB	0.373845277623031	0.845516596547835	-0.0361540332829455	BDKRB1 BDKRB2
KCNC	0.382702152300617	0.845516596547835	-0.00530444128029314	KCNC1 KCNC2 KCNC3 KCNC4
CHRM	0.399368373186087	0.845516596547835	-0.0133057474409108	CHRM1 CHRM2 CHRM3 CHRM4 CHRM5
DRD	0.412058500316913	0.845516596547835	0.0355132700308548	DRD1 DRD2 DRD3 DRD4 DRD5
EDNR	0.435155138779214	0.845516596547835	0.0529706305443493	EDNRA EDNRB
TRPV	0.435538572241336	0.845516596547835	0.0338580806406091	TRPV1 TRPV3 TRPV4
ADRA	0.444846790230595	0.845516596547835	0.00723751933186725	ADRA1A ADRA1B ADRA1D ADRA2A ADRA2B ADRA2C
GRIK	0.465155994091623	0.845516596547835	0.00661899804107066	GRIK1 GRIK2 GRIK3 GRIK4 GRIK5
CACNA	0.478189091726619	0.845516596547835	0.0202062711964375	CACNA1B CACNA1C CACNA1D CACNA1F CACNA1G CACNA1H CACNA1I CACNA1S CACNA2D1
CNR	0.501897309983271	0.845516596547835	-0.0452802868719968	CNR1 CNR2
PTGS	0.501897309983271	0.845516596547835	-0.0149296618919116	PTGS1 PTGS2
KCNG	0.502532635620343	0.845516596547835	-0.0295946713435814	KCNG1 KCNG2 KCNG3 KCNG4
S1PR	0.52185417324339	0.845516596547835	-0.0268307705681019	S1PR1 S1PR2 S1PR3 S1PR4 S1PR5
ROCK	0.525291620206383	0.845516596547835	0.0443507866843539	ROCK1 ROCK2
HDAC	0.526580804852514	0.845516596547835	0.0118519239379996	HDAC1 HDAC10 HDAC11 HDAC2 HDAC3 HDAC4 HDAC5 HDAC6 HDAC7 HDAC8 HDAC9
AUKR	0.526977494146596	0.845516596547835	-0.00808975078630092	AURKA AURKB AURKC
MTNR1	0.549231530717903	0.845516596547835	0.0475623282851051	MTNR1A MTNR1B
PTGDR	0.549231530717903	0.845516596547835	0.0451885266790854	PTGDR PTGDR2
ABC	0.566118282125358	0.845516596547835	0.0261823572431755	ABCA1 ABCC8 ABCC9
FLT	0.566118282125358	0.845516596547835	0.0195762430736421	FLT1 FLT3 FLT4
PARP	0.566118282125358	0.845516596547835	0.0723100956284044	PARP1 PARP2 PARP3
PIK3C	0.569151837895988	0.845516596547835	0.0100359846976086	PIK3CA PIK3CB PIK3CD PIK3CG
RAR	0.586198482209367	0.845516596547835	-0.0466569793991318	RARA RARB RARG
CCR	0.58644229564486	0.845516596547835	-0.0311817653029509	CCR1 CCR2 CCR5 CCR9
KCNK	0.597413811614587	0.845516596547835	0.019769533670785	KCNK10 KCNK18 KCNK2 KCNK3 KCNK9
BRD	0.60660287926408	0.845516596547835	0.0436220789696328	BRD2 BRD3 BRD4
KCNJ	0.60660287926408	0.845516596547835	0.0201878157001079	KCNJ11 KCNJ2 KCNJ8
MMP	0.621734034256576	0.845516596547835	-0.00326316714761003	MMP1 MMP13 MMP7 MMP8
JAK	0.627318765180652	0.845516596547835	-0.0174846336361953	JAK1 JAK2 JAK3
KCNS	0.627318765180652	0.845516596547835	0.0152745475389994	KCNS1 KCNS2 KCNS3
IDH	0.650029466313141	0.863610576673173	0.0338746366266072	IDH1 IDH2
SCN	0.661427191566703	0.866376462193006	0.0371699018583699	SCN10A SCN11A SCN1A SCN2A SCN3A SCN4A SCN5A SCN7A SCN8A SCN9A
GABRG	0.691197364999435	0.892796596457604	0.0625804367050972	GABRG1 GABRG2 GABRG3
ATP1A	0.751791223888114	0.941016295699797	-0.00316781075693904	ATP1A1 ATP1A2 ATP1A3 ATP1A4
PLK	0.75767873102738	0.941016295699797	0.00615407049887044	PLK1 PLK4
EPHA	0.800492376071315	0.941016295699797	0.00853984732488757	EPHA1 EPHA10 EPHA2 EPHA3 EPHA4 EPHA5 EPHA6 EPHA7 EPHA8
KCNA	0.800722161119069	0.941016295699797	0.011119679120098	KCNA1 KCNA10 KCNA2 KCNA3 KCNA4 KCNA5 KCNA6 KCNA7
GRIN2	0.810042220151193	0.941016295699797	0.0279875227627983	GRIN2A GRIN2B GRIN2C GRIN2D
PDGFR	0.81348306773731	0.941016295699797	0.0212778621083153	PDGFRA PDGFRB
PTK	0.81348306773731	0.941016295699797	0.0745423637507761	PTK2 PTK6
KCND	0.825338718344972	0.941016295699797	0.0404959877258511	KCND1 KCND2 KCND3
ADORA	0.829713292982617	0.941016295699797	0.0163801477572638	ADORA1 ADORA2A ADORA2B ADORA3
SLC6A	0.829713292982617	0.941016295699797	0.0110245561619782	SLC6A1 SLC6A2 SLC6A3 SLC6A4
ADRB	0.87143601181082	0.964804155933407	0.0354416981335925	ADRB1 ADRB2 ADRB3
GRM	0.87143601181082	0.964804155933407	0.0511686078509201	GRM2 GRM3 GRM5
GRIN3	0.927695808378846	0.993532075401296	0.00811733142786881	GRIN3A GRIN3B
HCRTR	0.927695808378846	0.993532075401296	0.0260215534713416	HCRTR1 HCRTR2
FGFR	0.929433231827019	0.993532075401296	0.00657518244862829	FGFR1 FGFR2 FGFR3 FGFR4
IMPDH	0.956579391777729	0.996955252708271	0.0331588998494897	IMPDH1 IMPDH2
RPS6KB	0.956579391777729	0.996955252708271	0.0269856055008854	RPS6KB1 RPS6KB2
ADH	0.964795405846714	0.996955252708271	0.0243327463954467	ADH1A ADH1B ADH1C
CDK	0.979611896405095	0.999003724125185	0.0187803930597507	CDK1 CDK10 CDK11B CDK12 CDK13 CDK14 CDK15 CDK16 CDK17 CDK18 CDK19 CDK2 CDK20 CDK3 CDK4 CDK5 CDK6 CDK7 CDK8 CDK9
RXR	0.988261748596957	0.999003724125185	0.0266307383065868	RXRA RXRB RXRG
NTRK	1	1	-0.002614785115833	NTRK1 NTRK2 NTRK3
