## Supplementary material for "A CRISPR-drug perturbational map for identifying new compounds to combine with commonly used chemotherapeutics": Combined supplementary tables: Vincristine_alphaIndModelGSA.csv

	geneFamPs	pAdj	medianDiff	genesInGeneset
NDUF	2.72486865663565e-08	2.53412785067116e-06	-0.0601044995871622	NDUFA1 NDUFA10 NDUFA11 NDUFA12 NDUFA13 NDUFA2 NDUFA3 NDUFA4 NDUFA4L2 NDUFA5 NDUFA6 NDUFA7 NDUFA8 NDUFA9 NDUFAB1 NDUFAF1 NDUFAF2 NDUFAF3 NDUFAF4 NDUFB1 NDUFB10 NDUFB11 NDUFB2 NDUFB3 NDUFB4 NDUFB5 NDUFB6 NDUFB7 NDUFB8 NDUFB9 NDUFC1 NDUFC2 NDUFS1 NDUFS2 NDUFS3 NDUFS4 NDUFS5 NDUFS6 NDUFS7 NDUFS8 NDUFV1 NDUFV2 NDUFV3
CCR	0.0081911548225541	0.338548821725884	0.0824711769284057	CCR1 CCR2 CCR5 CCR9
AKT	0.010920929733093	0.338548821725884	-0.0686068204334727	AKT1 AKT2 AKT3
PLK	0.0211719518101226	0.38662940280398	-0.0942643873989498	PLK1 PLK4
PTGER	0.0346230668297867	0.38662940280398	0.0490684339047833	PTGER1 PTGER2 PTGER3 PTGER4
BDKRB	0.0402844718791122	0.38662940280398	0.0928255534934864	BDKRB1 BDKRB2
RAR	0.0408546259285679	0.38662940280398	0.0421118094077601	RARA RARB RARG
KCNV	0.0439547182429523	0.38662940280398	-0.0678282829188813	KCNV1 KCNV2
RRM	0.0439547182429523	0.38662940280398	0.0995493309588136	RRM1 RRM2
POL	0.0470162971202732	0.38662940280398	-0.0566997307646205	POLA1 POLD1 POLE
ADRA	0.0492853297560346	0.38662940280398	0.0475578079361774	ADRA1A ADRA1B ADRA1D ADRA2A ADRA2B ADRA2C
KCNG	0.0498876648779329	0.38662940280398	0.0351857939976983	KCNG1 KCNG2 KCNG3 KCNG4
KCNA	0.0589263318453043	0.409855136805851	-0.0437699506295397	KCNA1 KCNA10 KCNA2 KCNA3 KCNA4 KCNA5 KCNA6 KCNA7
KCND	0.0616986227449668	0.409855136805851	0.0585157192876171	KCND1 KCND2 KCND3
FLT	0.0750461955620098	0.465286412484461	-0.0277829578008007	FLT1 FLT3 FLT4
GABRB	0.0851904294850958	0.477463124562511	0.0382265578723096	GABRB1 GABRB2 GABRB3
ND	0.0899772356583552	0.477463124562511	0.0285090698854616	ND1 ND2 ND3 ND4 ND4L ND5 ND6
PARP	0.0964157830655841	0.477463124562511	0.0429784714058143	PARP1 PARP2 PARP3
TRPV	0.10245649712799	0.477463124562511	-0.0454852206584459	TRPV1 TRPV3 TRPV4
PIK3R	0.1026802418414	0.477463124562511	-0.0389802468717657	PIK3R1 PIK3R2 PIK3R3 PIK3R5
AVPR	0.108794544329007	0.481804410599886	-0.0482144170159964	AVPR1A AVPR1B AVPR2
ESR	0.122915168833001	0.497004813107351	-0.0443105616487913	ESR1 ESR2
HCRTR	0.122915168833001	0.497004813107351	0.0582963586953602	HCRTR1 HCRTR2
CHEK	0.141546352854625	0.548492117311671	0.051735911744868	CHEK1 CHEK2
CHRM	0.196282212705615	0.680443755902535	0.0456687624440677	CHRM1 CHRM2 CHRM3 CHRM4 CHRM5
KCNB	0.19754818719751	0.680443755902535	-0.0327394127043761	KCNB1 KCNB2
PTGDR	0.19754818719751	0.680443755902535	-0.0456412274888795	PTGDR PTGDR2
CACNA	0.23719367663752	0.771840531462545	0.0341811628461983	CACNA1B CACNA1C CACNA1D CACNA1F CACNA1G CACNA1H CACNA1I CACNA1S CACNA2D1
KCNQ	0.247118599268717	0.771840531462545	0.0129268911517025	KCNQ1 KCNQ2 KCNQ3 KCNQ4 KCNQ5
CHRNB	0.257280177154182	0.771840531462545	0.0446595754009928	CHRNB1 CHRNB2 CHRNB4
PIM	0.257280177154182	0.771840531462545	-0.0180496795097626	PIM1 PIM2 PIM3
S1PR	0.285753734066031	0.830471789629403	0.0500087053478731	S1PR1 S1PR2 S1PR3 S1PR4 S1PR5
MMP	0.317581753770782	0.875550249577108	0.0126808072130485	MMP1 MMP13 MMP7 MMP8
CDK	0.3289557862884	0.875550249577108	0.00109197542289167	CDK1 CDK10 CDK11B CDK12 CDK13 CDK14 CDK15 CDK16 CDK17 CDK18 CDK19 CDK2 CDK20 CDK3 CDK4 CDK5 CDK6 CDK7 CDK8 CDK9
P2RX	0.338922677255655	0.875550249577108	0.0137491138212983	P2RX3 P2RX7 P2RY12
SRD5A	0.338922677255655	0.875550249577108	0.0452094644396174	SRD5A1 SRD5A2 SRD5A3
KCNS	0.385381970296762	0.968662790205374	-0.053800775047073	KCNS1 KCNS2 KCNS3
SLC12A	0.414100886100631	0.974907344718623	-0.0619192930664957	SLC12A1 SLC12A3
AUKR	0.418415301619938	0.974907344718623	0.00292415660730278	AURKA AURKB AURKC
PDE	0.433883090667301	0.974907344718623	0.0116752667167009	PDE10A PDE1A PDE1B PDE1C PDE2A PDE3A PDE3B PDE4A PDE4B PDE4C PDE4D PDE5A PDE6A PDE6B PDE6C PDE6D PDE6G PDE6H PDE7A PDE7B PDE8A PDE8B PDE9A
CXCR	0.435538572241336	0.974907344718623	-0.0130715994584919	CXCR1 CXCR2 CXCR4
FGFR	0.44028073632454	0.974907344718623	0.0224806571953323	FGFR1 FGFR2 FGFR3 FGFR4
GRM	0.470970974712143	0.988824494267807	0.0261644117237805	GRM2 GRM3 GRM5
ADRB	0.489266698890244	0.988824494267807	-0.0433942336544874	ADRB1 ADRB2 ADRB3
SCN	0.513708739227355	0.988824494267807	0.0202008981767925	SCN10A SCN11A SCN1A SCN2A SCN3A SCN4A SCN5A SCN7A SCN8A SCN9A
ATP1A	0.518792477601919	0.988824494267807	-0.0115385898178247	ATP1A1 ATP1A2 ATP1A3 ATP1A4
KCNJ	0.526977494146596	0.988824494267807	-0.00471271763563917	KCNJ11 KCNJ2 KCNJ8
SLC22A	0.535319929321086	0.988824494267807	0.0186664053922778	SLC22A11 SLC22A12 SLC22A6 SLC22A8
HTR	0.539225504306453	0.988824494267807	-0.0124447215084202	HTR1A HTR1B HTR1D HTR1F HTR2A HTR2B HTR2C HTR3A HTR3B HTR3C HTR3D HTR3E HTR4 HTR6 HTR7
DRD	0.551480423413947	0.988824494267807	-0.00339681410732208	DRD1 DRD2 DRD3 DRD4 DRD5
TUBB	0.551782564901897	0.988824494267807	0.00992885160822966	TUBB TUBB1 TUBB2A TUBB2B TUBB3 TUBB4A TUBB4B TUBB6 TUBB8
HDAC	0.555483832529832	0.988824494267807	0.0174431609892929	HDAC1 HDAC10 HDAC11 HDAC2 HDAC3 HDAC4 HDAC5 HDAC6 HDAC7 HDAC8 HDAC9
ABC	0.586198482209367	0.988824494267807	-0.0437409222426029	ABCA1 ABCC8 ABCC9
KCNK	0.597413811614587	0.988824494267807	0.0158690365479909	KCNK10 KCNK18 KCNK2 KCNK3 KCNK9
PTK	0.598668212110594	0.988824494267807	-0.0497946825933926	PTK2 PTK6
RPS6KB	0.598668212110594	0.988824494267807	-0.0234775658039653	RPS6KB1 RPS6KB2
SCNN1	0.60660287926408	0.988824494267807	-0.0153391800505521	SCNN1A SCNN1B SCNN1G
GSK3	0.624120485281068	0.988824494267807	-0.0342258964868509	GSK3A GSK3B
ADH	0.627318765180652	0.988824494267807	-0.00748195949969736	ADH1A ADH1B ADH1C
ERBB	0.648332694633903	0.990745716775747	-0.0129896017398165	ERBB2 ERBB3 ERBB4
ADORA	0.657917836430818	0.990745716775747	0.0209914459291171	ADORA1 ADORA2A ADORA2B ADORA3
PIK3C	0.676321898749958	0.990745716775747	0.0110880429698469	PIK3CA PIK3CB PIK3CD PIK3CG
TACR	0.691197364999435	0.990745716775747	0.0204631491892176	TACR1 TACR2 TACR3
HRH	0.694921390130168	0.990745716775747	-0.0221549015486781	HRH1 HRH2 HRH3 HRH4
BHMT	0.703109863518272	0.990745716775747	0.0200148594830468	BHMT BHMT2
PTGS	0.703109863518272	0.990745716775747	0.00662592653193462	PTGS1 PTGS2
PDGFR	0.730223565862745	1	0.0297789708475383	PDGFRA PDGFRB
GRIK	0.744527808821085	1	-0.0179209734165631	GRIK1 GRIK2 GRIK3 GRIK4 GRIK5
RYR	0.75767873102738	1	-0.00800626278316963	RYR1 RYR3
GRIA	0.790490416302229	1	-0.00517011438905826	GRIA1 GRIA2 GRIA3 GRIA4
KCNC	0.790490416302229	1	0.000754661646975051	KCNC1 KCNC2 KCNC3 KCNC4
KCNH	0.814204980097232	1	-0.00337357677879461	KCNH1 KCNH2 KCNH3 KCNH4 KCNH5 KCNH6 KCNH7 KCNH8
JAK	0.848322514428755	1	-0.011534215698373	JAK1 JAK2 JAK3
RXR	0.848322514428755	1	0.0302284775147936	RXRA RXRB RXRG
GABRA	0.862509069193267	1	0.0168961336574841	GABRA1 GABRA2 GABRA3 GABRA4 GABRA5 GABRA6
EPHA	0.864073901795037	1	0.00335283658757363	EPHA1 EPHA10 EPHA2 EPHA3 EPHA4 EPHA5 EPHA6 EPHA7 EPHA8
EDNR	0.870251015368924	1	0.00499091428960408	EDNRA EDNRB
NTRK	0.87143601181082	1	-0.0137680498257247	NTRK1 NTRK2 NTRK3
GRIN2	0.889321752761087	1	0.00632203408230041	GRIN2A GRIN2B GRIN2C GRIN2D
BRD	0.89465982796157	1	0.0344639235773386	BRD2 BRD3 BRD4
CHRNA	0.909348604345694	1	-0.00173887183925539	CHRNA1 CHRNA3 CHRNA4 CHRNA7
CYP	0.909911257554804	1	-0.00917326218600005	CYP11A1 CYP11B1 CYP17A1 CYP19A1 CYP3A4 CYP3A43 CYP3A5 CYP3A7
CNR	0.927695808378846	1	0.010561816809211	CNR1 CNR2
GRIN3	0.927695808378846	1	-0.00882350682857232	GRIN3A GRIN3B
PPAR	0.941359516889468	1	0.00577379589881735	PPARA PPARD PPARG
IMPDH	0.956579391777729	1	-0.00344283774639163	IMPDH1 IMPDH2
ROCK	0.956579391777729	1	0.000731481321317719	ROCK1 ROCK2
EPHB	0.973108410142829	1	0.0282137547593338	EPHB1 EPHB2 EPHB3 EPHB4 EPHB6
IDH	0.985520107520356	1	-0.0018363690913698	IDH1 IDH2
GABRG	0.988261748596957	1	0.00210187793915294	GABRG1 GABRG2 GABRG3
CA	0.994475142488758	1	0.00722851144352453	CA1 CA12 CA13 CA14 CA2 CA3 CA4 CA5A CA5B CA6 CA7 CA9
MTNR1	1	1	0.000630709734700232	MTNR1A MTNR1B
SLC6A	1	1	0.00355378593616377	SLC6A1 SLC6A2 SLC6A3 SLC6A4
