## Supplementary material for "A CRISPR-drug perturbational map for identifying new compounds to combine with commonly used chemotherapeutics": Combined supplementary tables: Vincristine_betaIndModelGSA.csv

	geneFamPs	pAdj	medianDiff	genesInGeneset
POL	0.00542560872081574	0.441793369613604	0.148576261835823	POLA1 POLD1 POLE
PTGER	0.00950093267986245	0.441793369613604	-0.112486948393049	PTGER1 PTGER2 PTGER3 PTGER4
NDUF	0.0192589402837778	0.522495667632134	0.0411689450025115	NDUFA1 NDUFA10 NDUFA11 NDUFA12 NDUFA13 NDUFA2 NDUFA3 NDUFA4 NDUFA4L2 NDUFA5 NDUFA6 NDUFA7 NDUFA8 NDUFA9 NDUFAB1 NDUFAF1 NDUFAF2 NDUFAF3 NDUFAF4 NDUFB1 NDUFB10 NDUFB11 NDUFB2 NDUFB3 NDUFB4 NDUFB5 NDUFB6 NDUFB7 NDUFB8 NDUFB9 NDUFC1 NDUFC2 NDUFS1 NDUFS2 NDUFS3 NDUFS4 NDUFS5 NDUFS6 NDUFS7 NDUFS8 NDUFV1 NDUFV2 NDUFV3
CCR	0.0251395961686389	0.522495667632134	-0.0859840295291209	CCR1 CCR2 CCR5 CCR9
ESR	0.0280911649264588	0.522495667632134	0.12498506282066	ESR1 ESR2
KCNB	0.0566983214611176	0.694385185198739	0.107316101429706	KCNB1 KCNB2
SRD5A	0.0577119069064553	0.694385185198739	-0.0806150262721091	SRD5A1 SRD5A2 SRD5A3
PIK3R	0.0924523671111646	0.694385185198739	0.0630348121409318	PIK3R1 PIK3R2 PIK3R3 PIK3R5
PIM	0.0964157830655841	0.694385185198739	-0.0430327662842424	PIM1 PIM2 PIM3
P2RX	0.10245649712799	0.694385185198739	0.0679187672902767	P2RX3 P2RX7 P2RY12
EPHA	0.108289109278304	0.694385185198739	-0.0295526226539311	EPHA1 EPHA10 EPHA2 EPHA3 EPHA4 EPHA5 EPHA6 EPHA7 EPHA8
CDK	0.111936084335282	0.694385185198739	-0.0495268459926515	CDK1 CDK10 CDK11B CDK12 CDK13 CDK14 CDK15 CDK16 CDK17 CDK18 CDK19 CDK2 CDK20 CDK3 CDK4 CDK5 CDK6 CDK7 CDK8 CDK9
JAK	0.12239804644933	0.694385185198739	-0.0487166162438677	JAK1 JAK2 JAK3
BRD	0.129680892465542	0.694385185198739	-0.0730004240993945	BRD2 BRD3 BRD4
CHEK	0.151641001167811	0.694385185198739	-0.0619555680751207	CHEK1 CHEK2
PARP	0.153554538337773	0.694385185198739	-0.0711981745204864	PARP1 PARP2 PARP3
AKT	0.162214145874808	0.694385185198739	0.101889305721907	AKT1 AKT2 AKT3
MMP	0.175841222652194	0.694385185198739	-0.045826462056636	MMP1 MMP13 MMP7 MMP8
KCNK	0.181169416703867	0.694385185198739	-0.0497729761936746	KCNK10 KCNK18 KCNK2 KCNK3 KCNK9
RRM	0.185215577707135	0.694385185198739	-0.17913580873906	RRM1 RRM2
KCNG	0.192551921642919	0.694385185198739	-0.0996704251342173	KCNG1 KCNG2 KCNG3 KCNG4
ADRA	0.195746680531241	0.694385185198739	-0.083561509171216	ADRA1A ADRA1B ADRA1D ADRA2A ADRA2B ADRA2C
GSK3	0.19754818719751	0.694385185198739	-0.0617038688452599	GSK3A GSK3B
RYR	0.19754818719751	0.694385185198739	-0.0496909604930461	RYR1 RYR3
KCNC	0.201332427986041	0.694385185198739	0.0694262184015617	KCNC1 KCNC2 KCNC3 KCNC4
GABRA	0.210199779773902	0.694385185198739	-0.0323046642358667	GABRA1 GABRA2 GABRA3 GABRA4 GABRA5 GABRA6
GRIA	0.210401434266495	0.694385185198739	0.0598352266807943	GRIA1 GRIA2 GRIA3 GRIA4
KCNQ	0.212298606881878	0.694385185198739	-0.0091756576572503	KCNQ1 KCNQ2 KCNQ3 KCNQ4 KCNQ5
TRPV	0.222041907885233	0.694385185198739	0.0397656949415105	TRPV1 TRPV3 TRPV4
KCNV	0.223995221031851	0.694385185198739	0.0540190983369855	KCNV1 KCNV2
CHRNB	0.245126813363298	0.696425143393657	-0.0420210775453048	CHRNB1 CHRNB2 CHRNB4
KCNA	0.247020608656171	0.696425143393657	0.0452405230785749	KCNA1 KCNA10 KCNA2 KCNA3 KCNA4 KCNA5 KCNA6 KCNA7
DRD	0.247118599268717	0.696425143393657	0.0610702460840064	DRD1 DRD2 DRD3 DRD4 DRD5
ERBB	0.282825351645363	0.755339062301168	0.0289294366334046	ERBB2 ERBB3 ERBB4
PTGDR	0.284267389038074	0.755339062301168	0.0494390146241036	PTGDR PTGDR2
GRIK	0.317279957932415	0.762385269388112	-0.0252381708874713	GRIK1 GRIK2 GRIK3 GRIK4 GRIK5
KCND	0.324270257669242	0.762385269388112	0.0389675292136843	KCND1 KCND2 KCND3
HDAC	0.333020660035986	0.762385269388112	0.0456436826778956	HDAC1 HDAC10 HDAC11 HDAC2 HDAC3 HDAC4 HDAC5 HDAC6 HDAC7 HDAC8 HDAC9
CA	0.335800113323269	0.762385269388112	0.0339902376805629	CA1 CA12 CA13 CA14 CA2 CA3 CA4 CA5A CA5B CA6 CA7 CA9
PTK	0.336105333816265	0.762385269388112	0.0493185054870536	PTK2 PTK6
SLC12A	0.336105333816265	0.762385269388112	0.111569965526124	SLC12A1 SLC12A3
AVPR	0.369480401669192	0.809401090349964	0.0399161724680375	AVPR1A AVPR1B AVPR2
CACNA	0.374239213817726	0.809401090349964	0.0430073833826118	CACNA1B CACNA1C CACNA1D CACNA1F CACNA1G CACNA1H CACNA1I CACNA1S CACNA2D1
BHMT	0.393661544510267	0.832057355442155	-0.0685106531921171	BHMT BHMT2
NTRK	0.453059227073097	0.934729960062504	0.0870391151970504	NTRK1 NTRK2 NTRK3
EPHB	0.465155994091623	0.934729960062504	0.0251472541531707	EPHB1 EPHB2 EPHB3 EPHB4 EPHB6
TUBB	0.488363324712265	0.934729960062504	0.0244105793818085	TUBB TUBB1 TUBB2A TUBB2B TUBB3 TUBB4A TUBB4B TUBB6 TUBB8
KCNS	0.489266698890244	0.934729960062504	0.0371167132834217	KCNS1 KCNS2 KCNS3
KCNH	0.502730956927929	0.934729960062504	0.030575920163252	KCNH1 KCNH2 KCNH3 KCNH4 KCNH5 KCNH6 KCNH7 KCNH8
GABRG	0.526977494146596	0.934729960062504	0.0312229862657057	GABRG1 GABRG2 GABRG3
SCN	0.543867888637738	0.934729960062504	0.0271141390837332	SCN10A SCN11A SCN1A SCN2A SCN3A SCN4A SCN5A SCN7A SCN8A SCN9A
TACR	0.566118282125358	0.934729960062504	0.0711261078269052	TACR1 TACR2 TACR3
GRIN2	0.569151837895988	0.934729960062504	-0.0164111388999908	GRIN2A GRIN2B GRIN2C GRIN2D
RPS6KB	0.573697513768051	0.934729960062504	-0.0211941170862582	RPS6KB1 RPS6KB2
ND	0.580480770658807	0.934729960062504	0.0164291977083181	ND1 ND2 ND3 ND4 ND4L ND5 ND6
CYP	0.58345529744913	0.934729960062504	0.0061177947124437	CYP11A1 CYP11B1 CYP17A1 CYP19A1 CYP3A4 CYP3A43 CYP3A5 CYP3A7
KCNJ	0.586198482209367	0.934729960062504	0.0180447924523762	KCNJ11 KCNJ2 KCNJ8
SLC22A	0.58644229564486	0.934729960062504	-0.0220931309046573	SLC22A11 SLC22A12 SLC22A6 SLC22A8
BDKRB	0.598668212110594	0.934729960062504	-0.020704100972478	BDKRB1 BDKRB2
AUKR	0.60660287926408	0.934729960062504	-0.00727563114700477	AURKA AURKB AURKC
CHRM	0.613102446922718	0.934729960062504	-0.0264766842749563	CHRM1 CHRM2 CHRM3 CHRM4 CHRM5
GABRB	0.627318765180652	0.940978147770977	-0.0795344311745846	GABRB1 GABRB2 GABRB3
ADRB	0.648332694633903	0.944574068236283	-0.0015177805139284	ADRB1 ADRB2 ADRB3
ROCK	0.650029466313141	0.944574068236283	-0.0121534770773355	ROCK1 ROCK2
ATP1A	0.676321898749958	0.952999039147668	0.037411510017998	ATP1A1 ATP1A2 ATP1A3 ATP1A4
PIK3C	0.676321898749958	0.952999039147668	-0.063858106981995	PIK3CA PIK3CB PIK3CD PIK3CG
EDNR	0.703109863518272	0.972094957846882	0.0175131010947394	EDNRA EDNRB
S1PR	0.710779108963312	0.972094957846882	-0.0156414423220131	S1PR1 S1PR2 S1PR3 S1PR4 S1PR5
ADH	0.735075574484043	0.978249035300764	-0.00976809235650304	ADH1A ADH1B ADH1C
ADORA	0.751791223888114	0.978249035300764	-0.0315367859347168	ADORA1 ADORA2A ADORA2B ADORA3
SLC6A	0.751791223888114	0.978249035300764	0.0152179521011309	SLC6A1 SLC6A2 SLC6A3 SLC6A4
RXR	0.757354091845753	0.978249035300764	-0.0115239296019911	RXRA RXRB RXRG
HTR	0.79378453219214	0.983365351211041	0.0203036213073574	HTR1A HTR1B HTR1D HTR1F HTR2A HTR2B HTR2C HTR3A HTR3B HTR3C HTR3D HTR3E HTR4 HTR6 HTR7
MTNR1	0.81348306773731	0.983365351211041	0.0405316916248116	MTNR1A MTNR1B
PDE	0.84764309250042	0.983365351211041	0.0140572807866109	PDE10A PDE1A PDE1B PDE1C PDE2A PDE3A PDE3B PDE4A PDE4B PDE4C PDE4D PDE5A PDE6A PDE6B PDE6C PDE6D PDE6G PDE6H PDE7A PDE7B PDE8A PDE8B PDE9A
GRM	0.848322514428755	0.983365351211041	0.00124792403493467	GRM2 GRM3 GRM5
CHRNA	0.869365290506506	0.983365351211041	0.00770123191357504	CHRNA1 CHRNA3 CHRNA4 CHRNA7
GRIN3	0.870251015368924	0.983365351211041	-0.00592551755209812	GRIN3A GRIN3B
PDGFR	0.870251015368924	0.983365351211041	-0.0256916256914351	PDGFRA PDGFRB
PLK	0.870251015368924	0.983365351211041	0.00707660967839969	PLK1 PLK4
PPAR	0.87143601181082	0.983365351211041	0.00455278319342303	PPARA PPARD PPARG
RAR	0.87143601181082	0.983365351211041	-0.00704478253525395	RARA RARB RARG
ABC	0.89465982796157	0.983365351211041	0.0113975841957269	ABCA1 ABCC8 ABCC9
IDH	0.898907195027506	0.983365351211041	0.00910361482414229	IDH1 IDH2
PTGS	0.898907195027506	0.983365351211041	-0.00395637331797069	PTGS1 PTGS2
HRH	0.909348604345694	0.983365351211041	0.0019359733766049	HRH1 HRH2 HRH3 HRH4
HCRTR	0.927695808378846	0.991674829646352	-0.00668525746995549	HCRTR1 HCRTR2
FLT	0.964795405846714	1	-0.00548170627333872	FLT1 FLT3 FLT4
CNR	0.985520107520356	1	0.00107269172765728	CNR1 CNR2
CXCR	0.988261748596957	1	-0.000194615278636685	CXCR1 CXCR2 CXCR4
SCNN1	0.988261748596957	1	0.0241331550678472	SCNN1A SCNN1B SCNN1G
FGFR	0.989906123976356	1	-0.00919999482167455	FGFR1 FGFR2 FGFR3 FGFR4
IMPDH	1	1	0.00237961429178197	IMPDH1 IMPDH2
