## Supplementary material for "A CRISPR-drug perturbational map for identifying new compounds to combine with commonly used chemotherapeutics": Combined supplementary tables: Doxorubicin_differentialIndModelGSA.csv

	geneFamPs	pAdj	medianDiff	genesInGeneset
HALLMARK_ESTROGEN_RESPONSE_EARLY	0.00403524606488497	0.193691811114479	-0.0400771357831059	CA12 PGR RET SCNN1A ABAT BCL2 RARA UGCG MYC FRK JAK2 IGF1R AR TUBB2B FASN
HALLMARK_MYC_TARGETS_V2	0.00944068336053169	0.221785957386101	-0.054158489299431	NDUFAF4 MYC PLK4 PLK1 CDK4
HALLMARK_REACTIVE_OXYGEN_SPECIES_PATHWAY	0.0138616223366313	0.221785957386101	-0.0682026834263048	GSR TXNRD1 NDUFB4 NDUFA6 NDUFS2
HALLMARK_E2F_TARGETS	0.021133186854736	0.239919778714446	-0.0399220495256975	AURKA DNMT1 PLK4 POLE CDK1 TOP2A RRM2 EZH2 CHEK1 PLK1 AURKB POLD1 PRKDC CHEK2 MYC TUBB CDK4 WEE1
HALLMARK_OXIDATIVE_PHOSPHORYLATION	0.0299724285082349	0.239919778714446	-0.0182112601185937	NDUFS3 NDUFS2 NDUFA9 NDUFS4 NDUFS1 NDUFA2 NDUFS8 NDUFS7 NDUFV1 NDUFA1 NDUFA6 NDUFAB1 NDUFB6 NDUFB3 NDUFB8 NDUFB5 NDUFA4 NDUFB1 NDUFS6 NDUFA7 NDUFV2 NDUFC1 NDUFA5 NDUFA8 NDUFB7 IDH2 NDUFA3 NDUFB2 MAOB NDUFB4 IDH1 NDUFC2
HALLMARK_KRAS_SIGNALING_UP	0.0299899723393057	0.239919778714446	-0.027284236053923	AKT2 GABRA3 FLT4 NR1H4 ACE PLAT ANO1 HDAC9 KCNN4 PTGS2 CA2 EPHB2 MAP3K1 CXCR4 MYCN
HALLMARK_MYC_TARGETS_V1	0.0373285191315541	0.255966988330656	-0.0281218705513521	MYC CDK4 HDAC2 CDK2 ODC1 RRM1 NDUFAB1 SRPK1 TYMS IMPDH2
HALLMARK_APOPTOSIS	0.0572499297966051	0.343499578779631	-0.0224736894643438	MCL1 F2R PDGFRB CDK2 PTK2 PLAT ROCK1 WEE1 RARA GSR BCL2L1 F2 TOP2A ERBB3 ERBB2 AVPR1A
HALLMARK_G2M_CHECKPOINT	0.0983158962667378	0.503920467377167	-0.02592571014083	AURKA TOP2A PLK1 TTK AURKB CDK1 PLK4 CHEK1 EZH2 CDC7 TOP1 ABL1 ODC1 MAPK14 MYC CDK4 POLE
HALLMARK_HYPOXIA	0.104983430703576	0.503920467377167	-0.0219605845543444	GAA EGFR ADORA2B NR3C1 CA12 PIM1 PRKCA CXCR4 BCL2 MAP3K1
HALLMARK_TNFA_SIGNALING_VIA_NFKB	0.141302964385325	0.582514231881314	-0.024915405494641	PTGS2 PTGER4 MYC SGK1 MCL1 TUBB2A PDE4B ABCA1
HALLMARK_P53_PATHWAY	0.150962319760252	0.582514231881314	-0.0141401056428963	MDM2 ADA ABAT VDR EPHA2 HDAC3 RXRA F2R
HALLMARK_HEME_METABOLISM	0.160145300775864	0.582514231881314	-0.0209478609214369	CA1 CA2 TOP1 NR3C1 TYR
HALLMARK_ESTROGEN_RESPONSE_LATE	0.177526058196598	0.582514231881314	-0.0106655669409998	CA12 PGR RET SCNN1A JAK2 BCL2 CA2 FRK SLC29A1 FGFR3 SGK1 JAK1 IDH2 PTGER3 PLK4 TH TOP2A
HALLMARK_WNT_BETA_CATENIN_SIGNALING	0.182035697462911	0.582514231881314	-0.036847646805268	MYC KAT2A HDAC2 PPARD HDAC5 HDAC11
HALLMARK_IL2_STAT5_SIGNALING	0.201977720181613	0.605933160544838	-0.00736397646721432	PIM1 PTGER2 BCL2L1 MYC TLR7 MAPKAPK2 BCL2 ODC1 IGF1R PRKCH CA2 GUCY1B1 SCN9A
HALLMARK_NOTCH_SIGNALING	0.233382028274552	0.645089220541563	-0.0315972944350239	PPARD KAT2A PRKCA
HALLMARK_SPERMATOGENESIS	0.241908457703086	0.645089220541563	-0.009523563819656	AURKA MTOR EZH2 BRAF MTNR1A TTK CHRM4 NPY5R CDK1 PARP2 ACE CFTR
HALLMARK_CHOLESTEROL_HOMEOSTASIS	0.275732330865291	0.696586941133366	-0.00730668848817271	FDPS HMGCR FASN AVPR1A PPARG
HALLMARK_EPITHELIAL_MESENCHYMAL_TRANSITION	0.310036687871141	0.744088050890739	-0.0253328023564369	ITGB3 MMP1 PDGFRB
HALLMARK_KRAS_SIGNALING_DN	0.329235792592066	0.75253895449615	0.0178396286351489	FGFR3 PDE6B SCN10A HTR1D SLC6A3 THRB RYR1 PTGFR SLC12A3 CHRNG KCNQ2 KCND1 CACNA1F EPHA5 ADRA2C HTR1B SGK1 ATP4A
HALLMARK_ANGIOGENESIS	0.353993219283519	0.757007917960273	-0.0397000273713396	FGFR1 KCNJ8 PTK2
HALLMARK_ANDROGEN_RESPONSE	0.362732960689297	0.757007917960273	0.00520310123550017	HMGCR GSR SGK1 CDK6 AKT1
HALLMARK_INTERFERON_GAMMA_RESPONSE	0.382702152300617	0.765404304601234	-0.0182443983033289	PTGS2 JAK2 PDE4B PIM1
HALLMARK_BILE_ACID_METABOLISM	0.402573720391871	0.77245901837527	0.00441333889787354	NR1H4 IDH1 NR3C2 DIO1 RXRA SLC29A1 LCK ABCA1 RXRG AR IDH2
HALLMARK_HEDGEHOG_SIGNALING	0.418415301619938	0.77245901837527	0.0227781778598083	CDK6 PLG ACHE
HALLMARK_MTORC1_SIGNALING	0.447091142453576	0.794828697695247	0.00142033351589613	IDH1 AURKA HMGCR DHFR TXNRD1 PIK3R3 RRM2 PSMB5 PLK1 GSK3B CXCR4 GSR SRD5A1
HALLMARK_UV_RESPONSE_DN	0.496908345198144	0.840153193930332	0.00307621492071507	MET AKT3 NR3C1 PPARG MYC PRKCA PRKCE RXRA FYN PIK3R3 ERBB2 CDK13 ADORA2B KCNMA1 IGF1R PDGFRB PTGFR MAPK14 ITGB3 SCN8A KIT PIK3CD
HALLMARK_MITOTIC_SPINDLE	0.523664231831916	0.840153193930332	0.000222963257230671	TTK PLK1 TOP2A MAP3K11 ABL1 BCR CDK1 AURKA HDAC6 ROCK1
HALLMARK_APICAL_SURFACE	0.526977494146596	0.840153193930332	0.0230805692310738	EPHB4 LYN SLC22A12
HALLMARK_DNA_REPAIR	0.542598937746673	0.840153193930332	0.014562950257756	POLD1 PDE4B ADA IMPDH2 PDE6G TYMS POLA1
HALLMARK_TGF_BETA_SIGNALING	0.627318765180652	0.926763529542748	-0.00821303493658502	FKBP1A CDK9 HDAC1
HALLMARK_FATTY_ACID_METABOLISM	0.661427191566703	0.926763529542748	-0.00632116816998858	IDH1 CA2 CA4 ADH1C MAOA GPD2 FASN PPARA ODC1 CA6
HALLMARK_XENOBIOTIC_METABOLISM	0.663979504474088	0.926763529542748	-0.00527835987276284	ADH1C IDH1 COMT MAOA ALDH2 CA2 PLG GSR XDH PPARD ESR1 DDC TYR EPHA2 GART CYP17A1 F10
HALLMARK_COAGULATION	0.683853253517221	0.926763529542748	0.0291939308596264	F2 F10 PLG MMP1 MMP8 PLAT ITGB3 DPP4 FYN MMP7
HALLMARK_UV_RESPONSE_UP	0.695072647157061	0.926763529542748	-0.00109551558274716	LYN RXRB CLCN2 RET PPAT HTR7 SIGMAR1 PARP2 KCNH2 MAOA NTRK3 PRKACA PRKCD CDK2 CA2 TACR3
HALLMARK_COMPLEMENT	0.762248564598353	0.948609869611826	0.00957613741133749	MMP13 PLG DPP4 F10 F2 GPD2 CA2 PLAT PIK3CA LCK LYN PRKCD SRC FYN JAK2 PIM1 MMP8 PIK3R5 RAF1 ADRA2B PIK3CG
HALLMARK_PANCREAS_BETA_CELLS	0.771069594909471	0.948609869611826	-0.00634351709983005	ABCC8 AKT3 DPP4 VDR
HALLMARK_ADIPOGENESIS	0.776485536042779	0.948609869611826	-0.00629252418046778	PPARG IDH1 PIM3 NDUFAB1 GPD2 ALDH2 NDUFA5 ARAF PTGER3 ABCA1 NDUFS3 NDUFB7
HALLMARK_PEROXISOME	0.823680742806699	0.948609869611826	0.00457134892499953	IDH1 DIO1 ABCC8 IDH2 FDPS CDK7 RXRG TOP2A CACNA1B ESR2
HALLMARK_PI3K_AKT_MTOR_SIGNALING	0.846908058503671	0.948609869611826	0.0142221463023969	MAPK8 PIK3R3 MAPK9 AKT1 MAPK1 GSK3B RAF1 CDK4 CDK1 CDK2 PRKCB EGFR MAPK10 LCK CXCR4 PAK4
HALLMARK_GLYCOLYSIS	0.847679139500352	0.948609869611826	-0.0136930532949804	EGFR CXCR4 ADORA2B MET CDK1 SRD5A3 AURKA IDH1 NDUFV3 CACNA1H
HALLMARK_APICAL_JUNCTION	0.874237287305545	0.948609869611826	0.020336914769591	PTK2 AKT2 SRC MAPK14 ATP1A3 ADRA1B SYK MAPK11 PIK3CB EGFR PIK3R3 KCNH2 CDK8 AKT3
HALLMARK_MYOGENESIS	0.88880357373241	0.948609869611826	0.0111618969105011	RYR1 CHRNB1 CHRNA1 KCNH1 CACNA1H GAA BDKRB2 KCNH2 AKT2 ACHE CHRNG HDAC5 ERBB3 FDPS EPHB3
HALLMARK_PROTEIN_SECRETION	0.889321752761087	0.948609869611826	0.0023389306571776	EGFR ATP1A1 MAPK1 ABCA1
HALLMARK_ALLOGRAFT_REJECTION	0.941531933324564	0.975619347764693	0.0185367167883829	LYN LCK CCR5 HDAC9 JAK2 CCR2 EGFR ITK F2 PRKCG ACHE F2R PRKCB CCR1 AKT1 IKBKB FGR
HALLMARK_INFLAMMATORY_RESPONSE	0.975174800116525	0.975619347764693	0.0122615216461902	PTGER4 OPRK1 LYN BDKRB1 HRH1 PTGIR CALCRL ADORA2B PTGER2 MYC GABBR1 P2RX7 ABCA1 TACR1 LCK KCNJ2 KCNA3 AXL PDE4B MET RAF1 ITGB3 C5AR1 TACR3 PIK3R5
HALLMARK_IL6_JAK_STAT3_SIGNALING	0.975619347764693	0.975619347764693	0.0132710831630797	TYK2 ITGB3 ACVRL1 PIM1 PIK3R5 CCR1
HALLMARK_INTERFERON_ALPHA_RESPONSE	NA	NA	NA	NA
HALLMARK_UNFOLDED_PROTEIN_RESPONSE	NA	NA	NA	NA
