## Supplementary material for "A CRISPR-drug perturbational map for identifying new compounds to combine with commonly used chemotherapeutics": Combined supplementary tables: Vincristine_betaIndModelGSA.csv

	geneFamPs	pAdj	medianDiff	genesInGeneset
HALLMARK_APICAL_JUNCTION	0.00740469572435773	0.250775595179778	0.0970131042871662	PTK2 AKT2 SRC MAPK14 ATP1A3 ADRA1B SYK MAPK11 PIK3CB EGFR PIK3R3 KCNH2 CDK8 AKT3
HALLMARK_ESTROGEN_RESPONSE_LATE	0.0124418925304556	0.250775595179778	-0.0487166162438677	CA12 PGR RET SCNN1A JAK2 BCL2 CA2 FRK SLC29A1 FGFR3 SGK1 JAK1 IDH2 PTGER3 PLK4 TH TOP2A
HALLMARK_ALLOGRAFT_REJECTION	0.0204049893867587	0.250775595179778	-0.0424507453273485	LYN LCK CCR5 HDAC9 JAK2 CCR2 EGFR ITK F2 PRKCG ACHE F2R PRKCB CCR1 AKT1 IKBKB FGR
HALLMARK_ANGIOGENESIS	0.0208979662649815	0.250775595179778	0.0906293850259422	FGFR1 KCNJ8 PTK2
HALLMARK_OXIDATIVE_PHOSPHORYLATION	0.0299724285082349	0.287735313679056	0.0282669752234701	NDUFS3 NDUFS2 NDUFA9 NDUFS4 NDUFS1 NDUFA2 NDUFS8 NDUFS7 NDUFV1 NDUFA1 NDUFA6 NDUFAB1 NDUFB6 NDUFB3 NDUFB8 NDUFB5 NDUFA4 NDUFB1 NDUFS6 NDUFA7 NDUFV2 NDUFC1 NDUFA5 NDUFA8 NDUFB7 IDH2 NDUFA3 NDUFB2 MAOB NDUFB4 IDH1 NDUFC2
HALLMARK_PI3K_AKT_MTOR_SIGNALING	0.0486549171656669	0.349798215558476	-0.0342035783137871	MAPK8 PIK3R3 MAPK9 AKT1 MAPK1 GSK3B RAF1 CDK4 CDK1 CDK2 PRKCB EGFR MAPK10 LCK CXCR4 PAK4
HALLMARK_MYOGENESIS	0.0510122397689444	0.349798215558476	0.060393847467971	RYR1 CHRNB1 CHRNA1 KCNH1 CACNA1H GAA BDKRB2 KCNH2 AKT2 ACHE CHRNG HDAC5 ERBB3 FDPS EPHB3
HALLMARK_APICAL_SURFACE	0.0616986227449668	0.365965457132316	-0.0591065363123852	EPHB4 LYN SLC22A12
HALLMARK_MYC_TARGETS_V1	0.0686185232123093	0.365965457132316	-0.0675870754985363	MYC CDK4 HDAC2 CDK2 ODC1 RRM1 NDUFAB1 SRPK1 TYMS IMPDH2
HALLMARK_XENOBIOTIC_METABOLISM	0.0916177968667664	0.412984280102371	0.0381345970353842	ADH1C IDH1 COMT MAOA ALDH2 CA2 PLG GSR XDH PPARD ESR1 DDC TYR EPHA2 GART CYP17A1 F10
HALLMARK_COAGULATION	0.0954629456719441	0.412984280102371	-0.045826462056636	F2 F10 PLG MMP1 MMP8 PLAT ITGB3 DPP4 FYN MMP7
HALLMARK_HEME_METABOLISM	0.103246070025593	0.412984280102371	0.059959758142731	CA1 CA2 TOP1 NR3C1 TYR
HALLMARK_MITOTIC_SPINDLE	0.13012873267117	0.480475320632014	-0.0430620902541633	TTK PLK1 TOP2A MAP3K11 ABL1 BCR CDK1 AURKA HDAC6 ROCK1
HALLMARK_DNA_REPAIR	0.19288810489547	0.653363724756357	0.0522972352091889	POLD1 PDE4B ADA IMPDH2 PDE6G TYMS POLA1
HALLMARK_ANDROGEN_RESPONSE	0.204176163986361	0.653363724756357	-0.0459989923107332	HMGCR GSR SGK1 CDK6 AKT1
HALLMARK_KRAS_SIGNALING_DN	0.245652414559555	0.698782926634095	-0.0260747931899783	FGFR3 PDE6B SCN10A HTR1D SLC6A3 THRB RYR1 PTGFR SLC12A3 CHRNG KCNQ2 KCND1 CACNA1F EPHA5 ADRA2C HTR1B SGK1 ATP4A
HALLMARK_CHOLESTEROL_HOMEOSTASIS	0.265953409312842	0.698782926634095	0.0399161724680375	FDPS HMGCR FASN AVPR1A PPARG
HALLMARK_E2F_TARGETS	0.273268244262049	0.698782926634095	-0.0338214610365921	AURKA DNMT1 PLK4 POLE CDK1 TOP2A RRM2 EZH2 CHEK1 PLK1 AURKB POLD1 PRKDC CHEK2 MYC TUBB CDK4 WEE1
HALLMARK_P53_PATHWAY	0.276601575125996	0.698782926634095	-0.0286314175988408	MDM2 ADA ABAT VDR EPHA2 HDAC3 RXRA F2R
HALLMARK_INTERFERON_GAMMA_RESPONSE	0.305484971161414	0.733163930787393	-0.0458746912640551	PTGS2 JAK2 PDE4B PIM1
HALLMARK_PANCREAS_BETA_CELLS	0.369062631422164	0.840833389738389	-0.0483705208269148	ABCC8 AKT3 DPP4 VDR
HALLMARK_HEDGEHOG_SIGNALING	0.385381970296762	0.840833389738389	-0.0964906455390547	CDK6 PLG ACHE
HALLMARK_WNT_BETA_CATENIN_SIGNALING	0.432800411753614	0.903235641920585	0.0418891398566399	MYC KAT2A HDAC2 PPARD HDAC5 HDAC11
HALLMARK_INFLAMMATORY_RESPONSE	0.457841654985023	0.915683309970047	0.0128948542030269	PTGER4 OPRK1 LYN BDKRB1 HRH1 PTGIR CALCRL ADORA2B PTGER2 MYC GABBR1 P2RX7 ABCA1 TACR1 LCK KCNJ2 KCNA3 AXL PDE4B MET RAF1 ITGB3 C5AR1 TACR3 PIK3R5
HALLMARK_HYPOXIA	0.494097283064869	0.948666783484548	0.00710884567739847	GAA EGFR ADORA2B NR3C1 CA12 PIM1 PRKCA CXCR4 BCL2 MAP3K1
HALLMARK_TNFA_SIGNALING_VIA_NFKB	0.536591370973723	0.956377189833148	0.0247127371746866	PTGS2 PTGER4 MYC SGK1 MCL1 TUBB2A PDE4B ABCA1
HALLMARK_G2M_CHECKPOINT	0.553583857533983	0.956377189833148	-0.021037417597232	AURKA TOP2A PLK1 TTK AURKB CDK1 PLK4 CHEK1 EZH2 CDC7 TOP1 ABL1 ODC1 MAPK14 MYC CDK4 POLE
HALLMARK_TGF_BETA_SIGNALING	0.566118282125358	0.956377189833148	0.0568956065070822	FKBP1A CDK9 HDAC1
HALLMARK_NOTCH_SIGNALING	0.586198482209367	0.956377189833148	0.0381345970353842	PPARD KAT2A PRKCA
HALLMARK_MTORC1_SIGNALING	0.610715309809585	0.956377189833148	-0.0152470262100485	IDH1 AURKA HMGCR DHFR TXNRD1 PIK3R3 RRM2 PSMB5 PLK1 GSK3B CXCR4 GSR SRD5A1
HALLMARK_IL6_JAK_STAT3_SIGNALING	0.617660268433908	0.956377189833148	-0.0304572504747487	TYK2 ITGB3 ACVRL1 PIM1 PIK3R5 CCR1
HALLMARK_UV_RESPONSE_DN	0.689224065322079	0.957354931812586	-0.00271091031544915	MET AKT3 NR3C1 PPARG MYC PRKCA PRKCE RXRA FYN PIK3R3 ERBB2 CDK13 ADORA2B KCNMA1 IGF1R PDGFRB PTGFR MAPK14 ITGB3 SCN8A KIT PIK3CD
HALLMARK_SPERMATOGENESIS	0.703318967252414	0.957354931812586	-0.00993905657911381	AURKA MTOR EZH2 BRAF MTNR1A TTK CHRM4 NPY5R CDK1 PARP2 ACE CFTR
HALLMARK_KRAS_SIGNALING_UP	0.710769829883943	0.957354931812586	-0.00609797426332137	AKT2 GABRA3 FLT4 NR1H4 ACE PLAT ANO1 HDAC9 KCNN4 PTGS2 CA2 EPHB2 MAP3K1 CXCR4 MYCN
HALLMARK_FATTY_ACID_METABOLISM	0.71801619885944	0.957354931812586	0.0111741671075757	IDH1 CA2 CA4 ADH1C MAOA GPD2 FASN PPARA ODC1 CA6
HALLMARK_PEROXISOME	0.71801619885944	0.957354931812586	-0.0161385489740997	IDH1 DIO1 ABCC8 IDH2 FDPS CDK7 RXRG TOP2A CACNA1B ESR2
HALLMARK_MYC_TARGETS_V2	0.796064817712302	0.970969185263238	0.0560945363067031	NDUFAF4 MYC PLK4 PLK1 CDK4
HALLMARK_ADIPOGENESIS	0.851692145237523	0.970969185263238	0.0114090498786663	PPARG IDH1 PIM3 NDUFAB1 GPD2 ALDH2 NDUFA5 ARAF PTGER3 ABCA1 NDUFS3 NDUFB7
HALLMARK_GLYCOLYSIS	0.871819610986124	0.970969185263238	0.000318587776756672	EGFR CXCR4 ADORA2B MET CDK1 SRD5A3 AURKA IDH1 NDUFV3 CACNA1H
HALLMARK_IL2_STAT5_SIGNALING	0.879143799103359	0.970969185263238	0.00831246414690598	PIM1 PTGER2 BCL2L1 MYC TLR7 MAPKAPK2 BCL2 ODC1 IGF1R PRKCH CA2 GUCY1B1 SCN9A
HALLMARK_PROTEIN_SECRETION	0.889321752761087	0.970969185263238	0.00306476627067465	EGFR ATP1A1 MAPK1 ABCA1
HALLMARK_ESTROGEN_RESPONSE_EARLY	0.908047193073112	0.970969185263238	0.00831246414690598	CA12 PGR RET SCNN1A ABAT BCL2 RARA UGCG MYC FRK JAK2 IGF1R AR TUBB2B FASN
HALLMARK_COMPLEMENT	0.924926094714762	0.970969185263238	0.00197972467117186	MMP13 PLG DPP4 F10 F2 GPD2 CA2 PLAT PIK3CA LCK LYN PRKCD SRC FYN JAK2 PIM1 MMP8 PIK3R5 RAF1 ADRA2B PIK3CG
HALLMARK_REACTIVE_OXYGEN_SPECIES_PATHWAY	0.937305726393535	0.970969185263238	-0.0246646303877094	GSR TXNRD1 NDUFB4 NDUFA6 NDUFS2
HALLMARK_UV_RESPONSE_UP	0.948687559022648	0.970969185263238	0.00828639109188466	LYN RXRB CLCN2 RET PPAT HTR7 SIGMAR1 PARP2 KCNH2 MAOA NTRK3 PRKACA PRKCD CDK2 CA2 TACR3
HALLMARK_EPITHELIAL_MESENCHYMAL_TRANSITION	0.964795405846714	0.970969185263238	-0.017881734665255	ITGB3 MMP1 PDGFRB
HALLMARK_APOPTOSIS	0.96733321907344	0.970969185263238	0.0178485764122637	MCL1 F2R PDGFRB CDK2 PTK2 PLAT ROCK1 WEE1 RARA GSR BCL2L1 F2 TOP2A ERBB3 ERBB2 AVPR1A
HALLMARK_BILE_ACID_METABOLISM	0.970969185263238	0.970969185263238	-0.0102005520554681	NR1H4 IDH1 NR3C2 DIO1 RXRA SLC29A1 LCK ABCA1 RXRG AR IDH2
HALLMARK_INTERFERON_ALPHA_RESPONSE	NA	NA	NA	NA
HALLMARK_UNFOLDED_PROTEIN_RESPONSE	NA	NA	NA	NA
