## Supplementary material for "A CRISPR-drug perturbational map for identifying new compounds to combine with commonly used chemotherapeutics": Combined supplementary tables: Extended Data.Table10. F5a-d.xlsx

### Sheet: Sheet2
Line	PRKDC	Dox	Pat		KD		P	Significance
	-log(RRA|neg)	uM	MEAN	SEM	MEAN	SEM
AC16	1.41831	0.05	32.0744	1.06803	47.0128	0.737981	0.0003	***
BE2C	4.0503	0.06	43.254	10.879	85.349	5.4651	0.0395	*
BJ-TERT	0.92915	0.2	38.61	5.802	40.64	0.492	0.7602
CHP212	0.0533414	0.035	44.8894	1.69518	52.84	0.286	0.0393	*
GIMEN	0.0381851	0.06	47.157	12.586	52.757	3.209	0.704
HCT116	2.18082	0.05	46.6634	2.86513	59.2032	0.398022	0.046	*
LCL	0.536032	0.005	44.59	3.7435	50.54	2.886	0.27
MHHNB11	2.32626	0.03	54.9	5.87	76.9	6.143	0.0417	*
SKNSH	2.03716	0.06	48.514	5.586	79.498	2.7932	0.0151	*
RH30	1.20246	0.005	25.12	0.856	26.7306	1.29119	0.3331
	HDAC2	JQAD1	Pat		KD		P	Significance
	-log(RRA|neg)	uM	MEAN	SEM	MEAN	SEM
AC16	1.55224	10	36.5612	3.09953	45.4669	0.283515	0.1016
BE2C	1.83869	10	34.079	11.695	47.911	8.3732	0.389
BJ-TERT	1.77806	3	42.266	5.052	43.2	1.31	0.8727
CHP212	1.02709	0.15	56.94	1.588	54.39	2.051	0.3595
GIMEN	3.02983	10	56.063	6.666	90.934	0.7927	0.0331	*
HCT116	1.47868	10	27.85	0.457	33.4967	0.91304	0.001	**
LCL	1.36247	0.1	40.8037	11.2146	30.51	7.119	0.485
MHHNB11	0.103562	10	58.693	10.29	55.513	9.8722	0.8316
SKNSH	4.60343	10	25.471	5.4013	73.668	6.4139	0.0009	***
RH30	0.0386881	0.1	37.605	1.304	37.4943	6.69955	0.9876
NGP	0.0518121	10	35.931	3.9262	46.977	1.3563	0.093
	KEAP1	Top	Pat		KD		P	Significance
	-log(RRA|neg)	uM	MEAN	SEM	MEAN	SEM
AC16	0.0188975	0.5	36.8585	11.1893	34.098	9.393	0.8578
BE2C	0.0191471	0.1	45.61	4.951	38.2	7.72	0.4457
BJ-TERT	1.05015	0.2	27.9612	11.9285	23.09	11.635	0.7806
CHP212	3.75654	0.15	53.2	5.493	78.4	2.269	0.0293	*
GIMEN	8.41156	0.5	47.846	1.1682	83.761	2.798	<0.0001	****
HCT116	0.0355612	0.001	61.7923	1.52781	68.73	5.845	0.2972
LCL	1.97257	0.005	39.63	8.72088	58.39	4.327	0.1486
MHHNB11	0.519562	0.04	55.9074	4.08575	50.7	4.82	0.4393
SKNSH	0.0657592	0.1	54.1905	5.15465	60.81	2.99625	0.3387
RH30	0.71731	0.03	46.075	1.1122	52.11	3.795	0.1796
NGP	0.0343703	0.4	61.72	1.689	56.5	1.008	0.0652
	MET	CDDP	Pat		KD		P	Significance
	-log(RRA|neg)	uM	MEAN	SEM	MEAN	SEM
AC16	0.487916	1.5	36.5693	7.99249	38.479	10.111	0.8866
BE2C	1.21055	2.5	41.24	3.907	61.1	7.56	0.0533
BJ-TERT	1.76048	5	28.77	2.541	37.37	1.534	0.0513
CHP212	0.102301	3	57.4	2.568	61.1	7.09	0.6407
GIMEN	0.586633	10	30.495	2.55438	46.2	9.24	0.155
HCT116	1.79931	3.5	48.2047	2.25434	65.81	7.927	0.0786
LCL	1.35456	1.7	34.95	5.385	43.45	4.977	0.2957
MHHNB11	0.881239	7	56.4386	1.58802	51.2	2.84	0.1519
SKNSH	0.921797	1.5	33.45	6.99	25.59	3.73	0.3902
RH30	0.284824	7	40.7225	7.2541	51.32	10.518	0.4344
NGP	0.95292	10	29.3429	2.11072	50.71	1.387	0.0013	**
