## Supplementary material for "A CRISPR-drug perturbational map for identifying new compounds to combine with commonly used chemotherapeutics": Combined supplementary tables: Extended Data.Table12. Stat of F6i and j.xlsx

### Sheet: Sheet1
F6i / BE2C								F6j / PDX
Day	Mean of Dox	Mean of Dox+AZD7648	t ratio	df	P	Adj P		Day	Mean of Dox	Mean of Dox+AZD7648	t ratio	df	P	Adj P
1	158.8	198.2	0.08951	37	0.929158	0.929158		1	183.6	144.8	0.3717	35	0.71233	0.974611
5	659.4	278.9	0.8649	37	0.392672	0.631153		4	77.53	37.93	0.3797	35	0.706466	0.974611
8	1489	526.3	2.187	37	0.035116	0.101693		8	87.37	47.72	0.3802	35	0.706088	0.974611
12	2305	1076	2.635	37	0.012214	0.047968		11	311.6	103.6	1.995	35	0.053878	0.198714
15	2946	876.2	4.208	37	0.000157	0.000786		15	529.6	54.35	4.558	35	6.1e-05	0.000303
