## Supplementary material for "A CRISPR-drug perturbational map for identifying new compounds to combine with commonly used chemotherapeutics": Combined supplementary tables: Extended Data.Table13. Cas9 activity.xlsx

### Sheet: Cas9 act
Cas9 Line	Source	GFP Low in CT-A	GFP Low in CT-B	Cas9 Activity (%)
AC16	In house	99.5	3.99	95.51
BE2C	Durbin	97.2	16.1	81.1
BJ-TERT	In house	99.5	6.69	92.81
CHP212	Durbin	87.6	6	81.6
GIMEN	Durbin	98.8	12.7	86.1
HCT116	Commercial	89.7	3.11	86.59
LCL	In house	98.7	6.14	92.56
MHHNB11	Durbin	86.4	4.97	81.43
SKNSH	In house	99.2	5.49	93.71
RH30	In house	95.1	2.57	92.53
NGP	Durbin	97.7	6.73	90.97
HEK293T	In house	96.7	7.39	89.31
KELLY	Durbin	98.8	10.3	88.5
SKES1	In house	96.1	4	92.1
SKMEL2	In house	97.2	4.53	92.67
SKNAS	Durbin	96.6	8.37	88.23
SKNFI	In house	98.7	9.24	89.46
TGW	In house	99.7	5.44	94.26
