## Supplementary material for "A CRISPR-drug perturbational map for identifying new compounds to combine with commonly used chemotherapeutics": Combined supplementary tables: Extended Data.Table14. gH2AX analysis.xlsx

### Sheet: Sheet1
Input		Count_Nuc	SEM	Count_gH2AX	SEM	Count_pPRKDC	SEM	MEAN Int H2AX	MEAN Int Nuc	MEAN Int PK	MED Int H2AX	MED Int Nuc	MED Int PK
be ct gr2.tif	Veh	512	5.26688	2568	201.064	0		0.257822	0.237225	0.124374	0.25641	0.217338	0.12381
be dox gr.tif	Dox	293	5.26496	10659	1253.06	116	5.04689	0.318898	0.275774	0.218206	0.305739	0.252259	0.214896
be azd gr.tif	AZD	499	5.23115	360	5.72524	0		0.0948074	0.337059	0.0559075	0.0937729	0.321612	0.0556777
be combo gr.tif	Combo	197	5.44041	21529	4256.25	226	9.03433	0.189125	0.3732	0.142721	0.170696	0.330159	0.140415
gm ct gr2.tif	Veh	571	5.4211	22	0.223103	0		0.0965443	0.28073	0.0566007	0.0962149	0.260073	0.0564103
gm dox gr.tif	Dox	230	5.3343	885	135.136	0		0.859594	0.310714	0.170676	0.866084	0.313799	0.173285
gm azd gr.tif	AZD	510	5.34424	15	0.146592	0		0.420841	0.325963	0.0566938	0.422393	0.330615	0.0566219
gm combo gr.tif	Combo	203	5.22907	2450	307.031	13	2.0348	0.774152	0.167523	0.11314	0.78147	0.169647	0.114969
